# The Landscape of Maize-Associated Bacteria and Fungi Across the United States

**DOI:** 10.1101/2023.07.11.548569

**Authors:** Corey R Schultz, Hanish Desai, Jason G Wallace

## Abstract

The maize microbiome consists of microbes that are associated with plants, and can be shaped by the host plant, the environment, and microbial partners, some of which can impact plant performance. We used a public dataset to analyze bacteria and fungi in the soil, rhizosphere, roots, and leaves of commercial maize at 30 locations across the US. We found that both tissue type and location had significant effects on community structure and makeup, although the patterns differed in bacteria and fungi based on tissue type. We also found many differences in predicted microbial gene pathways between tissues, with location also shaping predicted functional gene profiles. We found a pattern of potential interaction between fungi and bacteria, and potential intra-kingdom mutualism, in microbiome networks. The robustness of these networks was dependent upon tissue, with endophytes in leaves and roots showing significantly higher natural connectivity. Within a tissue, this connectivity was relatively stable across locations. We identified environment and soil characteristics that may impact tissue specific microbial abundance. Sulfate level in the soil was positively correlated with Proteobacteria abundance, but negatively correlated with Firmicutes abundance in the roots and leafs. Ascomycota appears to be affected by different environmental variables in each tissue. We also identified gene functions and enzymes which may be necessary to allow microbes to transition across compartments and become endophytes.
