## Supplemental Figs and Files zip for "The Landscape of Maize-Associated Bacteria and Fungi Across the United States": ST1_AlphaDiv_perm_pvalues.csv

Kingdom	Tissue	Measure	Location pvalue
Bacteria	All	Observed	0.001
Bacteria	All	Shannon	0.001
Bacteria	All	Simpson	0.001
Bacteria	Soil	Observed	0.001
Bacteria	Soil	Shannon	0.001
Bacteria	Soil	Simpson	0.001
Bacteria	Rhizosphere	Observed	0.002
Bacteria	Rhizosphere	Shannon	0.001
Bacteria	Rhizosphere	Simpson	0.001
Bacteria	Root	Observed	0.087
Bacteria	Root	Shannon	0.525
Bacteria	Root	Simpson	0.797
Bacteria	Leaf	Observed	0.057
Bacteria	Leaf	Shannon	0.228
Bacteria	Leaf	Simpson	0.46
Fungi	Soil	Observed	0.281
Fungi	Soil	Shannon	0.682
Fungi	Soil	Simpson	0.501
Fungi	Rhizosphere	Observed	0.021
Fungi	Rhizosphere	Shannon	0.318
Fungi	Rhizosphere	Simpson	0.353
Fungi	Root	Observed	0.003
Fungi	Root	Shannon	0.01
Fungi	Root	Simpson	0.57
Fungi	Leaf	Observed	0.001
Fungi	Leaf	Shannon	0.002
Fungi	Leaf	Simpson	0.001
