## Supplemental Figs and Files zip for "The Landscape of Maize-Associated Bacteria and Fungi Across the United States": ST3_Mantel_BetaVSDistance.csv

Microbes	Tissue	P value	r
Combined	All	0.001	0.383
Combined	Soil	0.001	0.404
Combined	Rhizosphere	0.001	0.396
Combined	Root	0.159	0.081
Combined	Leaf	0.459	0.005
Bacteria	Soil	0.004	0.236
Bacteria	Rhizosphere	0.001	0.329
Bacteria	Root	0.204	0.065
Bacteria	Leaf	0.124	0.099
Fungi	Soil	0.001	0.486
Fungi	Rhizosphere	0.001	0.435
Fungi	Root	0.307	0.037
Fungi	Leaf	0.848	-0.099
