## Supplemental Figs and Files zip for "The Landscape of Maize-Associated Bacteria and Fungi Across the United States": ST4_EnvCorrs.csv

	Treatment	X	Y	rho	p
1	Soil	Acidobacteriota	Temperature	-0.365452429112531	0.0433542791293061
2	Soil	Acidobacteriota	Cloud.Cover	0.40758226963379	0.0131200786468016
3	Soil	Actinobacteriota	Humidity	-0.416282430366031	0.0105211618203786
4	Soil	Chloroflexi	Organic.Matter	0.38683435743938	0.0231396546272109
5	Soil	Bacteroidota	Magnesium.ppm	0.366884824291946	0.0433542791293061
6	Soil	Methylomirabilota	Sodium.ppm	-0.385536689737635	0.0231396546272109
7	Rhizosphere	Gemmatimonadota	Magnesium.ppm	0.448998849608895	0.00217007411462315
8	Leaf	Proteobacteria	Cloud.Cover	0.601342050975732	0.00000075374458929792
9	Leaf	Proteobacteria	Sulfate.ppm	-0.363608940919645	0.0495823165188851
10	Leaf	Firmicutes	Cloud.Cover	-0.591346444277638	0.000000848350295558565
11	Leaf	Firmicutes	Sulfate.ppm	0.367323107221408	0.0465296798343864
12	Root	Proteobacteria	Sulfate.ppm	-0.39194213343164	0.0206717966065675
13	Root	Firmicutes	Sulfate.ppm	0.426869725226718	0.007135870896202
14	Soil	Ascomycota	Temperature	-0.330526072883696	0.0311900701420745
15	Soil	Ascomycota	Soil.pH	0.412253928015689	0.00421796344544656
16	Soil	Chytridiomycota	Precipitation	0.340165569568853	0.0229983994206993
17	Soil	Chytridiomycota	Organic.Matter	-0.361963724702288	0.0122787530671891
18	Soil	Chytridiomycota	Magnesium.ppm	-0.366616722179604	0.0118600098050593
19	Soil	Rozellomycota	Precipitation	0.374646048502684	0.00986130628443543
20	Soil	Rozellomycota	Cloud.Cover	0.481435501542337	0.000160200497948171
21	Soil	Rozellomycota	Organic.Matter	-0.350818429602105	0.0172735119916633
22	Soil	Rozellomycota	Calcium.ppm	-0.388897130013559	0.00716030196791738
23	Soil	Rozellomycota	Magnesium.ppm	-0.40404801107946	0.0047632864580786
24	Soil	Blastocladiomycota	Sulfate.ppm	-0.3150001752772	0.0490709153266944
25	Soil	Calcarisporiellomycota	Temperature	0.390574188769633	0.00715032459809425
26	Soil	Calcarisporiellomycota	Humidity	0.320240905734488	0.0429352379446985
27	Soil	Calcarisporiellomycota	Organic.Matter	-0.338725065731179	0.0235856262420278
28	Soil	Calcarisporiellomycota	Nitrate.ppm	-0.381595471786423	0.00815335801843282
29	Soil	Calcarisporiellomycota	Calcium.ppm	-0.317607453815068	0.0459250788229835
30	Soil	Calcarisporiellomycota	Sodium.ppm	-0.381968739735682	0.00815335801843282
31	Soil	Entomophthoromycota	Soil.pH	-0.340958179441088	0.0229983994206993
32	Rhizosphere	Ascomycota	Sulfate.ppm	-0.359292465012463	0.0118600098050593
33	Rhizosphere	Mortierellomycota	Calcium.ppm	0.33795263170845	0.0205197329340257
34	Rhizosphere	Glomeromycota	Temperature	0.393458214465364	0.0047632864580786
35	Rhizosphere	Chytridiomycota	Sulfate.ppm	0.31586518336084	0.0410338770491255
36	Rhizosphere	Chytridiomycota	Magnesium.ppm	-0.42224110526971	0.00227995080726458
37	Rhizosphere	Rozellomycota	Cloud.Cover	0.395155300800174	0.0047632864580786
38	Rhizosphere	Rozellomycota	Organic.Matter	-0.361449660235416	0.0118600098050593
39	Rhizosphere	Rozellomycota	Magnesium.ppm	-0.346165913399187	0.0169455684885031
40	Rhizosphere	Monoblepharomycota	Sodium.ppm	-0.357218796673002	0.011868080480214
41	Leaf	Ascomycota	Sulfate.ppm	-0.372307076316736	0.0172735119916633
42	Root	Ascomycota	Magnesium.ppm	0.385794317031019	0.0098118242107393
43	Root	Mortierellomycota	Organic.Matter	0.431610804670245	0.00315185576464065
44	Root	Mortierellomycota	Magnesium.ppm	0.375313495091782	0.0118600098050593
45	Root	Glomeromycota	Precipitation	0.356129171201742	0.0194168363342727
46	Root	Glomeromycota	Cloud.Cover	0.392243399990953	0.00815335801843282
47	Root	Glomeromycota	Organic.Matter	-0.51761983493849	0.0000445630332417824
48	Root	Glomeromycota	Magnesium.ppm	-0.41945355111125	0.0043856266849699
49	Root	Olpidiomycota	Temperature	-0.598268737850364	0.000000242452576178067
50	Root	Olpidiomycota	Cloud.Cover	0.648910221238441	0.00000000471569374686146
51	Root	Olpidiomycota	Soil.pH	0.588154255022951	0.000000370983364963557
52	Root	Mucoromycota	Sulfate.ppm	-0.373245437249995	0.011868080480214
