## Supplemental Figs and Files zip for "The Landscape of Maize-Associated Bacteria and Fungi Across the United States": ST5_NatCon_perm_soil.csv

Sum Sq/t"Df"/t"F value"/t"Pr(>F)"
temp/t0.00103199161918181/t1/t0.541494909987897/t0.471845947113215
precip/t0.00069399516739875/t1/t0.360385592007534/t0.556211179767166
Organic.Matter/t0.00945427079474455/t1/t6.70329571400497/t0.0191068206946141
Nitrate.N.ppm.N/t0.00308406918709834/t1/t1.727664192552/t0.206168304485081
Potassium.ppm.K/t0.000598420027881137/t1/t0.309849658931873/t0.585026449758615
Sulfate.S.ppm.S/t0.00208957399104951/t1/t1.13341501500556/t0.301936626321073
Calcium.ppm.Ca/t0.00928931872795005/t1/t6.54133848670146/t0.0203881837941361
Magnesium.ppm.Mg/t0.00604764905012929/t1/t3.75448262515326/t0.0694606301105962
Sodium.ppm.Na/t0.0012117630849097/t1/t0.639370213426505/t0.434970147583974
tempmax/t0.000605513085847338/t1/t0.313590046630885/t0.582790087036625
tempmin/t0.00192274744820674/t1/t1.03740391027242/t0.322703234981365
temp1/t0.00103199161918181/t1/t0.541494909987897/t0.471845947113215
dew/t0.00123808865441303/t1/t0.653794741332697/t0.429930243100537
humidity/t0.000120329259069976/t1/t0.0614098114249565/t0.807249791819385
snow/t0.00169276281316829/t1/t0.906699248540968/t0.354335204680281
windgust/t0.0000910984456381908/t1/t0.0464511587170748/t0.831922400153988
windspeed/t0.00820456372999106/t1/t5.52904090293329/t0.0310230356105906
sealevelpressure/t0.00279384768401029/t1/t1.5502591877757/t0.229987549639789
cloudcover/t0.00325379384324178/t1/t1.83299383262724/t0.193500777452316
solarradiation/t0.000895801766108005/t1/t0.483532225990936/t0.497458793770412
solarenergy/t0.00089633265149976/t1/t0.483828028167116/t0.497329333665642
Soil.Temp/t0.00303415051002387/t1/t2.46181662511623/t0.140654987717549
Soil.Moisture/t0.00374485144058976/t1/t3.1794901817277/t0.0979196206537343
