## Supplemental Figs and Files zip for "The Landscape of Maize-Associated Bacteria and Fungi Across the United States": In_v_out_bact.csv

	baseMean	log2FoldChange	lfcSE	stat	pvalue	padj	Functional_Group
ABC transporters	40501.8781875041	0.862852604718492	0.0262669340998229	32.8493839988851	0.0000000000000000000000000000000000000000000000000000000000000000000000000000000000000000000000000000000000000000000000000000000000000000000000000000000000000000000000000000000000000000000000000000000000000000000000000000000000000000000116232053918007	0.0000000000000000000000000000000000000000000000000000000000000000000000000000000000000000000000000000000000000000000000000000000000000000000000000000000000000000000000000000000000000000000000000000000000000000000000000000000000000000000855467916836529	ABC transporters
Alanine, aspartate and glutamate metabolism	12126.1559796913	-0.158128483440204	0.00904564125098561	-17.4811800570772	0.0000000000000000000000000000000000000000000000000000000000000000000199330887184858	0.0000000000000000000000000000000000000000000000000000000000000000000531549032492955	Alanine, aspartate and glutamate metabolism
Amino acid metabolism	3326.09220696116	1.06145526709951	0.0556529295668315	19.072765357749	0.00000000000000000000000000000000000000000000000000000000000000000000000000000000425213078360222	0.0000000000000000000000000000000000000000000000000000000000000000000000000000000128260994128329	Amino acid metabolism
Amino acid related enzymes	16839.746217131	0.0960272673774774	0.00681085870739785	14.0991424874479	0.00000000000000000000000000000000000000000000384412351390707	0.00000000000000000000000000000000000000000000842046103046311	Amino acid related enzymes
Amino sugar and nucleotide sugar metabolism	15554.7606227737	-0.221716611424311	0.0129444861658681	-17.1282667062468	0.0000000000000000000000000000000000000000000000000000000000000000091335502454888	0.0000000000000000000000000000000000000000000000000000000000000000240081892167134	Amino sugar and nucleotide sugar metabolism
Aminoacyl-tRNA biosynthesis	1674.05867924302	-0.134736582926204	0.0252511576040961	-5.33585766794104	0.0000000950939769201441	0.000000124094267753947	Aminoacyl-tRNA biosynthesis
Aminobenzoate degradation	1638.59336949348	0.552375156143214	0.0596414142969399	9.26160391490843	0.0000000000000000000201383998919342	0.0000000000000000000330845141081777	Aminobenzoate degradation
Arginine and proline metabolism	17064.3070422774	0.116152888213318	0.00965967796775942	12.0245093678066	0.00000000000000000000000000000000264152516157727	0.00000000000000000000000000000000481228346267543	Arginine and proline metabolism
Ascorbate and aldarate metabolism	5216.4261627748	0.450506803300571	0.0210558055087315	21.3958474831919	0.0000000000000000000000000000000000000000000000000000000000000000000000000000000000000000000000000000146051450716229	0.0000000000000000000000000000000000000000000000000000000000000000000000000000000000000000000000000000516797440995885	Ascorbate and aldarate metabolism
Atrazine degradation	56.0114965979577	-6.66075682134564	0.125699186759378	-52.9896572369724	0	0	Atrazine degradation
Bacterial chemotaxis	18885.1090228228	0.376184316337945	0.0221615678067226	16.9746256049553	0.000000000000000000000000000000000000000000000000000000000000000126558797401594	0.000000000000000000000000000000000000000000000000000000000000000323428037804073	Bacterial chemotaxis
Bacterial motility proteins	44043.2060206594	0.54382634025934	0.018074942350568	30.0873070415216	0.000000000000000000000000000000000000000000000000000000000000000000000000000000000000000000000000000000000000000000000000000000000000000000000000000000000000000000000000000000000000000000000000000000710227119943812	0.00000000000000000000000000000000000000000000000000000000000000000000000000000000000000000000000000000000000000000000000000000000000000000000000000000000000000000000000000000000000000000000000000000408380593967692	Bacterial motility proteins
Bacterial toxins	1063.26134984635	1.00360146950248	0.0622158042565402	16.1309731746653	0.000000000000000000000000000000000000000000000000000000000154565567155352	0.000000000000000000000000000000000000000000000000000000000379200858087797	Bacterial toxins
Basal transcription factors	164.410776372414	-8.26049906080649	0.119572769339877	-69.0834468952259	0	0	Basal transcription factors
Base excision repair	7252.99209325897	-0.444964978998712	0.0120938671470179	-36.7926134452727	0.0000000000000000000000000000000000000000000000000000000000000000000000000000000000000000000000000000000000000000000000000000000000000000000000000000000000000000000000000000000000000000000000000000000000000000000000000000000000000000000000000000000000000000000000000000000000000000000000000000000242337123915049	0.00000000000000000000000000000000000000000000000000000000000000000000000000000000000000000000000000000000000000000000000000000000000000000000000000000000000000000000000000000000000000000000000000000000000000000000000000000000000000000000000000000000000000000000000000000000000000000000000000000019386969913204	Base excision repair
Benzoate degradation	8831.96829006275	-0.114107305744011	0.0215441081752299	-5.29645064979781	0.000000118075229923524	0.000000152998889478369	Benzoate degradation
Biosynthesis and biodegradation of secondary metabolites	1880.44153476235	1.07095947899864	0.0475820703234032	22.5076267535146	0.00000000000000000000000000000000000000000000000000000000000000000000000000000000000000000000000000000000000000034948466018573	0.00000000000000000000000000000000000000000000000000000000000000000000000000000000000000000000000000000000000000128610354948348	Biosynthesis and biodegradation of secondary metabolites
Biosynthesis of ansamycins	2274.97891800331	-0.121030454968685	0.0233560455636818	-5.18197546064409	0.000000219548105468363	0.000000276690763056019	Biosynthesis of ansamycins
Biosynthesis of unsaturated fatty acids	8799.68919899141	-0.0974991251837349	0.0160572157808154	-6.0719819995334	0.00000000126341097621515	0.00000000176111833048173	Biosynthesis of unsaturated fatty acids
Biotin metabolism	2736.40703096345	-0.280257980913553	0.0195290088894411	-14.3508553096661	0.000000000000000000000000000000000000000000000105231371940727	0.00000000000000000000000000000000000000000000023328400526619	Biotin metabolism
Butanoate metabolism	22232.2571656302	-0.0560375806163758	0.0101824358959255	-5.50335707380187	0.000000037262663391437	0.0000000491816012179258	Butanoate metabolism
Butirosin and neomycin biosynthesis	1584.0576886691	-0.838000636127474	0.0206551792058475	-40.5709690424877	0	0	Butirosin and neomycin biosynthesis
C5-Branched dibasic acid metabolism	327.757324338322	1.76479433482569	0.0892804598256273	19.7668598288191	0.00000000000000000000000000000000000000000000000000000000000000000000000000000000000000574418508948677	0.000000000000000000000000000000000000000000000000000000000000000000000000000000000000018222932008027	C5-Branched dibasic acid metabolism
Carbohydrate digestion and absorption	420.419404597505	2.0295737577519	0.110595451260524	18.3513312222121	0.00000000000000000000000000000000000000000000000000000000000000000000000000322122603487899	0.00000000000000000000000000000000000000000000000000000000000000000000000000955976758738282	Carbohydrate digestion and absorption
Carbohydrate metabolism	1720.27569116681	2.20788974665846	0.0693366248504043	31.8430519429241	0.000000000000000000000000000000000000000000000000000000000000000000000000000000000000000000000000000000000000000000000000000000000000000000000000000000000000000000000000000000000000000000000000000000000000000000000000000001642661463911	0.000000000000000000000000000000000000000000000000000000000000000000000000000000000000000000000000000000000000000000000000000000000000000000000000000000000000000000000000000000000000000000000000000000000000000000000000000011194433679986	Carbohydrate metabolism
Carbon fixation in photosynthetic organisms	6434.47917649845	-0.138439710490176	0.0165938042623544	-8.34285545986871	0.0000000000000000725177828568631	0.000000000000000115028207290197	Carbon fixation in photosynthetic organisms
Carbon fixation pathways in prokaryotes	13970.1317968286	-0.290614721384507	0.00929104832062074	-31.279002256345	0.0000000000000000000000000000000000000000000000000000000000000000000000000000000000000000000000000000000000000000000000000000000000000000000000000000000000000000000000000000000000000000000000000000000000000000000000900739623357318	0.000000000000000000000000000000000000000000000000000000000000000000000000000000000000000000000000000000000000000000000000000000000000000000000000000000000000000000000000000000000000000000000000000000000000000000000591914609634809	Carbon fixation pathways in prokaryotes
Carotenoid biosynthesis	212.644532665073	-8.70099802581075	0.108928091809693	-79.8783663723051	0	0	Carotenoid biosynthesis
Cell cycle - Caulobacter	9362.73110106171	-0.465023470578111	0.021608616966264	-21.5202792156536	0.00000000000000000000000000000000000000000000000000000000000000000000000000000000000000000000000000000100555129200222	0.00000000000000000000000000000000000000000000000000000000000000000000000000000000000000000000000000000362787132800801	Cell cycle - Caulobacter
Cell division	1034.34615352507	0.54581107720926	0.0423734494655383	12.8809687220098	0.0000000000000000000000000000000000000576079128778802	0.000000000000000000000000000000000000116481933731098	Cell division
Cell motility and secretion	6589.1131789132	-0.453231976008471	0.0330325348192427	-13.7207749416931	0.000000000000000000000000000000000000000000762460857774163	0.00000000000000000000000000000000000000000161256089460283	Cell motility and secretion
Chaperones and folding catalysts	7345.29928855263	0.0722084006464239	0.013917755348549	5.18822172383938	0.000000212311726230695	0.000000269416259492744	Chaperones and folding catalysts
Chlorocyclohexane and chlorobenzene degradation	1774.32483393276	0.253586433079379	0.0562276099653739	4.5099984373432	0.00000648281032858015	0.00000784761250301808	Chlorocyclohexane and chlorobenzene degradation
Chromosome	32639.5494482725	0.0561449400012738	0.00897425816603411	6.25622073295951	0.000000000394418403458205	0.000000000562581288653564	Chromosome
Citrate cycle (TCA cycle)	16174.5659802027	-0.320569800532877	0.0151109977756163	-21.214337087003	0.000000000000000000000000000000000000000000000000000000000000000000000000000000000000000000000000000704122330922868	0.00000000000000000000000000000000000000000000000000000000000000000000000000000000000000000000000000244450016773222	Citrate cycle (TCA cycle)
Cyanoamino acid metabolism	2825.98332756443	-0.50029813966803	0.0361528158688031	-13.8384280074777	0.000000000000000000000000000000000000000000149438989694711	0.000000000000000000000000000000000000000000319729931439847	Cyanoamino acid metabolism
Cysteine and methionine metabolism	12918.6094607307	0.262571161167207	0.019874942635235	13.2111657369874	0.000000000000000000000000000000000000000756437908607146	0.0000000000000000000000000000000000000015638716312777	Cysteine and methionine metabolism
Cytoskeleton proteins	8369.49226962953	-0.16197185949795	0.0191360592862494	-8.46422228710055	0.0000000000000000257867589340564	0.0000000000000000412588142944903	Cytoskeleton proteins
D-Alanine metabolism	495.690221414287	0.281905681391211	0.0709954288880167	3.9707581996	0.0000716442643778745	0.0000861604225197968	D-Alanine metabolism
D-Glutamine and D-glutamate metabolism	438.450554380246	-1.5532469613146	0.102162696160938	-15.2036606284133	0.000000000000000000000000000000000000000000000000000334400319632629	0.000000000000000000000000000000000000000000000000000769120735155048	D-Glutamine and D-glutamate metabolism
DNA repair and recombination proteins	44051.2960472407	-0.107128911785064	0.00904402217662533	-11.8452730093855	0.0000000000000000000000000000000227675706186427	0.0000000000000000000000000000000410709117042182	DNA repair and recombination proteins
DNA replication	7944.41444744365	-0.0733261685293206	0.0149045443650904	-4.91971889466585	0.000000866685940833253	0.00000107026988666657	DNA replication
DNA replication proteins	13283.0880442525	0.0869474791466386	0.0153112790259765	5.67865551918471	0.0000000135757569392869	0.0000000183672005649176	DNA replication proteins
Drug metabolism - other enzymes	2851.13148131867	-0.194821287985838	0.028879854737627	-6.74592340424793	0.0000000000152056825014403	0.000000000022205123652897	Drug metabolism - other enzymes
Electron transfer carriers	1314.69105063714	1.16410260993983	0.0652918345239991	17.8292219605492	0.0000000000000000000000000000000000000000000000000000000000000000000000419214330409965	0.000000000000000000000000000000000000000000000000000000000000000000000120524119992865	Electron transfer carriers
Energy metabolism	16493.6960816262	0.2652807744404	0.0137214590177077	19.3332774669262	0.000000000000000000000000000000000000000000000000000000000000000000000000000000000028192671853047	0.0000000000000000000000000000000000000000000000000000000000000000000000000000000000879229088298416	Energy metabolism
Ether lipid metabolism	122.878716944762	-7.82995400928394	0.121325736591457	-64.5366286598362	0	0	Ether lipid metabolism
Ethylbenzene degradation	1403.5367367682	0.152114165871098	0.0210443870139027	7.22825358470198	0.000000000000489244554436107	0.000000000000737877032920031	Ethylbenzene degradation
Fatty acid biosynthesis	15447.4365157638	-0.200917978591803	0.0159660271777688	-12.5840934851697	0.00000000000000000000000000000000000258290813038639	0.00000000000000000000000000000000000511026984936661	Fatty acid biosynthesis
Fatty acid metabolism	14303.9514283765	-0.206605015201517	0.0209762195215662	-9.84948765382157	0.0000000000000000000000688942690580166	0.000000000000000000000115241322787955	Fatty acid metabolism
Flagellar assembly	26801.5349571897	0.578869697828454	0.0185942626236647	31.1316296614922	0.00000000000000000000000000000000000000000000000000000000000000000000000000000000000000000000000000000000000000000000000000000000000000000000000000000000000000000000000000000000000000000000000000000000000000000000899255738442522	0.0000000000000000000000000000000000000000000000000000000000000000000000000000000000000000000000000000000000000000000000000000000000000000000000000000000000000000000000000000000000000000000000000000000000000000000570562261632497	Flagellar assembly
Flavonoid biosynthesis	342.633533805669	-1.4187014887476	0.171497813088311	-8.27241737489127	0.000000000000000131269831798136	0.000000000000000204691941108958	Flavonoid biosynthesis
Fluorobenzoate degradation	595.265875464941	1.16474353251527	0.0934280480276275	12.4667437360015	0.0000000000000000000000000000000000113364576355578	0.0000000000000000000000000000000000217282104681524	Fluorobenzoate degradation
Folate biosynthesis	5803.85203641334	-0.2551939319292	0.00912468983427947	-27.9674089272045	0.000000000000000000000000000000000000000000000000000000000000000000000000000000000000000000000000000000000000000000000000000000000000000000000000000000000000000000000000000404932136267278	0.00000000000000000000000000000000000000000000000000000000000000000000000000000000000000000000000000000000000000000000000000000000000000000000000000000000000000000000000000212878608780512	Folate biosynthesis
Fructose and mannose metabolism	6504.11436135989	0.217746318182764	0.0176910564971334	12.3082710305089	0.0000000000000000000000000000000000817558393915136	0.000000000000000000000000000000000153500759673862	Fructose and mannose metabolism
Function unknown	58496.9706084981	0.492716288778312	0.0150535319263456	32.7309425581378	0.000000000000000000000000000000000000000000000000000000000000000000000000000000000000000000000000000000000000000000000000000000000000000000000000000000000000000000000000000000000000000000000000000000000000000000000000000000000000000000566979509401064	0.00000000000000000000000000000000000000000000000000000000000000000000000000000000000000000000000000000000000000000000000000000000000000000000000000000000000000000000000000000000000000000000000000000000000000000000000000000000000000000401247037422292	Function unknown
Geraniol degradation	4347.39197143842	-0.206680886526449	0.0338207925740097	-6.11105981842889	0.000000000989716571568498	0.00000000139013625319545	Geraniol degradation
Glutathione metabolism	9089.52358739259	0.111280423127484	0.0161925036607908	6.87234200829258	0.00000000000631563120057203	0.00000000000929660912724203	Glutathione metabolism
Glycan biosynthesis and metabolism	3035.21517034537	0.504587034527132	0.0405715302318064	12.4369732086555	0.0000000000000000000000000000000000164624696885804	0.0000000000000000000000000000000000312277775535958	Glycan biosynthesis and metabolism
Glycerolipid metabolism	9838.00368562615	0.0985847456415561	0.0101240036646712	9.73772322757828	0.000000000000000000000208165898660403	0.000000000000000000000345067795977605	Glycerolipid metabolism
Glycine, serine and threonine metabolism	14272.6352909551	-0.203084300111677	0.00846909606762492	-23.9794540633462	0.000000000000000000000000000000000000000000000000000000000000000000000000000000000000000000000000000000000000000000000000000000455614966930923	0.00000000000000000000000000000000000000000000000000000000000000000000000000000000000000000000000000000000000000000000000000000182245986772369	Glycine, serine and threonine metabolism
Glycolysis / Gluconeogenesis	15214.4632244521	-0.0717715584148665	0.0144118038753265	-4.98005378339501	0.000000635666050625469	0.000000790287522399232	Glycolysis / Gluconeogenesis
Glycosyltransferases	5744.18554764948	0.134665385179365	0.0220274008882183	6.11353948941808	0.00000000097445243356508	0.00000000137922498289211	Glycosyltransferases
Glyoxylate and dicarboxylate metabolism	15125.5896241733	0.119976533106545	0.0218035650345654	5.50261083067586	0.0000000374207835353783	0.0000000491816012179258	Glyoxylate and dicarboxylate metabolism
Histidine metabolism	5957.81515246243	-0.359698973831648	0.0218492452809746	-16.4627642376672	0.000000000000000000000000000000000000000000000000000000000000679263360824645	0.00000000000000000000000000000000000000000000000000000000000171211586837993	Histidine metabolism
Homologous recombination	14086.0397577415	-0.175644369941515	0.0102569574063607	-17.1244125312047	0.00000000000000000000000000000000000000000000000000000000000000000975896080052999	0.0000000000000000000000000000000000000000000000000000000000000000252908279901059	Homologous recombination
Inorganic ion transport and metabolism	8766.29000327601	0.557600365091869	0.0314116185769144	17.7514050645474	0.000000000000000000000000000000000000000000000000000000000000000000000168095304894083	0.000000000000000000000000000000000000000000000000000000000000000000000475839016930943	Inorganic ion transport and metabolism
Inositol phosphate metabolism	2451.5472164931	1.05179544501002	0.0686466717202137	15.3218709465897	0.0000000000000000000000000000000000000000000000000000546223149601792	0.000000000000000000000000000000000000000000000000000127221594337632	Inositol phosphate metabolism
Insulin signaling pathway	804.04481309473	0.759272274314574	0.0285867381795871	26.560297629785	0.0000000000000000000000000000000000000000000000000000000000000000000000000000000000000000000000000000000000000000000000000000000000000000000000000000000000195299265735922	0.0000000000000000000000000000000000000000000000000000000000000000000000000000000000000000000000000000000000000000000000000000000000000000000000000000000000898376622385243	Insulin signaling pathway
Lipid biosynthesis proteins	21728.1907403713	-0.151968016216839	0.0121018330845452	-12.5574377993126	0.00000000000000000000000000000000000361862005245794	0.0000000000000000000000000000000000070832562728964	Lipid biosynthesis proteins
Lipid metabolism	3079.42975879924	1.05699142073582	0.0411073920192058	25.7129282305718	0.0000000000000000000000000000000000000000000000000000000000000000000000000000000000000000000000000000000000000000000000000000000000000000000000000837953472942611	0.000000000000000000000000000000000000000000000000000000000000000000000000000000000000000000000000000000000000000000000000000000000000000000000000367103426241525	Lipid metabolism
Lipopolysaccharide biosynthesis proteins	6313.69263159182	0.319188653028128	0.0423180598332981	7.54261075024459	0.000000000000046065460392486	0.0000000000000706337059351451	Lipopolysaccharide biosynthesis proteins
Lysine biosynthesis	7703.62715574526	-0.381164592835215	0.0137652673612088	-27.6903152574686	0.000000000000000000000000000000000000000000000000000000000000000000000000000000000000000000000000000000000000000000000000000000000000000000000000000000000000000000000000913330056742207	0.00000000000000000000000000000000000000000000000000000000000000000000000000000000000000000000000000000000000000000000000000000000000000000000000000000000000000000000000466813140112683	Lysine biosynthesis
Lysine degradation	10452.0554060092	-0.125112963926819	0.0174009799174582	-7.1899953060284	0.000000000000647935497450896	0.000000000000969269362040365	Lysine degradation
Lysosome	200.135480391959	-8.63202718633489	0.106393353252737	-81.1331434006929	0	0	Lysosome
Membrane and intracellular structural molecules	9567.74054003196	0.304894657675032	0.0308753650603386	9.87501385260346	0.0000000000000000000000534255782554936	0.0000000000000000000000901862972386315	Membrane and intracellular structural molecules
Metabolism of cofactors and vitamins	1494.24336116983	1.37530697743329	0.03982375483699	34.5348393958032	0.00000000000000000000000000000000000000000000000000000000000000000000000000000000000000000000000000000000000000000000000000000000000000000000000000000000000000000000000000000000000000000000000000000000000000000000000000000000000000000000000000000000000000000000240739802066235	0.0000000000000000000000000000000000000000000000000000000000000000000000000000000000000000000000000000000000000000000000000000000000000000000000000000000000000000000000000000000000000000000000000000000000000000000000000000000000000000000000000000000000000000000184567181584113	Metabolism of cofactors and vitamins
Mineral absorption	486.784917262445	1.01318278500661	0.0615671518428764	16.4565479266009	0.000000000000000000000000000000000000000000000000000000000000752726683614761	0.00000000000000000000000000000000000000000000000000000000000187164472682589	Mineral absorption
Naphthalene degradation	4904.77841587762	-0.14883943119015	0.0283586199535168	-5.24847229639933	0.00000015336569794432	0.000000197337681271013	Naphthalene degradation
Nitrogen metabolism	5890.81826679272	0.299861721311016	0.0240151644287828	12.4863488734487	0.00000000000000000000000000000000000886284373606101	0.0000000000000000000000000000000000171659289203708	Nitrogen metabolism
Nitrotoluene degradation	3230.90642604224	-0.622817993680177	0.0544467687242261	-11.4390258278643	0.00000000000000000000000000000266865123546958	0.00000000000000000000000000000472145987813849	Nitrotoluene degradation
Non-homologous end-joining	623.470308637988	-0.582910066966725	0.0812498944273388	-7.1742870692345	0.000000000000726849520960493	0.00000000000107855090207041	Non-homologous end-joining
Novobiocin biosynthesis	3774.68265671754	-0.0928400942392557	0.0102283215276361	-9.07676728663733	0.000000000000000000111847412976621	0.000000000000000000182123221130073	Novobiocin biosynthesis
Nucleotide excision repair	633.255057472836	-0.863738525195554	0.0810080303277079	-10.6623815157757	0.0000000000000000000000000152637992129153	0.0000000000000000000000000262480285530507	Nucleotide excision repair
Nucleotide metabolism	965.535347355403	3.42532146374307	0.0909471215057006	37.6627803830864	0	0	Nucleotide metabolism
One carbon pool by folate	8322.20474113336	-0.240541017640163	0.0100582481290203	-23.9148025137846	0.0000000000000000000000000000000000000000000000000000000000000000000000000000000000000000000000000000000000000000000000000000021485693104625	0.00000000000000000000000000000000000000000000000000000000000000000000000000000000000000000000000000000000000000000000000000000841142027925747	One carbon pool by folate
Other glycan degradation	1040.23593748818	-1.0916748862474	0.0852931028618285	-12.7990992192636	0.000000000000000000000000000000000000165863997636233	0.000000000000000000000000000000000000331727995272467	Other glycan degradation
Other ion-coupled transporters	36499.2624411311	0.923278116513869	0.0163588123961743	56.4391897256422	0	0	Other ion-coupled transporters
Other transporters	4894.19664949983	0.566521133279494	0.0278270925939358	20.3586174648713	0.0000000000000000000000000000000000000000000000000000000000000000000000000000000000000000000389417582731338	0.000000000000000000000000000000000000000000000000000000000000000000000000000000000000000000127951491468868	Other transporters
Oxidative phosphorylation	7779.51625107367	0.0976702139060799	0.0186143091897429	5.24705015429203	0.000000154553835217215	0.000000197485456110886	Oxidative phosphorylation
Pantothenate and CoA biosynthesis	10278.8496555882	-0.270704484473145	0.0113257342558492	-23.9017160704914	0.00000000000000000000000000000000000000000000000000000000000000000000000000000000000000000000000000000000000000000000000000000293944775497909	0.0000000000000000000000000000000000000000000000000000000000000000000000000000000000000000000000000000000000000000000000000000112678830607532	Pantothenate and CoA biosynthesis
Pentose and glucuronate interconversions	7743.39492763713	0.418138693268141	0.0161220811211647	25.93577653689	0.000000000000000000000000000000000000000000000000000000000000000000000000000000000000000000000000000000000000000000000000000000000000000000000000000263121478651189	0.00000000000000000000000000000000000000000000000000000000000000000000000000000000000000000000000000000000000000000000000000000000000000000000000000118083785541021	Pentose and glucuronate interconversions
Pentose phosphate pathway	11584.0837970633	0.0767107894863625	0.0129595041393857	5.91926887489686	0.00000000323375928143995	0.00000000444038587899217	Pentose phosphate pathway
Peptidases	16747.0599342954	-0.163813039141815	0.0148627074917544	-11.0217495185649	0.000000000000000000000000000300167511725603	0.000000000000000000000000000526007830071532	Peptidases
Peptidoglycan biosynthesis	10949.6289698019	-0.261903762010416	0.010236770613629	-25.5846078705451	0.00000000000000000000000000000000000000000000000000000000000000000000000000000000000000000000000000000000000000000000000000000000000000000000000226340259477436	0.00000000000000000000000000000000000000000000000000000000000000000000000000000000000000000000000000000000000000000000000000000000000000000000000946513812360186	Peptidoglycan biosynthesis
Peroxisome	2435.8274276356	-0.629843128301871	0.0209184389962723	-30.1094708077457	0.000000000000000000000000000000000000000000000000000000000000000000000000000000000000000000000000000000000000000000000000000000000000000000000000000000000000000000000000000000000000000000000000000000364219384187338	0.00000000000000000000000000000000000000000000000000000000000000000000000000000000000000000000000000000000000000000000000000000000000000000000000000000000000000000000000000000000000000000000000000000216181828033775	Peroxisome
Phenylpropanoid biosynthesis	1409.35860907106	-1.0113974988484	0.0704432431393698	-14.3576225876964	0.0000000000000000000000000000000000000000000000954454961115921	0.000000000000000000000000000000000000000000000214170381518695	Phenylpropanoid biosynthesis
Phosphatidylinositol signaling system	602.506971114401	0.897854793974511	0.0513567908175813	17.4826888456422	0.0000000000000000000000000000000000000000000000000000000000000000000194125314382095	0.000000000000000000000000000000000000000000000000000000000000000000052528026244567	Phosphatidylinositol signaling system
Phosphonate and phosphinate metabolism	2041.47589596277	0.962534046412823	0.032022969016494	30.0576141430563	0.00000000000000000000000000000000000000000000000000000000000000000000000000000000000000000000000000000000000000000000000000000000000000000000000000000000000000000000000000000000000000000000000000000173629451434409	0.00000000000000000000000000000000000000000000000000000000000000000000000000000000000000000000000000000000000000000000000000000000000000000000000000000000000000000000000000000000000000000000000000000968115729210037	Phosphonate and phosphinate metabolism
Phosphotransferase system (PTS)	2183.22252413302	1.5525593851317	0.0397394000722515	39.0685159390664	0	0	Phosphotransferase system (PTS)
Plant-pathogen interaction	4187.06420886174	0.106687094267087	0.0177946386604574	5.99546280780421	0.00000000202906732304698	0.00000000280713073263642	Plant-pathogen interaction
Polyketide sugar unit biosynthesis	986.138788252488	-1.02563759789255	0.0699716083836311	-14.6579108524892	0.00000000000000000000000000000000000000000000000119905804817987	0.00000000000000000000000000000000000000000000000272378618351971	Polyketide sugar unit biosynthesis
Pores ion channels	7493.73801617719	0.394118648162136	0.012979784090838	30.3640372909078	0.000000000000000000000000000000000000000000000000000000000000000000000000000000000000000000000000000000000000000000000000000000000000000000000000000000000000000000000000000000000000000000000000000000000163996762877507	0.00000000000000000000000000000000000000000000000000000000000000000000000000000000000000000000000000000000000000000000000000000000000000000000000000000000000000000000000000000000000000000000000000000000100584681231538	Pores ion channels
Porphyrin and chlorophyll metabolism	6028.41741413847	-0.169708982519285	0.0218809284148801	-7.75602293017307	0.00000000000000876341862483451	0.0000000000000135501598905004	Porphyrin and chlorophyll metabolism
PPAR signaling pathway	3162.59948774239	-0.43343530507826	0.0354133584244038	-12.2393165845455	0.000000000000000000000000000000000191639441977615	0.000000000000000000000000000000000352616573238812	PPAR signaling pathway
Prenyltransferases	5361.49248295875	-0.392324876127799	0.0163364883193638	-24.0152515313082	0.000000000000000000000000000000000000000000000000000000000000000000000000000000000000000000000000000000000000000000000000000000192696617965641	0.000000000000000000000000000000000000000000000000000000000000000000000000000000000000000000000000000000000000000000000000000000787915060126177	Prenyltransferases
Propanoate metabolism	13363.0509894397	0.0962664934141947	0.019852719423801	4.84903309008553	0.00000124064726366016	0.00000152186064342313	Propanoate metabolism
Proteasome	564.87734802948	-10.0923144213353	0.112005337611143	-90.1056560034091	0	0	Proteasome
Protein export	17935.8112430887	-0.313080988727823	0.012184901834266	-25.6941740677292	0.000000000000000000000000000000000000000000000000000000000000000000000000000000000000000000000000000000000000000000000000000000000000000000000000135795965999495	0.000000000000000000000000000000000000000000000000000000000000000000000000000000000000000000000000000000000000000000000000000000000000000000000000581080412649003	Protein export
Protein folding and associated processing	12083.8870276884	0.118651569613778	0.020091199022254	5.9056490099149	0.00000000351261121708678	0.00000000478755899217754	Protein folding and associated processing
Protein kinases	15382.8336109595	0.601617639523662	0.0145178978355959	41.439721255551	0	0	Protein kinases
Protein processing in endoplasmic reticulum	1500.66297829373	-1.37291683542068	0.0683159549687673	-20.096576795982	0.00000000000000000000000000000000000000000000000000000000000000000000000000000000000000000790627841396074	0.0000000000000000000000000000000000000000000000000000000000000000000000000000000000000000255220215468206	Protein processing in endoplasmic reticulum
Proximal tubule bicarbonate reclamation	446.605353021713	-1.58339090544785	0.102321948188687	-15.474596931325	0.00000000000000000000000000000000000000000000000000000514947887974122	0.0000000000000000000000000000000000000000000000000000123052482321089	Proximal tubule bicarbonate reclamation
Purine metabolism	16633.3903063986	0.163732958137898	0.0104785803157464	15.6254905916837	0.000000000000000000000000000000000000000000000000000000488149939213007	0.00000000000000000000000000000000000000000000000000000118183669493675	Purine metabolism
Pyruvate metabolism	18328.7101363738	0.109596303589788	0.0123089549307808	8.90378624392579	0.00000000000000000053973342006355	0.000000000000000000871148677997308	Pyruvate metabolism
Replication, recombination and repair proteins	7337.24884689612	0.725357848962119	0.0267674352540326	27.0985188561479	0.0000000000000000000000000000000000000000000000000000000000000000000000000000000000000000000000000000000000000000000000000000000000000000000000000000000000000000102501809744645	0.0000000000000000000000000000000000000000000000000000000000000000000000000000000000000000000000000000000000000000000000000000000000000000000000000000000000000000483598281872171	Replication, recombination and repair proteins
Restriction enzyme	2552.91524567676	-0.231873746721647	0.0491488779691936	-4.71778311738846	0.00000238428470414015	0.0000029053535467668	Restriction enzyme
Riboflavin metabolism	2832.91414052922	-0.108717436297818	0.0167234852683347	-6.50088390986722	0.0000000000798494353743067	0.000000000115687370936003	Riboflavin metabolism
Ribosome biogenesis in eukaryotes	699.974753470428	0.281401860680364	0.0565012826215181	4.98045084330872	0.000000634363147802614	0.000000790287522399232	Ribosome biogenesis in eukaryotes
RNA degradation	2593.94902336854	-0.213859096602935	0.0139479728904733	-15.3326292130238	0.0000000000000000000000000000000000000000000000000000462865677576463	0.000000000000000000000000000000000000000000000000000109188826505217	RNA degradation
RNA polymerase	2298.58169186656	-0.332503670860412	0.0173168874943529	-19.2011220820626	0.000000000000000000000000000000000000000000000000000000000000000000000000000000000362182753659596	0.00000000000000000000000000000000000000000000000000000000000000000000000000000000111069377788943	RNA polymerase
Secretion system	31601.8791395788	0.156374662370205	0.0135201587910039	11.566037410319	0.000000000000000000000000000000612465432143644	0.00000000000000000000000000000109411300499447	Secretion system
Selenocompound metabolism	1538.15989051694	0.21017510010741	0.0381185304362177	5.51372515420257	0.0000000351317090514509	0.0000000468422787352678	Selenocompound metabolism
Signal transduction mechanisms	9939.76663615491	0.979282778237684	0.0218778300056486	44.7614218587879	0	0	Signal transduction mechanisms
Sporulation	193.555606735368	2.24536759137489	0.18293102169715	12.2743948541007	0.000000000000000000000000000000000124317822384699	0.000000000000000000000000000000000231055346654389	Sporulation
Steroid biosynthesis	183.909185269368	-8.48880341554655	0.109268545209449	-77.6875302885652	0	0	Steroid biosynthesis
Streptomycin biosynthesis	2975.85191529386	-0.563870077209479	0.0319648170500503	-17.6403348821479	0.00000000000000000000000000000000000000000000000000000000000000000000120743286887438	0.00000000000000000000000000000000000000000000000000000000000000000000336617648292252	Streptomycin biosynthesis
Styrene degradation	557.052057284518	0.815819768532339	0.0771173633114256	10.5789375245856	0.000000000000000000000000037316570331221	0.0000000000000000000000000635763790828209	Styrene degradation
Sulfur metabolism	3983.25027731181	0.612066154681712	0.0142506226848486	42.950134055017	0	0	Sulfur metabolism
Sulfur relay system	7874.56030700679	0.276338265177137	0.0157181559179322	17.5808324220702	0.00000000000000000000000000000000000000000000000000000000000000000000345466989073514	0.00000000000000000000000000000000000000000000000000000000000000000000948745164022786	Sulfur relay system
Synthesis and degradation of ketone bodies	4884.44028337818	-0.239708778261793	0.03204766218426	-7.47975864459545	0.0000000000000744592312518869	0.000000000000113227260746671	Synthesis and degradation of ketone bodies
Taurine and hypotaurine metabolism	2198.80725407623	0.261209981170402	0.01948661668449	13.4045835354429	0.0000000000000000000000000000000000000000568414604521538	0.000000000000000000000000000000000000000118850326399958	Taurine and hypotaurine metabolism
Terpenoid backbone biosynthesis	10843.273539626	-0.324281343049867	0.015365963294967	-21.1038733351708	0.00000000000000000000000000000000000000000000000000000000000000000000000000000000000000000000000000732804337002157	0.0000000000000000000000000000000000000000000000000000000000000000000000000000000000000000000000000249696292608143	Terpenoid backbone biosynthesis
Thiamine metabolism	6369.86537334248	0.110885747905127	0.0173862893915653	6.37776959809045	0.000000000179685560201274	0.000000000258297992789331	Thiamine metabolism
Transcription factors	31095.9761032296	0.932951973839061	0.0174431718690821	53.4852250978913	0	0	Transcription factors
Transcription machinery	20402.115202377	-0.397666123714717	0.0189013140715784	-21.0390728501084	0.0000000000000000000000000000000000000000000000000000000000000000000000000000000000000000000000000287952889992859	0.0000000000000000000000000000000000000000000000000000000000000000000000000000000000000000000000000963333304703382	Transcription machinery
Translation factors	6930.48061765811	-0.357839527714158	0.0130292878236316	-27.4642430620908	0.000000000000000000000000000000000000000000000000000000000000000000000000000000000000000000000000000000000000000000000000000000000000000000000000000000000000000000000469643775753232	0.0000000000000000000000000000000000000000000000000000000000000000000000000000000000000000000000000000000000000000000000000000000000000000000000000000000000000000000023355258037458	Translation factors
Translation proteins	18086.2290440918	-0.0409332399572507	0.0110828874245001	-3.69337325097816	0.000221298835787162	0.000264408998602843	Translation proteins
Transporters	63948.1627635119	0.970254194540332	0.0220836028797288	43.9355027268199	0	0	Transporters
Tropane, piperidine and pyridine alkaloid biosynthesis	3953.68578939082	0.0546511584551839	0.00975081684219752	5.60477746014838	0.0000000208522705774146	0.0000000280059692426591	Tropane, piperidine and pyridine alkaloid biosynthesis
Tryptophan metabolism	9401.79373330346	-0.359042675247864	0.0258622542268055	-13.8828839937598	0.0000000000000000000000000000000000000000000804410227899819	0.000000000000000000000000000000000000000000174131155215961	Tryptophan metabolism
Two-component system	58179.6148284839	0.730478935294533	0.0134284603328419	54.3978175597694	0	0	Two-component system
Ubiquinone and other terpenoid-quinone biosynthesis	6146.94894205576	0.270409842965689	0.020950085464173	12.9073384176938	0.0000000000000000000000000000000000000409202001135869	0.0000000000000000000000000000000000000836590757877776	Ubiquinone and other terpenoid-quinone biosynthesis
Ubiquitin system	98.2575852727296	-7.55030922687661	0.113544978178824	-66.4961969078498	0	0	Ubiquitin system
Valine, leucine and isoleucine biosynthesis	8390.90335971494	-0.266038400712658	0.0146284592604557	-18.186358247025	0.0000000000000000000000000000000000000000000000000000000000000000000000000661949874194759	0.000000000000000000000000000000000000000000000000000000000000000000000000193331391828311	Valine, leucine and isoleucine biosynthesis
Valine, leucine and isoleucine degradation	17779.9395769902	-0.276430922740824	0.0251134337446568	-11.0072929712226	0.000000000000000000000000000352434342466136	0.000000000000000000000000000611772820884614	Valine, leucine and isoleucine degradation
Vitamin B6 metabolism	4167.37920384994	0.437026548347171	0.0189486488868046	23.0637314015305	0.00000000000000000000000000000000000000000000000000000000000000000000000000000000000000000000000000000000000000000000107109229070734	0.00000000000000000000000000000000000000000000000000000000000000000000000000000000000000000000000000000000000000000000402206084673776	Vitamin B6 metabolism
Xylene degradation	415.783754808284	0.799959699063594	0.0966896104501407	8.27348145617056	0.000000000000000130103044600952	0.000000000000000204606497492095	Xylene degradation
Zeatin biosynthesis	1189.64900329475	-0.428553011370084	0.014569337318166	-29.414722304201	0.000000000000000000000000000000000000000000000000000000000000000000000000000000000000000000000000000000000000000000000000000000000000000000000000000000000000000000000000000000000000000000000356008508553293	0.00000000000000000000000000000000000000000000000000000000000000000000000000000000000000000000000000000000000000000000000000000000000000000000000000000000000000000000000000000000000000000000192663428158253	Zeatin biosynthesis
Steroid hormone biosynthesis	25.7595578642667	-5.30203684574358	0.193708671759799	-27.3711899295772	0.00000000000000000000000000000000000000000000000000000000000000000000000000000000000000000000000000000000000000000000000000000000000000000000000000000000000000000000604304817335137	0.0000000000000000000000000000000000000000000000000000000000000000000000000000000000000000000000000000000000000000000000000000000000000000000000000000000000000000000292610753657014	Steroid hormone biosynthesis
Biosynthesis of siderophore group nonribosomal peptides	564.411100635345	10.4465698038584	0.13302354601614	78.5317345441302	0	0	Biosynthesis of siderophore group nonribosomal peptides
Dioxin degradation	108.135499407727	8.0312177610883	0.146859022083396	54.6865806891159	0	0	Dioxin degradation
Ribosome	157.071973243724	8.58068437035045	0.143440696874017	59.8204314211245	0	0	Ribosome
Transcription related proteins	421.004517269105	10.0370721803592	0.126020183984205	79.6465444108322	0	0	Transcription related proteins
