## Supplemental Figs and Files zip for "The Landscape of Maize-Associated Bacteria and Fungi Across the United States": Leaf_v_all_bact.csv

	baseMean	log2FoldChange	lfcSE	stat	pvalue	padj	Functional_Group
ABC transporters	40501.8781875041	-0.619062442952442	0.0449635252892683	-13.7681029005125	0.000000000000000000000000000000000000000000396488497875672	0.0000000000000000000000000000000000000000040529935338402	ABC transporters
Alanine, aspartate and glutamate metabolism	12126.1559796913	0.100791490903389	0.0122553633009706	8.22427605189041	0.000000000000000196373339082408	0.000000000000000547465066532775	Alanine, aspartate and glutamate metabolism
Amino acid metabolism	3326.09220696116	-0.832123401759464	0.0743025855048795	-11.1991177171731	0.000000000000000000000000000041181430200242	0.000000000000000000000000000236793223651391	Amino acid metabolism
Amino acid related enzymes	16839.746217131	-0.0516467801346994	0.00890258439268086	-5.80132440835496	0.00000000657931704800608	0.0000000117533430760497	Amino acid related enzymes
Amino sugar and nucleotide sugar metabolism	15554.7606227737	0.134823552437238	0.0175356989530191	7.68851887788741	0.0000000000000148848058769133	0.0000000000000380389483521117	Amino sugar and nucleotide sugar metabolism
Aminoacyl-tRNA biosynthesis	1674.05867924302	0.100347967392246	0.029474439430887	3.40457594206487	0.000662668715928312	0.000937931105621611	Aminoacyl-tRNA biosynthesis
Aminobenzoate degradation	1638.59336949348	-0.405594747160593	0.0716561988312463	-5.66028834596415	0.000000015111886416248	0.0000000255099733999049	Aminobenzoate degradation
Arginine and proline metabolism	17064.3070422774	-0.0715509274050422	0.0121327466601214	-5.89733960573165	0.00000000369409062214765	0.00000000700734715953782	Arginine and proline metabolism
Ascorbate and aldarate metabolism	5216.4261627748	-0.31299828300322	0.0300400745300363	-10.419357737953	0.000000000000000000000000202314769600272	0.000000000000000000000000865719014103489	Ascorbate and aldarate metabolism
Atrazine degradation	56.0114965979577	1.3281830003008	0.2331592442609	5.69646296680647	0.0000000122318445342539	0.0000000212326357953087	Atrazine degradation
Bacterial chemotaxis	18885.1090228228	-0.25212957065193	0.0296336104614672	-8.50822990265652	0.0000000000000000176608745092047	0.00000000000000005602760189127	Bacterial chemotaxis
Bacterial motility proteins	44043.2060206594	-0.363271138952241	0.0302372664337466	-12.0140205050682	0.00000000000000000000000000000000299902090557698	0.0000000000000000000000000000000229924936094235	Bacterial motility proteins
Bacterial toxins	1063.26134984635	-0.688551529818048	0.0812643043060212	-8.47298867194055	0.0000000000000000239175849923263	0.0000000000000000745904345523395	Bacterial toxins
Basal transcription factors	164.410776372414	1.52600056703553	0.257495099958048	5.92632856813257	0.00000000309782459743831	0.00000000599999711503841	Basal transcription factors
Base excision repair	7252.99209325897	0.261031224177698	0.0232996090696464	11.2032448011223	0.0000000000000000000000000000393067561913075	0.000000000000000000000000000236101839497413	Base excision repair
Biosynthesis and biodegradation of secondary metabolites	1880.44153476235	-0.806872353959212	0.067491428571043	-11.9551826215959	0.00000000000000000000000000000000609993325441736	0.0000000000000000000000000000000431687584158767	Biosynthesis and biodegradation of secondary metabolites
Biotin metabolism	2736.40703096345	0.205807454244814	0.0248180217454708	8.29266153263701	0.000000000000000110742126598163	0.000000000000000323437322127969	Biotin metabolism
Butirosin and neomycin biosynthesis	1584.0576886691	0.491267688782667	0.0419868669397582	11.7005083872423	0.000000000000000000000000000000126692194697675	0.00000000000000000000000000000086338384534712	Butirosin and neomycin biosynthesis
C5-Branched dibasic acid metabolism	327.757324338322	-1.37150308021245	0.11970916151545	-11.4569600425732	0.00000000000000000000000000000216998203192578	0.000000000000000000000000000013768161857736	C5-Branched dibasic acid metabolism
Carbohydrate digestion and absorption	420.419404597505	-1.55681900475291	0.144713238522416	-10.7579584331655	0.000000000000000000000000005436112286306	0.0000000000000000000000000277845739077862	Carbohydrate digestion and absorption
Carbohydrate metabolism	1720.27569116681	-1.81705560369287	0.108023399416753	-16.8209444759527	0.00000000000000000000000000000000000000000000000000000000000000171404247290665	0.0000000000000000000000000000000000000000000000000000000000000350426461127582	Carbohydrate metabolism
Carbon fixation in photosynthetic organisms	6434.47917649845	0.109109825408007	0.0197191784355948	5.53318312750062	0.0000000314470840122235	0.0000000526023950749919	Carbon fixation in photosynthetic organisms
Carbon fixation pathways in prokaryotes	13970.1317968286	0.177333080482833	0.016145883827573	10.9831757974125	0.000000000000000000000000000460446592478269	0.00000000000000000000000000249182861811769	Carbon fixation pathways in prokaryotes
Carotenoid biosynthesis	212.644532665073	1.48431808166374	0.26120190301553	5.68264650650532	0.0000000132626214653155	0.0000000225955773112782	Carotenoid biosynthesis
Cell cycle - Caulobacter	9362.73110106171	0.273682957683769	0.0315457658447114	8.67574301511693	0.00000000000000000410859023245035	0.0000000000000000137451018685612	Cell cycle - Caulobacter
Cell division	1034.34615352507	-0.366589598122506	0.0533966219623989	-6.86540804736024	0.00000000000663014608959265	0.0000000000150610725985808	Cell division
Cell motility and secretion	6589.1131789132	0.302981044234576	0.0419366913834634	7.22472456074702	0.000000000000502118499633408	0.00000000000124851086395334	Cell motility and secretion
Citrate cycle (TCA cycle)	16174.5659802027	0.200602685116212	0.0218051859364306	9.1997695273517	0.0000000000000000000358718321884575	0.000000000000000000124536172125966	Citrate cycle (TCA cycle)
Cyanoamino acid metabolism	2825.98332756443	0.304233882279484	0.04634076996758	6.56514517329614	0.0000000000519821933382756	0.000000000112526159696973	Cyanoamino acid metabolism
Cysteine and methionine metabolism	12918.6094607307	-0.174843754676549	0.025195793932729	-6.93940247103823	0.00000000000393761849915824	0.00000000000940937407591059	Cysteine and methionine metabolism
Cytoskeleton proteins	8369.49226962953	0.111848002190703	0.0229105353768833	4.88194624659699	0.00000105043893577565	0.00000166621348433379	Cytoskeleton proteins
D-Glutamine and D-glutamate metabolism	438.450554380246	0.919186098265626	0.131083292712978	7.01222924174092	0.00000000000234550472646862	0.00000000000567859039039771	D-Glutamine and D-glutamate metabolism
DNA repair and recombination proteins	44051.2960472407	0.0654267806101882	0.0113646390885426	5.75704869291884	0.00000000855972263912298	0.0000000151441246692176	DNA repair and recombination proteins
Electron transfer carriers	1314.69105063714	-0.906682904581823	0.0857029788728778	-10.5793627771876	0.0000000000000000000000000371475994993274	0.000000000000000000000000175260469432724	Electron transfer carriers
Energy metabolism	16493.6960816262	-0.179274346209459	0.0190395291399928	-9.41590229943717	0.0000000000000000000046903633506222	0.0000000000000000000172605371302897	Energy metabolism
Ether lipid metabolism	122.878716944762	1.50016123564433	0.251667600786645	5.96088344687687	0.00000000250877866876455	0.00000000491080079843274	Ether lipid metabolism
Ethylbenzene degradation	1403.5367367682	-0.144648637522241	0.0245850834373568	-5.883593516809	0.00000000401453091330214	0.00000000746135038431912	Ethylbenzene degradation
Fatty acid biosynthesis	15447.4365157638	0.129658012188058	0.0201085065654177	6.4479185346883	0.000000000113396685240423	0.000000000237102160048157	Fatty acid biosynthesis
Fatty acid metabolism	14303.9514283765	0.106095047867058	0.025783476172303	4.11484654582872	0.0000387437078168716	0.0000589160515562345	Fatty acid metabolism
Flagellar assembly	26801.5349571897	-0.384779017883578	0.0316617860821905	-12.1527893873307	0.000000000000000000000000000000000554412148249424	0.00000000000000000000000000000000463690160354064	Flagellar assembly
Flavonoid biosynthesis	342.633533805669	0.732522048760105	0.204274367193406	3.58597145018473	0.000335825700689719	0.000502373405909824	Flavonoid biosynthesis
Fluorobenzoate degradation	595.265875464941	-0.801159719578566	0.116047979532159	-6.90369382395454	0.00000000000506674436919216	0.0000000000118010248598906	Fluorobenzoate degradation
Folate biosynthesis	5803.85203641334	0.156474704688798	0.0149293488744466	10.4810133385404	0.000000000000000000000000105606057167869	0.000000000000000000000000485787862972197	Folate biosynthesis
Fructose and mannose metabolism	6504.11436135989	-0.150108612360676	0.0221062388860049	-6.79032797640249	0.0000000000111878908134516	0.0000000000248542187748921	Fructose and mannose metabolism
Function unknown	58496.9706084981	-0.344404969690768	0.0260888589873354	-13.2012277676826	0.000000000000000000000000000000000000000863166290697619	0.00000000000000000000000000000000000000835908407833483	Function unknown
Glutathione metabolism	9089.52358739259	-0.0825361716793317	0.0191055493659616	-4.32001038537933	0.0000156021857922898	0.0000239233515481776	Glutathione metabolism
Glycan biosynthesis and metabolism	3035.21517034537	-0.344435698764126	0.0507267204935926	-6.79002496933807	0.0000000000112114139038915	0.0000000000248542187748921	Glycan biosynthesis and metabolism
Glycerolipid metabolism	9838.00368562615	-0.0720821848290074	0.0122483818438636	-5.88503736639465	0.0000000039796407070418	0.00000000746135038431912	Glycerolipid metabolism
Glycine, serine and threonine metabolism	14272.6352909551	0.130135658829481	0.0128093510372937	10.1594263792599	0.00000000000000000000000300841173673346	0.0000000000000000000000120336469469339	Glycine, serine and threonine metabolism
Glycosyltransferases	5744.18554764948	-0.116519836249163	0.0257273119029156	-4.52903267503662	0.00000592543360987353	0.00000923965918827737	Glycosyltransferases
Histidine metabolism	5957.81515246243	0.230705189013825	0.0290502617249746	7.94158728062292	0.00000000000000199610171823126	0.00000000000000517299600217679	Histidine metabolism
Homologous recombination	14086.0397577415	0.112226642497789	0.0138213104386409	8.11982648070992	0.000000000000000466850673184866	0.00000000000000126324299802964	Homologous recombination
Inorganic ion transport and metabolism	8766.29000327601	-0.388270255902262	0.0421972033511647	-9.20132674838854	0.0000000000000000000353556995005298	0.000000000000000000124536172125966	Inorganic ion transport and metabolism
Inositol phosphate metabolism	2451.5472164931	-0.755895313295021	0.0880350538984394	-8.58629920494001	0.00000000000000000898155759215592	0.0000000000000000295108320885123	Inositol phosphate metabolism
Insulin signaling pathway	804.04481309473	-0.488917134965629	0.0452779339607495	-10.7981326044925	0.00000000000000000000000000351275021409456	0.0000000000000000000000000184670296969542	Insulin signaling pathway
Lipid biosynthesis proteins	21728.1907403713	0.0976203664407706	0.015256730577621	6.39851152539608	0.000000000156898902313778	0.000000000324375258716125	Lipid biosynthesis proteins
Lipid metabolism	3079.42975879924	-0.729608278594809	0.0625962000420699	-11.6557918548482	0.00000000000000000000000000000021437819912769	0.0000000000000000000000000000014087710228391	Lipid metabolism
Lysine biosynthesis	7703.62715574526	0.23385121649987	0.0223576742088709	10.4595502338559	0.000000000000000000000000132483034094574	0.00000000000000000000000058040186365242	Lysine biosynthesis
Lysine degradation	10452.0554060092	0.070795246339269	0.0207233476974293	3.41620704207221	0.00063499947585554	0.000905735686491623	Lysine degradation
Lysosome	200.135480391959	1.68237628829494	0.257344073316217	6.5374588449437	0.0000000000625728552374417	0.000000000132337992686084	Lysosome
Membrane and intracellular structural molecules	9567.74054003196	-0.18899837558191	0.0376824412167356	-5.01555550753362	0.000000528804545373092	0.000000853509090777622	Membrane and intracellular structural molecules
Metabolism of cofactors and vitamins	1494.24336116983	-1.09595209512	0.067086811291331	-16.3363271263665	0.00000000000000000000000000000000000000000000000000000000000544347887662499	0.0000000000000000000000000000000000000000000000000000000000910545557544544	Metabolism of cofactors and vitamins
Mineral absorption	486.784917262445	-0.676081331921882	0.0812465471811862	-8.32135463448271	0.0000000000000000869636260614385	0.000000000000000258085599924269	Mineral absorption
Nitrogen metabolism	5890.81826679272	-0.206422051486264	0.0300658583481103	-6.86566300872756	0.00000000000661831420940962	0.0000000000150610725985808	Nitrogen metabolism
Nitrotoluene degradation	3230.90642604224	0.359349734938335	0.0676017623086789	5.31568590323866	0.000000106256303023729	0.000000176136574381677	Nitrotoluene degradation
Non-homologous end-joining	623.470308637988	0.343208927407507	0.0964842594405706	3.55714941895685	0.000374900935492664	0.000547474381989287	Non-homologous end-joining
Novobiocin biosynthesis	3774.68265671754	0.0803466462253169	0.0121195261681981	6.62952042103332	0.0000000000336779243969215	0.0000000000737706915361138	Novobiocin biosynthesis
Nucleotide excision repair	633.255057472836	0.474529812389096	0.0997125192423647	4.7589792735623	0.0000019457441217801	0.00000305997366160289	Nucleotide excision repair
Nucleotide metabolism	965.535347355403	-2.75661695232385	0.149797390653842	-18.4023028725109	0.00000000000000000000000000000000000000000000000000000000000000000000000000125898752316768	0.0000000000000000000000000000000000000000000000000000000000000000000000000330933863232648	Nucleotide metabolism
One carbon pool by folate	8322.20474113336	0.158077266107543	0.0150913411795641	10.4746996457546	0.000000000000000000000000112895404093694	0.00000000000000000000000050665254520097	One carbon pool by folate
Other glycan degradation	1040.23593748818	0.695277925775829	0.106109137013577	6.55247931841032	0.0000000000565895581598024	0.000000000121075333737252	Other glycan degradation
Other ion-coupled transporters	36499.2624411311	-0.663912706035396	0.0403496160284637	-16.4540030707369	0.000000000000000000000000000000000000000000000000000000000000785037923981336	0.0000000000000000000000000000000000000000000000000000000000144446978012566	Other ion-coupled transporters
Other transporters	4894.19664949983	-0.392579458503618	0.0390057819051005	-10.0646478375629	0.00000000000000000000000791701591979154	0.0000000000000000000000303485610258676	Other transporters
Oxidative phosphorylation	7779.51625107367	-0.0776224728073858	0.0217014154929429	-3.57683916206424	0.000347774004378624	0.000516051748432796	Oxidative phosphorylation
Pantothenate and CoA biosynthesis	10278.8496555882	0.175222946827909	0.0170334658395194	10.2869814328317	0.000000000000000000000000806655879576937	0.00000000000000000000000337328822368537	Pantothenate and CoA biosynthesis
Pentose and glucuronate interconversions	7743.39492763713	-0.297135610861417	0.0247083700603308	-12.0257066789876	0.00000000000000000000000000000000260350973017612	0.000000000000000000000000000000020828077841409	Pentose and glucuronate interconversions
Pentose phosphate pathway	11584.0837970633	-0.0541158612066609	0.0152121053567322	-3.55742087880766	0.000374513852393616	0.000547474381989287	Pentose phosphate pathway
Peptidases	16747.0599342954	0.106627999651863	0.0183531237127036	5.80980117177857	0.00000000625470802586995	0.000000011283002713334	Peptidases
Peptidoglycan biosynthesis	10949.6289698019	0.163201260586567	0.0159813665285665	10.2119715666897	0.00000000000000000000000175266774189433	0.00000000000000000000000716646365574571	Peptidoglycan biosynthesis
Peroxisome	2435.8274276356	0.378794321410827	0.0353953089976819	10.7018227029925	0.00000000000000000000000000997955947881263	0.0000000000000000000000000496280795703114	Peroxisome
Phenylpropanoid biosynthesis	1409.35860907106	0.562152347568385	0.090596577314594	6.20500646085477	0.000000000546946556438826	0.00000000109389311287765	Phenylpropanoid biosynthesis
Phosphatidylinositol signaling system	602.506971114401	-0.583207167151323	0.0691478666639115	-8.43420332815127	0.0000000000000000333466522003295	0.000000000000000102263066747677	Phosphatidylinositol signaling system
Phosphonate and phosphinate metabolism	2041.47589596277	-0.688883489991354	0.0522531724462907	-13.1835725514931	0.00000000000000000000000000000000000000109099496464506	0.0000000000000000000000000000000000000100371536747345	Phosphonate and phosphinate metabolism
Phosphotransferase system (PTS)	2183.22252413302	-1.17307228087848	0.0729442434433869	-16.0817663670598	0.000000000000000000000000000000000000000000000000000000000342473208868375	0.00000000000000000000000000000000000000000000000000000000525125586931508	Phosphotransferase system (PTS)
Polyketide sugar unit biosynthesis	986.138788252488	0.623130627531712	0.0901097629864475	6.91523989054805	0.00000000000467072303852203	0.0000000000110181158857443	Polyketide sugar unit biosynthesis
Pores ion channels	7493.73801617719	-0.267799413638944	0.0217214559370705	-12.3287966706647	0.0000000000000000000000000000000000633862191120492	0.000000000000000000000000000000000555384015077003	Pores ion channels
Porphyrin and chlorophyll metabolism	6028.41741413847	0.0904130690630404	0.0262312041683559	3.44677539325894	0.00056732002485394	0.000815522535727539	Porphyrin and chlorophyll metabolism
PPAR signaling pathway	3162.59948774239	0.222883215993446	0.0448620260352882	4.9681932737083	0.000000675795894293408	0.00000108127343086945	PPAR signaling pathway
Prenyltransferases	5361.49248295875	0.241850657549353	0.0247892040838221	9.75628974337217	0.000000000000000000000173382597292868	0.000000000000000000000651069344936485	Prenyltransferases
Propanoate metabolism	13363.0509894397	-0.0800692080963857	0.0230858400196119	-3.46832552024813	0.000523712487206886	0.000758764548394229	Propanoate metabolism
Proteasome	564.87734802948	1.43516151433215	0.286078083348079	5.01667760611339	0.000000525726765609504	0.000000853509090777622	Proteasome
Protein export	17935.8112430887	0.193103899888213	0.0190851708950141	10.1180073760126	0.00000000000000000000000459678519211216	0.0000000000000000000000179959250074178	Protein export
Protein kinases	15382.8336109595	-0.418114139543342	0.0290463198949091	-14.3947371321427	0.0000000000000000000000000000000000000000000000558367762717263	0.000000000000000000000000000000000000000000000604350990235155	Protein kinases
Protein processing in endoplasmic reticulum	1500.66297829373	0.76848865066238	0.0954261031677563	8.05323307933259	0.000000000000000806351374011317	0.00000000000000215027033069684	Protein processing in endoplasmic reticulum
Proximal tubule bicarbonate reclamation	446.605353021713	0.927818238816731	0.131796144834808	7.03979801518209	0.00000000000192518702963963	0.0000000000047231255127159	Proximal tubule bicarbonate reclamation
Purine metabolism	16633.3903063986	-0.113027674680514	0.0137074292649201	-8.24572372368707	0.00000000000000016416356853145	0.000000000000000464709178612104	Purine metabolism
Pyruvate metabolism	18328.7101363738	-0.0869090473965035	0.0147096053020511	-5.90831946961792	0.0000000034561528341437	0.00000000662429293210876	Pyruvate metabolism
Replication, recombination and repair proteins	7337.24884689612	-0.502418645628629	0.0419569644510248	-11.9746185693459	0.00000000000000000000000000000000482652222525388	0.0000000000000000000000000000000355232035778686	Replication, recombination and repair proteins
RNA degradation	2593.94902336854	0.134184944555864	0.0182666786336867	7.34588631281911	0.000000000000204400059001876	0.000000000000515200148717057	RNA degradation
RNA polymerase	2298.58169186656	0.203039852659548	0.0242067333564924	8.38774276848435	0.0000000000000000495565067289861	0.000000000000000149481921936614	RNA polymerase
Secretion system	31601.8791395788	-0.0990641658619653	0.0168728778484931	-5.87120743429152	0.00000000432632537220026	0.00000000795824694468719	Secretion system
Selenocompound metabolism	1538.15989051694	-0.16417000090572	0.0445402140626864	-3.68588262002212	0.000227911385382356	0.000343735204183226	Selenocompound metabolism
Signal transduction mechanisms	9939.76663615491	-0.695650277989907	0.0455125650410038	-15.284796129666	0.0000000000000000000000000000000000000000000000000000965646942157366	0.00000000000000000000000000000000000000000000000000118452691571304	Signal transduction mechanisms
Sporulation	193.555606735368	-8.25845964982443	0.188565216148849	-43.7963046339649	0	0	Sporulation
Steroid biosynthesis	183.909185269368	1.46821942983575	0.257915703800681	5.6926329347142	0.0000000125095132391325	0.0000000215116863177605	Steroid biosynthesis
Streptomycin biosynthesis	2975.85191529386	0.357436995387192	0.0431903830178831	8.27584685320327	0.000000000000000127545843804391	0.000000000000000366694300937623	Streptomycin biosynthesis
Styrene degradation	557.052057284518	-0.586125721079394	0.0938802346022398	-6.24333464400408	0.000000000428339107687712	0.000000000866092261698231	Styrene degradation
Sulfur metabolism	3983.25027731181	-0.439428638374676	0.0288985865441943	-15.2058868935566	0.00000000000000000000000000000000000000000000000000032322342440237	0.00000000000000000000000000000000000000000000000000371706938062726	Sulfur metabolism
Sulfur relay system	7874.56030700679	-0.185001154656526	0.0212331375392209	-8.71285057683068	0.0000000000000000029632714314578	0.000000000000000010097073025708	Sulfur relay system
Synthesis and degradation of ketone bodies	4884.44028337818	0.12962576147801	0.0382840443730947	3.38589518429012	0.000709464762695002	0.000996500124701377	Synthesis and degradation of ketone bodies
Taurine and hypotaurine metabolism	2198.80725407623	-0.196620032004585	0.024492894555159	-8.0276355888353	0.000000000000000993691205867747	0.00000000000000261198831256665	Taurine and hypotaurine metabolism
Terpenoid backbone biosynthesis	10843.273539626	0.190991978930969	0.0223312195864331	8.55268912616858	0.0000000000000000120253457077902	0.000000000000000038818659828656	Terpenoid backbone biosynthesis
Thiamine metabolism	6369.86537334248	-0.0906361148251265	0.0203749896779625	-4.4484005271992	0.00000865120972010745	0.0000133766604075611	Thiamine metabolism
Transcription factors	31095.9761032296	-0.687371328531825	0.0408085928360801	-16.8437890346491	0.00000000000000000000000000000000000000000000000000000000000000116530032600627	0.0000000000000000000000000000000000000000000000000000000000000268019074981443	Transcription factors
Transcription machinery	20402.115202377	0.252134962160248	0.0271021664283284	9.30312943162747	0.0000000000000000000136371549097907	0.0000000000000000000492007157529702	Transcription machinery
Translation factors	6930.48061765811	0.232950790471544	0.0207951129993505	11.2021892104563	0.0000000000000000000000000000397780273066294	0.000000000000000000000000000236101839497413	Translation factors
Transporters	63948.1627635119	-0.703943356899161	0.0451400886254513	-15.5946383433164	0.000000000000000000000000000000000000000000000000000000791704908455312	0.000000000000000000000000000000000000000000000000000010405264511127	Transporters
Tryptophan metabolism	9401.79373330346	0.212397168223517	0.0333102430269286	6.37633199048748	0.000000000181379521633662	0.000000000370820355339931	Tryptophan metabolism
Two-component system	58179.6148284839	-0.512841262247022	0.0326590875532449	-15.7028655932572	0.000000000000000000000000000000000000000000000000000000144561735124437	0.00000000000000000000000000000000000000000000000000000204610455868434	Two-component system
Ubiquinone and other terpenoid-quinone biosynthesis	6146.94894205576	-0.163155931620833	0.0266433134929555	-6.123710238367	0.000000000914210886277972	0.00000000180876132338868	Ubiquinone and other terpenoid-quinone biosynthesis
Ubiquitin system	98.2575852727296	1.39091804905573	0.243588747818674	5.7101079648027	0.0000000112904526506932	0.0000000197851741688338	Ubiquitin system
Valine, leucine and isoleucine biosynthesis	8390.90335971494	0.164487941450352	0.0200998405738359	8.18354458315789	0.000000000000000275614242070769	0.000000000000000756910754343605	Valine, leucine and isoleucine biosynthesis
Valine, leucine and isoleucine degradation	17779.9395769902	0.157584846443913	0.0311852057522217	5.05319245593517	0.00000043448568901695	0.000000713797917670704	Valine, leucine and isoleucine degradation
Vitamin B6 metabolism	4167.37920384994	-0.297536198480625	0.0279288391190342	-10.6533679116597	0.0000000000000000000000000168168485124151	0.000000000000000000000000081428950691694	Vitamin B6 metabolism
Xylene degradation	415.783754808284	-0.671902476218726	0.11447152693015	-5.86960350960213	0.00000000436838555115981	0.00000000795824694468719	Xylene degradation
Zeatin biosynthesis	1189.64900329475	0.266497644351614	0.0242276284167215	10.9997412775111	0.000000000000000000000000000383229848859036	0.0000000000000000000000000021367967330322	Zeatin biosynthesis
Steroid hormone biosynthesis	25.7595578642667	6.66032885106839	0.128178289560565	51.9614427209326	0	0	Steroid hormone biosynthesis
Biosynthesis of siderophore group nonribosomal peptides	564.411100635345	-9.74638539494798	0.268518116630303	-36.2969378649667	0.00000000000000000000000000000000000000000000000000000000000000000000000000000000000000000000000000000000000000000000000000000000000000000000000000000000000000000000000000000000000000000000000000000000000000000000000000000000000000000000000000000000000000000000000000000000000000000000000180827845838773	0.000000000000000000000000000000000000000000000000000000000000000000000000000000000000000000000000000000000000000000000000000000000000000000000000000000000000000000000000000000000000000000000000000000000000000000000000000000000000000000000000000000000000000000000000000000000000000000000110907745447781	Biosynthesis of siderophore group nonribosomal peptides
Dioxin degradation	108.135499407727	-7.3645000048842	0.254705991049021	-28.9137290196948	0.0000000000000000000000000000000000000000000000000000000000000000000000000000000000000000000000000000000000000000000000000000000000000000000000000000000000000000000000000000000000000008024454570217	0.0000000000000000000000000000000000000000000000000000000000000000000000000000000000000000000000000000000000000000000000000000000000000000000000000000000000000000000000000000000000000246083273486655	Dioxin degradation
Ribosome	157.071973243724	-7.9047968140225	0.257496191057863	-30.698694149795	0.0000000000000000000000000000000000000000000000000000000000000000000000000000000000000000000000000000000000000000000000000000000000000000000000000000000000000000000000000000000000000000000000000000000000000059247187569778	0.000000000000000000000000000000000000000000000000000000000000000000000000000000000000000000000000000000000000000000000000000000000000000000000000000000000000000000000000000000000000000000000000000000000000218029650256783	Ribosome
Transcription related proteins	421.004517269105	-9.32634997234121	0.261864338027152	-35.6151969474139	0.0000000000000000000000000000000000000000000000000000000000000000000000000000000000000000000000000000000000000000000000000000000000000000000000000000000000000000000000000000000000000000000000000000000000000000000000000000000000000000000000000000000000000000000000000000000000000815130836605719	0.00000000000000000000000000000000000000000000000000000000000000000000000000000000000000000000000000000000000000000000000000000000000000000000000000000000000000000000000000000000000000000000000000000000000000000000000000000000000000000000000000000000000000000000000000000000000374960184838631	Transcription related proteins
