## Supplemental Figs and Files zip for "The Landscape of Maize-Associated Bacteria and Fungi Across the United States": Root_vs_Leaf_bact.csv

	baseMean	log2FoldChange	lfcSE	stat	pvalue	padj	Functional_Group
ABC transporters	40501.8781875041	0.166610011138922	0.0365469393960269	4.55879517935872	0.0000051447915891915	0.0000112695434810861	ABC transporters
alpha-Linolenic acid metabolism	1457.48867328607	-0.089982521235776	0.030325562767401	-2.9672168634082	0.00300508917941137	0.00428632875202863	alpha-Linolenic acid metabolism
Amino acid metabolism	3326.09220696116	-0.822560228024722	0.0710431368314039	-11.5783207880697	0.00000000000000000000000000000053075519568143	0.0000000000000000000000000000244147390013458	Amino acid metabolism
Amino sugar and nucleotide sugar metabolism	15554.7606227737	-0.119012603936502	0.017641192080692	-6.74629035226928	0.0000000000151672956137685	0.0000000000634268725666682	Amino sugar and nucleotide sugar metabolism
Aminoacyl-tRNA biosynthesis	1674.05867924302	-0.147807577678616	0.0353097221200006	-4.18603061152082	0.0000283875080862545	0.0000544093904986545	Aminoacyl-tRNA biosynthesis
Aminobenzoate degradation	1638.59336949348	0.315035169314626	0.0835343320033903	3.77132565448468	0.000162382592491408	0.000292925460964893	Aminobenzoate degradation
Arginine and proline metabolism	17064.3070422774	-0.0440978632216439	0.0135729146121602	-3.2489604835601	0.00115827567555582	0.00175172511331825	Arginine and proline metabolism
Atrazine degradation	56.0114965979577	-0.696644718300118	0.214519791165249	-3.24746129257359	0.00116439501070194	0.00175172511331825	Atrazine degradation
Bacterial chemotaxis	18885.1090228228	0.133999946552894	0.0308910056918983	4.33783049633887	0.0000143896059515427	0.0000294187499453762	Bacterial chemotaxis
Basal transcription factors	164.410776372414	-0.695203497566516	0.207872517065667	-3.34437427024997	0.000824684002557914	0.00129008747882918	Basal transcription factors
Benzoate degradation	8831.96829006275	0.158296056219221	0.029787686404494	5.31414404159095	0.000000107159831068679	0.000000270101492008726	Benzoate degradation
beta-Alanine metabolism	7570.56230012103	0.180511040066444	0.0269724583562172	6.69242075314341	0.0000000000219508628600223	0.0000000000859352928988107	beta-Alanine metabolism
Biosynthesis and biodegradation of secondary metabolites	1880.44153476235	0.184341976840114	0.0669777649376453	2.75228618052173	0.00591807788542109	0.00824944190089	Biosynthesis and biodegradation of secondary metabolites
Biosynthesis of ansamycins	2274.97891800331	0.125978473659301	0.0327424984464055	3.84755225278574	0.000119303837096098	0.000217345604214674	Biosynthesis of ansamycins
Biosynthesis of unsaturated fatty acids	8799.68919899141	0.0788289602324776	0.0225345690037918	3.49813480875597	0.000468524245610682	0.000769718403503263	Biosynthesis of unsaturated fatty acids
Caprolactam degradation	542.141060623672	0.883816858306023	0.108358205593759	8.15643682417096	0.000000000000000345052862056234	0.00000000000000302332031515938	Caprolactam degradation
Carbohydrate digestion and absorption	420.419404597505	-0.606345847256993	0.154647618542164	-3.92082240239397	0.0000882472840111902	0.000164015154121808	Carbohydrate digestion and absorption
Carbohydrate metabolism	1720.27569116681	-0.721010862948099	0.0936110176275803	-7.70220088640154	0.0000000000000133742409858425	0.0000000000000878878693355361	Carbohydrate metabolism
Carbon fixation pathways in prokaryotes	13970.1317968286	-0.0595539659808301	0.0129419377299937	-4.60162668244109	0.00000419204065504923	0.00000940653025035436	Carbon fixation pathways in prokaryotes
Carotenoid biosynthesis	212.644532665073	-0.692160515281085	0.195739514055697	-3.5361307532629	0.000406033675033905	0.000679183601874895	Carotenoid biosynthesis
Cell cycle - Caulobacter	9362.73110106171	-0.101391649440156	0.0303251610438838	-3.34348263784754	0.000827338709249149	0.00129008747882918	Cell cycle - Caulobacter
Cell division	1034.34615352507	0.26967840583009	0.0589874447798037	4.57179331698096	0.00000483567788575753	0.0000107200569997516	Cell division
Cell motility and secretion	6589.1131789132	0.304936328806193	0.0450309178774128	6.77171026440808	0.0000000000127268822221854	0.000000000054459216950747	Cell motility and secretion
Chloroalkane and chloroalkene degradation	7786.420610475	0.19030853180055	0.0422923315299901	4.49983542916284	0.00000680060911326204	0.0000145501404283746	Chloroalkane and chloroalkene degradation
Chlorocyclohexane and chlorobenzene degradation	1774.32483393276	0.515998053044534	0.0768152198066459	6.71739343249124	0.0000000000185003971570647	0.0000000000756460683755534	Chlorocyclohexane and chlorobenzene degradation
Chromosome	32639.5494482725	-0.0688813538840006	0.012376421436303	-5.56553073426824	0.0000000261355711529485	0.0000000677316210160919	Chromosome
Citrate cycle (TCA cycle)	16174.5659802027	-0.14404345055147	0.020528266059762	-7.01683474542519	0.00000000000226950765082968	0.0000000000107074207116067	Citrate cycle (TCA cycle)
Cyanoamino acid metabolism	2825.98332756443	0.380846499115181	0.0487427999341337	7.81338986742288	0.00000000000000556700588954814	0.000000000000037938114210254	Cyanoamino acid metabolism
Cysteine and methionine metabolism	12918.6094607307	-0.119216983168189	0.0277119927968449	-4.30199964478059	0.0000169263583089693	0.0000338527166179386	Cysteine and methionine metabolism
D-Glutamine and D-glutamate metabolism	438.450554380246	1.02536826351729	0.139382518910738	7.35650547522349	0.000000000000188787142212756	0.000000000000992480976204202	D-Glutamine and D-glutamate metabolism
DNA repair and recombination proteins	44051.2960472407	-0.0820250706558787	0.0123330451442453	-6.65083681252496	0.000000000029143126644297	0.000000000111715318803138	DNA repair and recombination proteins
DNA replication	7944.41444744365	-0.136462519618033	0.0203271052374279	-6.7133277475618	0.0000000000190235158736975	0.00000000007609406349479	DNA replication
DNA replication proteins	13283.0880442525	-0.151116895872584	0.0207272743848569	-7.2907268494013	0.00000000000030828724109385	0.00000000000153310411787212	DNA replication proteins
Drug metabolism - cytochrome P450	6664.58616405472	0.338647447327266	0.0446255066798656	7.58865215260533	0.00000000000003232502413682	0.000000000000191864659392738	Drug metabolism - cytochrome P450
Drug metabolism - other enzymes	2851.13148131867	-0.339949027330387	0.0383342169998625	-8.86803106821268	0.000000000000000000744505604295822	0.00000000000000000805817830531949	Drug metabolism - other enzymes
Electron transfer carriers	1314.69105063714	-0.850033708188229	0.0856295322029346	-9.92687553370865	0.0000000000000000000000318065968546035	0.000000000000000000000932890606375783	Electron transfer carriers
Energy metabolism	16493.6960816262	-0.145424986906762	0.0184380346092442	-7.88722822083495	0.00000000000000308972068086677	0.0000000000000227403442111795	Energy metabolism
Ether lipid metabolism	122.878716944762	-0.695642906488165	0.20981905011719	-3.3154420730607	0.000914983021344375	0.00141476366325517	Ether lipid metabolism
Ethylbenzene degradation	1403.5367367682	-0.0886241055160627	0.0295558827793264	-2.9985267629378	0.00271288328476636	0.00390762110847026	Ethylbenzene degradation
Fatty acid metabolism	14303.9514283765	0.160700212660918	0.0288974424816382	5.561053119598	0.0000000268151555541801	0.0000000685276197495714	Fatty acid metabolism
Flagellar assembly	26801.5349571897	-0.102603353821768	0.0259280713186929	-3.95723046888551	0.0000758237671091318	0.000142362991306941	Flagellar assembly
Flavonoid biosynthesis	342.633533805669	8.00514734531587	0.174575280627078	45.8549876967759	0	0	Flavonoid biosynthesis
Fluorobenzoate degradation	595.265875464941	0.76959059457521	0.128678426872536	5.98072740924582	0.00000000222143354676436	0.00000000659264149362326	Fluorobenzoate degradation
Folate biosynthesis	5803.85203641334	-0.0398732903698228	0.0128983885036269	-3.09133891870374	0.0019925606008106	0.00293304920439321	Folate biosynthesis
Fructose and mannose metabolism	6504.11436135989	-0.148296301104469	0.0242876464751325	-6.10583249621598	0.00000000102266217238202	0.00000000332159477206362	Fructose and mannose metabolism
Galactose metabolism	5953.05437385374	-0.367290326317975	0.0479248886972848	-7.66387437304124	0.0000000000000180406365969177	0.000000000000114464728752857	Galactose metabolism
Geraniol degradation	4347.39197143842	0.279407767480856	0.0464704537728723	6.01258960901224	0.00000000182582844955445	0.00000000559920724530031	Geraniol degradation
Glutathione metabolism	9089.52358739259	0.175036044548852	0.0217160146839742	8.06022868818668	0.000000000000000761518496707295	0.00000000000000636906379064283	Glutathione metabolism
Glycerolipid metabolism	9838.00368562615	-0.0532242624876143	0.0141909766143621	-3.75057079818933	0.000176432478959852	0.000315180350763232	Glycerolipid metabolism
Glycerophospholipid metabolism	8562.29141407822	-0.151211978139423	0.0175414401722237	-8.62027157717999	0.00000000000000000667955029931371	0.0000000000000000646861713196696	Glycerophospholipid metabolism
Glycine, serine and threonine metabolism	14272.6352909551	0.0894475154693036	0.0114257033502671	7.82862224995651	0.00000000000000493245190630443	0.000000000000034906582721539	Glycine, serine and threonine metabolism
Glycolysis / Gluconeogenesis	15214.4632244521	-0.0739070308948227	0.0201908368334659	-3.66042435508782	0.00025179788458568	0.000437083120412878	Glycolysis / Gluconeogenesis
Histidine metabolism	5957.81515246243	0.127854978442679	0.0305406194420491	4.18639113346354	0.0000283424777634174	0.0000544093904986545	Histidine metabolism
Homologous recombination	14086.0397577415	-0.0664805097867045	0.0142856389257318	-4.65366023405208	0.00000326093976341009	0.0000074075668699686	Homologous recombination
Inositol phosphate metabolism	2451.5472164931	0.816336547546238	0.0914585992015329	8.92574951588101	0.000000000000000000442691265020516	0.00000000000000000581822805455536	Inositol phosphate metabolism
Insulin signaling pathway	804.04481309473	-0.145906568376347	0.0398027657899714	-3.66573943997403	0.000246624935067403	0.000432180838594307	Insulin signaling pathway
Isoquinoline alkaloid biosynthesis	2033.4301137822	0.0873532987847603	0.0256787357546839	3.4017756800518	0.000669495662907413	0.00106195863771521	Isoquinoline alkaloid biosynthesis
Limonene and pinene degradation	2431.34143440507	0.199067309734825	0.0580547474747341	3.42895832630157	0.000605902554136234	0.000969444086617974	Limonene and pinene degradation
Lipid metabolism	3079.42975879924	0.59285701306082	0.0525395506327312	11.2840137747863	0.0000000000000000000000000000157396948413604	0.000000000000000000000000000579220770162065	Lipid metabolism
Lipoic acid metabolism	1591.75120322806	-0.339750651726288	0.0351013565647793	-9.67913166259775	0.000000000000000000000369843778514921	0.00000000000000000000756125058297172	Lipoic acid metabolism
Lysine degradation	10452.0554060092	0.114971660558218	0.0241907750211395	4.75270678420795	0.00000200711322408165	0.00000473472863116696	Lysine degradation
Lysosome	200.135480391959	-0.691418365468154	0.19289723957104	-3.58438703947093	0.000337870751440549	0.000575631650602418	Lysosome
Membrane and intracellular structural molecules	9567.74054003196	0.206040031036457	0.0428669454185365	4.80650135027727	0.00000153594446253668	0.0000036703088455422	Membrane and intracellular structural molecules
Metabolism of xenobiotics by cytochrome P450	6263.82025648842	0.342000558070745	0.0455822708903986	7.50292934928749	0.0000000000000624071931718121	0.000000000000347967380109498	Metabolism of xenobiotics by cytochrome P450
Methane metabolism	17921.1133531975	-0.0842631418617837	0.0180013597487773	-4.68093205389705	0.00000285573583891668	0.00000656819242950835	Methane metabolism
Mismatch repair	10129.1156472662	-0.108581344169897	0.0158138399066857	-6.86622255003296	0.00000000000659242031220085	0.0000000000288810794629751	Mismatch repair
Naphthalene degradation	4904.77841587762	0.194492592386368	0.039342917420628	4.94352237041762	0.000000767235416303782	0.00000188228422133195	Naphthalene degradation
Nicotinate and nicotinamide metabolism	3888.88614267959	-0.133953256311683	0.0167748136018449	-7.98537971813597	0.00000000000000140090402849719	0.0000000000000112072322279775	Nicotinate and nicotinamide metabolism
Nitrogen metabolism	5890.81826679272	-0.385839607869569	0.0298103589865235	-12.943138592997	0.0000000000000000000000000000000000000256915063517822	0.00000000000000000000000000000000000157574572290931	Nitrogen metabolism
Non-homologous end-joining	623.470308637988	0.512542522941458	0.113383133373242	4.52044768646707	0.00000617089933290932	0.0000133581820853567	Non-homologous end-joining
Novobiocin biosynthesis	3774.68265671754	0.0421654830887604	0.0144322841248748	2.92160843868685	0.0034822902928085	0.00492878010674433	Novobiocin biosynthesis
Nucleotide excision repair	633.255057472836	0.959741944084023	0.108157584195536	8.87355196792229	0.000000000000000000708491568449325	0.00000000000000000805817830531949	Nucleotide excision repair
Nucleotide metabolism	965.535347355403	-0.566048426922599	0.125908990252436	-4.4956950713982	0.00000693430517370644	0.0000146656569191033	Nucleotide metabolism
Other glycan degradation	1040.23593748818	0.348615108115557	0.120148485514309	2.90153560091308	0.00371338582495232	0.00521574802894067	Other glycan degradation
Other ion-coupled transporters	36499.2624411311	-0.163325035233457	0.022089663072708	-7.39373138901548	0.000000000000142764673549534	0.000000000000772608821562184	Other ion-coupled transporters
Other transporters	4894.19664949983	0.239965690125572	0.0381042694043352	6.29760638051416	0.000000000302276907049933	0.00000000102998057217014	Other transporters
Oxidative phosphorylation	7779.51625107367	-0.240924421728074	0.0242966829646855	-9.91593881676153	0.0000000000000000000000354904035034265	0.000000000000000000000932890606375783	Oxidative phosphorylation
Pantothenate and CoA biosynthesis	10278.8496555882	-0.0571943093523442	0.0159059772366673	-3.59577462618875	0.000323427722862898	0.000556174775764236	Pantothenate and CoA biosynthesis
Pentose and glucuronate interconversions	7743.39492763713	-0.0741699668986131	0.0226438667308796	-3.27549917954017	0.00105475420727754	0.00161728978449223	Pentose and glucuronate interconversions
Pentose phosphate pathway	11584.0837970633	0.0844528048249892	0.0180327154430627	4.68331045824153	0.00000282278475264219	0.00000656819242950835	Pentose phosphate pathway
Peptidases	16747.0599342954	-0.158160568583289	0.0199677683233481	-7.92079345183275	0.00000000000000235999693613764	0.0000000000000180933098437219	Peptidases
Phenylalanine metabolism	4719.82346010795	0.0765572114723707	0.0188896809453333	4.05285889655453	0.0000505955210993164	0.0000959750090956105	Phenylalanine metabolism
Phenylalanine, tyrosine and tryptophan biosynthesis	10401.2352357083	-0.114366629569598	0.0149747454039824	-7.63730043378119	0.0000000000000221823481973581	0.000000000000136051735610463	Phenylalanine, tyrosine and tryptophan biosynthesis
Phenylpropanoid biosynthesis	1409.35860907106	0.422820649019879	0.0984391203616352	4.29525017560667	0.0000174496443209671	0.0000345240274737414	Phenylpropanoid biosynthesis
Phosphonate and phosphinate metabolism	2041.47589596277	0.305315677704269	0.0434732890027799	7.02306369515189	0.00000000000217055197595067	0.0000000000105100411467085	Phosphonate and phosphinate metabolism
Phosphotransferase system (PTS)	2183.22252413302	-0.373703022416704	0.0539932171031158	-6.92129571947915	0.00000000000447531147297316	0.0000000000205864327756765	Phosphotransferase system (PTS)
Plant-pathogen interaction	4187.06420886174	0.147549342741241	0.0244697294465209	6.02987225762806	0.00000000164089329331419	0.00000000511736213508155	Plant-pathogen interaction
Polyketide sugar unit biosynthesis	986.138788252488	0.88674412165771	0.0923215920003886	9.60494833813067	0.000000000000000000000761961321305226	0.0000000000000000000140200883120161	Polyketide sugar unit biosynthesis
Porphyrin and chlorophyll metabolism	6028.41741413847	0.113099548157638	0.0306451508410048	3.69061809303628	0.000223709799794049	0.000395794261174087	Porphyrin and chlorophyll metabolism
PPAR signaling pathway	3162.59948774239	0.307272996092396	0.0484507067692164	6.34197138869448	0.000000000226843451729052	0.000000000787531983361237	PPAR signaling pathway
Prenyltransferases	5361.49248295875	-0.100217594828334	0.022805662120836	-4.3944172415311	0.0000111070306094691	0.0000229628497993519	Prenyltransferases
Propanoate metabolism	13363.0509894397	0.136221281811977	0.0275305731949428	4.94800020498666	0.000000749798300570768	0.00000186436334195975	Propanoate metabolism
Proteasome	564.87734802948	-0.693046103888027	0.199143584651762	-3.48013271479442	0.000501165458291335	0.000816057029430139	Proteasome
Protein export	17935.8112430887	-0.123797249333348	0.0164512658056235	-7.52508960684534	0.0000000000000526841801896734	0.000000000000302934036090622	Protein export
Protein folding and associated processing	12083.8870276884	0.0890494395868745	0.0282351529593703	3.15385008592	0.00161131835471574	0.00239098852635239	Protein folding and associated processing
Protein kinases	15382.8336109595	-0.162386933905708	0.0193587619432522	-8.38829127512003	0.0000000000000000493258869190464	0.000000000000000453798159655227	Protein kinases
Proximal tubule bicarbonate reclamation	446.605353021713	1.02177582521101	0.139667759393524	7.31576012708905	0.000000000000255928481394002	0.00000000000130807890490268	Proximal tubule bicarbonate reclamation
Purine metabolism	16633.3903063986	-0.0629584929343044	0.0146214444352751	-4.30590104917497	0.0000166307389687504	0.0000336269886840668	Purine metabolism
Pyrimidine metabolism	11359.3512990031	-0.154884731110901	0.0169496200873155	-9.13794706388792	0.0000000000000000000636490773892102	0.00000000000000000097595251996789	Pyrimidine metabolism
Pyruvate metabolism	18328.7101363738	-0.102697550549667	0.0168751544379963	-6.08572507748027	0.00000000115965284764054	0.00000000367889868906653	Pyruvate metabolism
Replication, recombination and repair proteins	7337.24884689612	-0.23540282594011	0.0365677507547944	-6.4374434052181	0.000000000121502603672916	0.000000000438362334819933	Replication, recombination and repair proteins
Restriction enzyme	2552.91524567676	-0.442321360212846	0.0671782695442724	-6.58429226018309	0.0000000000457057284516895	0.000000000171629674185936	Restriction enzyme
Riboflavin metabolism	2832.91414052922	-0.20385589018651	0.0221291723047117	-9.21208834110372	0.0000000000000000000319840700473028	0.000000000000000000535006262609428	Riboflavin metabolism
Ribosome Biogenesis	30326.5774439024	-0.0838334105506393	0.0143024273243459	-5.8614813170864	0.00000000458756099747042	0.0000000131892378677275	Ribosome Biogenesis
Ribosome biogenesis in eukaryotes	699.974753470428	0.530451778914564	0.0770926769874173	6.88070254715817	0.00000000000595580968058647	0.0000000000267285117372661	Ribosome biogenesis in eukaryotes
RNA degradation	2593.94902336854	0.0875135422227423	0.0195310200644345	4.48074611228843	0.00000743825518835642	0.0000155527153938362	RNA degradation
RNA polymerase	2298.58169186656	-0.1167453584014	0.024143013671091	-4.83557520994952	0.00000132761164955882	0.00000321421767787926	RNA polymerase
RNA transport	1181.0341798114	-0.444423578998202	0.0766400573898871	-5.79884193897857	0.00000000667744323139874	0.0000000189023008396518	RNA transport
Selenocompound metabolism	1538.15989051694	-0.303149999062559	0.0525010586538732	-5.77416926125535	0.00000000773336690343783	0.0000000215596895489782	Selenocompound metabolism
Sporulation	193.555606735368	-0.918603614686492	0.163574711284106	-5.61580459152397	0.0000000195649671907473	0.0000000514279137585357	Sporulation
Starch and sucrose metabolism	11071.633108959	-0.0810852422801772	0.0267439015064901	-3.03191522973937	0.00243007437703631	0.00354868004265619	Starch and sucrose metabolism
Steroid biosynthesis	183.909185269368	-0.692249818384452	0.196075054849448	-3.5305348705167	0.000414720344751041	0.000687464355262987	Steroid biosynthesis
Streptomycin biosynthesis	2975.85191529386	0.54942371874278	0.0390078507215356	14.0849523513853	0.00000000000000000000000000000000000000000000469975677826305	0.000000000000000000000000000000000000000000432377623600201	Streptomycin biosynthesis
Styrene degradation	557.052057284518	0.677066204091049	0.105830330881255	6.39765744331592	0.00000000015777876025622	0.000000000558294074752778	Styrene degradation
Sulfur relay system	7874.56030700679	-0.122471904593568	0.0216732656717226	-5.65082837301066	0.0000000159676459039374	0.0000000438514454675296	Sulfur relay system
Synthesis and degradation of ketone bodies	4884.44028337818	0.286164287873234	0.0437875637529805	6.53528681083005	0.00000000006348775746145	0.000000000233634947458136	Synthesis and degradation of ketone bodies
Thiamine metabolism	6369.86537334248	-0.222857883904938	0.0227285277908846	-9.80520542092992	0.000000000000000000000106929212689549	0.00000000000000000000245937189185964	Thiamine metabolism
Transcription factors	31095.9761032296	-0.206927440856798	0.0230855053254721	-8.96352225950533	0.000000000000000000314469071588184	0.000000000000000004450946859402	Transcription factors
Translation proteins	18086.2290440918	-0.0862120153499983	0.0152788540089634	-5.642570790939	0.0000000167529617313695	0.0000000453315435084117	Translation proteins
Tropane, piperidine and pyridine alkaloid biosynthesis	3953.68578939082	-0.0484384909191712	0.0136247656582851	-3.55517974650201	0.00037772077452216	0.000637620390019059	Tropane, piperidine and pyridine alkaloid biosynthesis
Tryptophan metabolism	9401.79373330346	0.218353289799207	0.0354763117411135	6.15490390863144	0.000000000751230301438605	0.00000000251320682663097	Tryptophan metabolism
Two-component system	58179.6148284839	-0.0728119682015732	0.0187559389462339	-3.88207534745647	0.000103568773896285	0.000190566543969164	Two-component system
Tyrosine metabolism	8982.06000250868	0.198470313883884	0.0223286925371666	8.88857749075659	0.000000000000000000618962114231013	0.0000000000000000075926019345671	Tyrosine metabolism
Ubiquitin system	98.2575852727296	-0.69343190190168	0.200657619506094	-3.45579651352646	0.000548669354612371	0.000885571589900669	Ubiquitin system
Valine, leucine and isoleucine biosynthesis	8390.90335971494	-0.118880203862807	0.0201271632422528	-5.90645598845457	0.00000000349545622631667	0.0000000102089515181312	Valine, leucine and isoleucine biosynthesis
Valine, leucine and isoleucine degradation	17779.9395769902	0.210284158966075	0.0344454256411832	6.10485006504487	0.00000000102897229351971	0.00000000332159477206362	Valine, leucine and isoleucine degradation
Zeatin biosynthesis	1189.64900329475	-0.114540561624225	0.0203434881695191	-5.630330485597	0.000000017986464135801	0.0000000479639043621359	Zeatin biosynthesis
Steroid hormone biosynthesis	25.7595578642667	-0.69666777833389	0.214633144588304	-3.24585366193184	0.00117099015727252	0.00175172511331825	Steroid hormone biosynthesis
Biosynthesis of siderophore group nonribosomal peptides	564.411100635345	-0.591909258563338	0.14056064444655	-4.21105965253609	0.0000254175611832988	0.0000497535240183721	Biosynthesis of siderophore group nonribosomal peptides
Dioxin degradation	108.135499407727	-1.37977826880045	0.158056993440726	-8.72962492050618	0.00000000000000000255518590017018	0.0000000000000000261196780906285	Dioxin degradation
Ribosome	157.071973243724	-0.943147645293174	0.157096392253205	-6.00362383735092	0.00000000192961464966581	0.00000000582047697604112	Ribosome
Transcription related proteins	421.004517269105	-0.385028058284049	0.128431995970303	-2.99791384051275	0.00271834511893583	0.00390762110847026	Transcription related proteins
