## Supplemental Figs and Files zip for "The Landscape of Maize-Associated Bacteria and Fungi Across the United States": RW_vs_Leaf._bact.csv

	baseMean	log2FoldChange	lfcSE	stat	pvalue	padj	Functional_Group
ABC transporters	40501.8781875041	-0.765483500700897	0.036805122852479	-20.7982867974407	0.00000000000000000000000000000000000000000000000000000000000000000000000000000000000000000000000448546218799146	0.0000000000000000000000000000000000000000000000000000000000000000000000000000000000000000000000223060822321737	ABC transporters
Alanine, aspartate and glutamate metabolism	12126.1559796913	0.151873905928129	0.0129285391063562	11.7471823133877	0.0000000000000000000000000000000730129922187174	0.000000000000000000000000000000170055576813215	Alanine, aspartate and glutamate metabolism
Amino acid metabolism	3326.09220696116	-1.4670215717574	0.0715493720007627	-20.503626107882	0.00000000000000000000000000000000000000000000000000000000000000000000000000000000000000000000199833442060603	0.00000000000000000000000000000000000000000000000000000000000000000000000000000000000000000000967614561556605	Amino acid metabolism
Amino acid related enzymes	16839.746217131	-0.0784887713517738	0.00968243173135762	-8.10630774680077	0.000000000000000521811792923279	0.000000000000000905786508470598	Amino acid related enzymes
Amino sugar and nucleotide sugar metabolism	15554.7606227737	0.154339588736637	0.0177514823014509	8.69446202382894	0.0000000000000000034847692799893	0.00000000000000000616536103382722	Amino sugar and nucleotide sugar metabolism
Aminobenzoate degradation	1638.59336949348	-0.391720788851045	0.0841325020158488	-4.65599832960219	0.00000322414546782204	0.00000436207916234746	Aminobenzoate degradation
Arginine and proline metabolism	17064.3070422774	-0.13363048354234	0.0136613530530712	-9.7816433718693	0.00000000000000000000013500048434451	0.000000000000000000000264256267227552	Arginine and proline metabolism
Ascorbate and aldarate metabolism	5216.4261627748	-0.48306490919	0.0299307245275031	-16.1394325334863	0.000000000000000000000000000000000000000000000000000000000134774712920754	0.000000000000000000000000000000000000000000000000000000000459232355137385	Ascorbate and aldarate metabolism
Atrazine degradation	56.0114965979577	6.17751108895473	0.179566518151852	34.402354918586	0.000000000000000000000000000000000000000000000000000000000000000000000000000000000000000000000000000000000000000000000000000000000000000000000000000000000000000000000000000000000000000000000000000000000000000000000000000000000000000000000000000000000000000000232511054318645	0.00000000000000000000000000000000000000000000000000000000000000000000000000000000000000000000000000000000000000000000000000000000000000000000000000000000000000000000000000000000000000000000000000000000000000000000000000000000000000000000000000000000000000000237677966636837	Atrazine degradation
Bacterial chemotaxis	18885.1090228228	-0.297551856334162	0.031107960390543	-9.56513550224975	0.00000000000000000000112054593036279	0.00000000000000000000214771303319534	Bacterial chemotaxis
Bacterial motility proteins	44043.2060206594	-0.541353543652041	0.0257309405629313	-21.0390110819318	0.0000000000000000000000000000000000000000000000000000000000000000000000000000000000000000000000000288328183198965	0.000000000000000000000000000000000000000000000000000000000000000000000000000000000000000000000000151578244881742	Bacterial motility proteins
Bacterial toxins	1063.26134984635	-1.03359888173638	0.0885256315880528	-11.6757018639094	0.000000000000000000000000000000169659606574058	0.000000000000000000000000000000390217095120333	Bacterial toxins
Basal transcription factors	164.410776372414	7.86414617822882	0.171229346560197	45.9275605275063	0	0	Basal transcription factors
Base excision repair	7252.99209325897	0.408033874352371	0.0171397525471309	23.8062873562706	0.000000000000000000000000000000000000000000000000000000000000000000000000000000000000000000000000000000000000000000000000000028747909064706	0.00000000000000000000000000000000000000000000000000000000000000000000000000000000000000000000000000000000000000000000000000018891483099664	Base excision repair
Benzoate degradation	8831.96829006275	0.185121016267953	0.0299880734107009	6.17315469829065	0.000000000669406547327049	0.000000000985366437665417	Benzoate degradation
beta-Alanine metabolism	7570.56230012103	0.123920256587857	0.0271530248425042	4.56377355033672	0.00000502422709228017	0.00000674786704364636	beta-Alanine metabolism
Biosynthesis and biodegradation of secondary metabolites	1880.44153476235	-0.982118553244407	0.0674836695416082	-14.5534254422674	0.00000000000000000000000000000000000000000000000555502961339435	0.000000000000000000000000000000000000000000000016756154899419	Biosynthesis and biodegradation of secondary metabolites
Biosynthesis of ansamycins	2274.97891800331	0.193220931662975	0.0329401565268645	5.86581704629704	0.00000000446926385929523	0.00000000637476395434359	Biosynthesis of ansamycins
Biosynthesis of unsaturated fatty acids	8799.68919899141	0.130969654317058	0.0226807267073341	5.77449109135942	0.00000000771860132587322	0.0000000109247895689283	Biosynthesis of unsaturated fatty acids
Biotin metabolism	2736.40703096345	0.313157724851589	0.0278501375111694	11.2443870241573	0.000000000000000000000000000024680515118488	0.0000000000000000000000000000540620807357356	Biotin metabolism
Butanoate metabolism	22232.2571656302	0.0571461214129176	0.0144855251481006	3.94505002950554	0.0000797833193583571	0.000102658257076487	Butanoate metabolism
Butirosin and neomycin biosynthesis	1584.0576886691	0.840463768749692	0.0295694003678679	28.4234295688659	0.00000000000000000000000000000000000000000000000000000000000000000000000000000000000000000000000000000000000000000000000000000000000000000000000000000000000000000000000000000000103836577410926	0.000000000000000000000000000000000000000000000000000000000000000000000000000000000000000000000000000000000000000000000000000000000000000000000000000000000000000000000000000000007960804268171	Butirosin and neomycin biosynthesis
C5-Branched dibasic acid metabolism	327.757324338322	-1.77884606776694	0.127445218448597	-13.9577309327176	0.0000000000000000000000000000000000000000000282278523849603	0.0000000000000000000000000000000000000000000811550756067609	C5-Branched dibasic acid metabolism
Caprolactam degradation	542.141060623672	0.448666278244143	0.109120388340667	4.1116631370797	0.0000392819161858267	0.0000512615076467526	Caprolactam degradation
Carbohydrate digestion and absorption	420.419404597505	-2.26157997551414	0.155887805800652	-14.5077414099101	0.0000000000000000000000000000000000000000000000108225756640935	0.0000000000000000000000000000000000000000000000321186116482775	Carbohydrate digestion and absorption
Carbohydrate metabolism	1720.27569116681	-2.57664332367032	0.094348082093652	-27.309970340602	0.0000000000000000000000000000000000000000000000000000000000000000000000000000000000000000000000000000000000000000000000000000000000000000000000000000000000000000000322952714364334	0.00000000000000000000000000000000000000000000000000000000000000000000000000000000000000000000000000000000000000000000000000000000000000000000000000000000000000000022855115170399	Carbohydrate metabolism
Carbon fixation in photosynthetic organisms	6434.47917649845	0.156176676460608	0.0236773685226798	6.59603183145169	0.0000000000422308290765315	0.0000000000631745735779008	Carbon fixation in photosynthetic organisms
Carbon fixation pathways in prokaryotes	13970.1317968286	0.252605322798373	0.0130114991231028	19.4140060579073	0.00000000000000000000000000000000000000000000000000000000000000000000000000000000000587619978415737	0.0000000000000000000000000000000000000000000000000000000000000000000000000000000000257433514353561	Carbon fixation pathways in prokaryotes
Carotenoid biosynthesis	212.644532665073	8.27961853035882	0.156157498039041	53.0209476607319	0	0	Carotenoid biosynthesis
Cell cycle - Caulobacter	9362.73110106171	0.399283090132127	0.0305198425784192	13.0827375372658	0.00000000000000000000000000000000000000413283390015714	0.0000000000000000000000000000000000000105616866337349	Cell cycle - Caulobacter
Cell division	1034.34615352507	-0.383756602662457	0.0594250811205532	-6.45782210854616	0.000000000106220495585646	0.000000000157617509578701	Cell division
Cell motility and secretion	6589.1131789132	0.631131255193568	0.0453336044679972	13.9219297163787	0.0000000000000000000000000000000000000000000466146344533897	0.000000000000000000000000000000000000000000128016309543637	Cell motility and secretion
Chaperones and folding catalysts	7345.29928855263	-0.0666553092402284	0.0198547973752594	-3.35713872977046	0.00078753586987379	0.000966044000378516	Chaperones and folding catalysts
Chromosome	32639.5494482725	-0.0865943595321251	0.0124582825611134	-6.95074614878424	0.00000000000363359196621540	0.00000000000565793260359366	Chromosome
Citrate cycle (TCA cycle)	16174.5659802027	0.243655820576419	0.0206589841777685	11.7941820604433	0.0000000000000000000000000000000418244469530495	0.000000000000000000000000000000098662797940527	Citrate cycle (TCA cycle)
Cyanoamino acid metabolism	2825.98332756443	0.703400436658444	0.0490568818561817	14.3384660835268	0.0000000000000000000000000000000000000000000001258053911015	0.000000000000000000000000000000000000000000000367431618455174	Cyanoamino acid metabolism
Cysteine and methionine metabolism	12918.6094607307	-0.318782090185308	0.0279034741616209	-11.424458773086	0.00000000000000000000000000000315615803155512	0.00000000000000000000000000000699678406995352	Cysteine and methionine metabolism
Cytoskeleton proteins	8369.49226962953	0.204211052796123	0.0271548651172538	7.52023815674823	0.0000000000000546765523910196	0.0000000000000890370486654629	Cytoskeleton proteins
D-Alanine metabolism	495.690221414287	-0.361849353996272	0.100751909484337	-3.59148879508359	0.000328794315017941	0.000411552067777559	D-Alanine metabolism
D-Glutamine and D-glutamate metabolism	438.450554380246	2.22480104019998	0.140207549281274	15.8679119034935	0.0000000000000000000000000000000000000000000000000000000105699285130902	0.0000000000000000000000000000000000000000000000000000000347297651144393	D-Glutamine and D-glutamate metabolism
DNA repair and recombination proteins	44051.2960472407	0.0612704710702211	0.0124141371306273	4.9355400561074	0.000000799292731668974	0.00000109753628826188	DNA repair and recombination proteins
DNA replication proteins	13283.0880442525	-0.162280683554272	0.0208651591436403	-7.77759145938435	0.00000000000000739183276865645	0.0000000000000125934928651184	DNA replication proteins
Drug metabolism - cytochrome P450	6664.58616405472	0.127449049346516	0.0449351477173494	2.83628864754589	0.00456411757235982	0.00556157373055766	Drug metabolism - cytochrome P450
Electron transfer carriers	1314.69105063714	-1.57301291747879	0.0862526027320469	-18.2372805881062	0.0000000000000000000000000000000000000000000000000000000000000000000000000261130909264551	0.000000000000000000000000000000000000000000000000000000000000000000000000106773527343727	Electron transfer carriers
Energy metabolism	16493.6960816262	-0.336424392246005	0.0185639250231237	-18.1224817395538	0.000000000000000000000000000000000000000000000000000000000000000000000000211821336011104	0.000000000000000000000000000000000000000000000000000000000000000000000000847285344044418	Energy metabolism
Ether lipid metabolism	122.878716944762	7.42355123279338	0.173649198742965	42.750276341797	0	0	Ether lipid metabolism
Ethylbenzene degradation	1403.5367367682	-0.229476707867911	0.0297334894471792	-7.7177859758294	0.0000000000000118367736534271	0.0000000000000199813426810146	Ethylbenzene degradation
Fatty acid biosynthesis	15447.4365157638	0.210435916002868	0.022786526882904	9.23510270276208	0.0000000000000000000258038349614823	0.0000000000000000000474790563291275	Fatty acid biosynthesis
Fatty acid metabolism	14303.9514283765	0.271264833620613	0.029093462365594	9.32391030712839	0.0000000000000000000112129840673554	0.0000000000000000000210529496774836	Fatty acid metabolism
Flagellar assembly	26801.5349571897	-0.610063945812517	0.0261108589688364	-23.3643767346235	0.000000000000000000000000000000000000000000000000000000000000000000000000000000000000000000000000000000000000000000000000984455743282698	0.00000000000000000000000000000000000000000000000000000000000000000000000000000000000000000000000000000000000000000000000603799522546721	Flagellar assembly
Flavonoid biosynthesis	342.633533805669	8.45255585572792	0.175127378593048	48.2651880227678	0	0	Flavonoid biosynthesis
Fluorobenzoate degradation	595.265875464941	-0.655999306332358	0.129652655197316	-5.05966734992047	0.000000419988530391939	0.000000585438557516036	Fluorobenzoate degradation
Folate biosynthesis	5803.85203641334	0.228227261643318	0.0129426455558861	17.6337411588564	0.00000000000000000000000000000000000000000000000000000000000000000000135684445334952	0.00000000000000000000000000000000000000000000000000000000000000000000509508937584308	Folate biosynthesis
Fructose and mannose metabolism	6504.11436135989	-0.293762814694562	0.0244498939355084	-12.0148911676027	0.0000000000000000000000000000000029676008657938	0.00000000000000000000000000000000709140986111765	Fructose and mannose metabolism
Function unknown	58496.9706084981	-0.504780895830344	0.0214589462671833	-23.5230979911765	0.0000000000000000000000000000000000000000000000000000000000000000000000000000000000000000000000000000000000000000000000000236727258206083	0.000000000000000000000000000000000000000000000000000000000000000000000000000000000000000000000000000000000000000000000000150199363827308	Function unknown
Galactose metabolism	5953.05437385374	-0.251351056034416	0.0482506649173567	-5.20927652427024	0.000000189578393511431	0.000000266278048901553	Galactose metabolism
Geraniol degradation	4347.39197143842	0.339556612943574	0.0467843678438751	7.25790747192982	0.000000000000393124307437159	0.000000000000623576487658941	Geraniol degradation
Glycan biosynthesis and metabolism	3035.21517034537	-0.443303298395097	0.057766288453641	-7.67408310732755	0.0000000000000166606041696909	0.0000000000000278686469747556	Glycan biosynthesis and metabolism
Glycerolipid metabolism	9838.00368562615	-0.130327479880098	0.0142789762371165	-9.12722857128421	0.0000000000000000000702752354449158	0.000000000000000000128026171503609	Glycerolipid metabolism
Glycine, serine and threonine metabolism	14272.6352909551	0.24864454929856	0.0114881602782709	21.6435480769585	0.000000000000000000000000000000000000000000000000000000000000000000000000000000000000000000000000000000069911200751042	0.000000000000000000000000000000000000000000000000000000000000000000000000000000000000000000000000000000386320521888741	Glycine, serine and threonine metabolism
Glycosyltransferases	5744.18554764948	-0.188461798102679	0.0312838227341123	-6.02425731997191	0.00000000169887899107944	0.00000000248090265363982	Glycosyltransferases
Glyoxylate and dicarboxylate metabolism	15125.5896241733	-0.106392702593566	0.0311055644800846	-3.42037524063208	0.000625348119697144	0.000772241973317278	Glyoxylate and dicarboxylate metabolism
Histidine metabolism	5957.81515246243	0.427913384549259	0.0307342269448394	13.923024168373	0.0000000000000000000000000000000000000000000459061563684535	0.000000000000000000000000000000000000000000128016309543637	Histidine metabolism
Homologous recombination	14086.0397577415	0.139544499362675	0.0143697747179455	9.7109733521714	0.000000000000000000000270739187596019	0.000000000000000000000524379058080711	Homologous recombination
Inorganic ion transport and metabolism	8766.29000327601	-0.496363174006916	0.0446140298664384	-11.1257193195254	0.0000000000000000000000000000940442140656131	0.000000000000000000000000000201210876605498	Inorganic ion transport and metabolism
Inositol phosphate metabolism	2451.5472164931	-0.551910238166759	0.0921226090380978	-5.99104002730224	0.00000000208503309220111	0.00000000302083534618114	Inositol phosphate metabolism
Insulin signaling pathway	804.04481309473	-0.786110514346961	0.0401315496583485	-19.5883418666697	0.000000000000000000000000000000000000000000000000000000000000000000000000000000000000194419693941856	0.000000000000000000000000000000000000000000000000000000000000000000000000000000000000872517650861014	Insulin signaling pathway
Lipid biosynthesis proteins	21728.1907403713	0.162419091453185	0.0172582282092879	9.41111042707009	0.00000000000000000000490922715182605	0.00000000000000000000931234841171127	Lipid biosynthesis proteins
Lipid metabolism	3079.42975879924	-0.674124662632325	0.0529371400593539	-12.7344367655013	0.000000000000000000000000000000000000380582622345126	0.00000000000000000000000000000000000093369603348671	Lipid metabolism
Lipoic acid metabolism	1591.75120322806	-0.235501709409119	0.0352992111316558	-6.67158562073145	0.0000000000253054247464765	0.0000000000381655586340301	Lipoic acid metabolism
Lipopolysaccharide biosynthesis proteins	6313.69263159182	-0.238054427688758	0.0602114263033129	-3.9536420627136	0.0000769705286269016	0.0000997364596292246	Lipopolysaccharide biosynthesis proteins
Lysine biosynthesis	7703.62715574526	0.394570012139416	0.0196015450439087	20.1295362817346	0.0000000000000000000000000000000000000000000000000000000000000000000000000000000000000000040678331878418	0.0000000000000000000000000000000000000000000000000000000000000000000000000000000000000000187120326640723	Lysine biosynthesis
Lysine degradation	10452.0554060092	0.177403855776798	0.0243508364036808	7.28532904725943	0.000000000000320886137245908	0.000000000000513417819593453	Lysine degradation
Lysosome	200.135480391959	8.30938107969211	0.152567936649249	54.4634820538684	0	0	Lysosome
Membrane and intracellular structural molecules	9567.74054003196	-0.177594494347197	0.043167364633481	-4.11409164898275	0.0000388706989720625	0.0000510872043632822	Membrane and intracellular structural molecules
Metabolism of cofactors and vitamins	1494.24336116983	-1.41702405435676	0.0567563471411477	-24.9667944773253	0.0000000000000000000000000000000000000000000000000000000000000000000000000000000000000000000000000000000000000000000000000000000000000000140327466947063	0.0000000000000000000000000000000000000000000000000000000000000000000000000000000000000000000000000000000000000000000000000000000000000000956305700676283	Metabolism of cofactors and vitamins
Methane metabolism	17921.1133531975	-0.0625432213521088	0.0181206774130185	-3.45148362429186	0.000557513587261181	0.000693125000378765	Methane metabolism
Mineral absorption	486.784917262445	-0.933432624208165	0.0877567239508972	-10.6365937808988	0.0000000000000000000000000201356261584807	0.000000000000000000000000041166169035116	Mineral absorption
Naphthalene degradation	4904.77841587762	0.234610810161204	0.039606862228679	5.92348893498874	0.00000000315181946272026	0.00000000453074047766038	Naphthalene degradation
Nicotinate and nicotinamide metabolism	3888.88614267959	-0.113649358837597	0.0168600592317002	-6.74074493308503	0.0000000000157576623115357	0.0000000000239620650026659	Nicotinate and nicotinamide metabolism
Nitrogen metabolism	5890.81826679272	-0.486717586323319	0.0300103836046029	-16.2183060615283	0.0000000000000000000000000000000000000000000000000000000000374378244651971	0.00000000000000000000000000000000000000000000000000000000012997282455842	Nitrogen metabolism
Nitrotoluene degradation	3230.90642604224	0.530820016037708	0.0774637891918667	6.85249226219676	0.0000000000072574313477349	0.0000000000111280613998602	Nitrotoluene degradation
Non-homologous end-joining	623.470308637988	0.858226890320085	0.11412244024747	7.52022904924793	0.000000000000054680361408681	0.0000000000000890370486654629	Non-homologous end-joining
Novobiocin biosynthesis	3774.68265671754	0.129428823401843	0.0144898468164371	8.93238037927496	0.000000000000000000416939088464181	0.000000000000000000752125414484405	Novobiocin biosynthesis
Nucleotide excision repair	633.255057472836	1.4111503426451	0.108850091130059	12.9641631715217	0.0000000000000000000000000000000000000195350663659525	0.0000000000000000000000000000000000000485736785315576	Nucleotide excision repair
Nucleotide metabolism	965.535347355403	-3.54564929676878	0.127047060062446	-27.9081569854984	0.00000000000000000000000000000000000000000000000000000000000000000000000000000000000000000000000000000000000000000000000000000000000000000000000000000000000000000000000000212431107675107	0.0000000000000000000000000000000000000000000000000000000000000000000000000000000000000000000000000000000000000000000000000000000000000000000000000000000000000000000000000156349295248879	Nucleotide metabolism
One carbon pool by folate	8322.20474113336	0.252810233001332	0.0143613641880852	17.6034971114425	0.00000000000000000000000000000000000000000000000000000000000000000000231573194295701	0.00000000000000000000000000000000000000000000000000000000000000000000852189355008181	One carbon pool by folate
Other glycan degradation	1040.23593748818	1.32453815471602	0.120927703435354	10.9531407368874	0.000000000000000000000000000641828295853643	0.00000000000000000000000000134200461860307	Other glycan degradation
Other ion-coupled transporters	36499.2624411311	-0.994675062194247	0.0222478617874764	-44.708793667271	0	0	Other ion-coupled transporters
Other transporters	4894.19664949983	-0.429590745009082	0.0383797399568569	-11.1931645574459	0.0000000000000000000000000000440428665598084	0.000000000000000000000000000095339852317703	Other transporters
Oxidative phosphorylation	7779.51625107367	-0.226606506313841	0.0244553263332543	-9.26614117619449	0.0000000000000000000193002267650598	0.0000000000000000000358711285330405	Oxidative phosphorylation
Pantothenate and CoA biosynthesis	10278.8496555882	0.241396439310076	0.0159945842367263	15.0923860062451	0.00000000000000000000000000000000000000000000000000181749159209353	0.00000000000000000000000000000000000000000000000000576583539560706	Pantothenate and CoA biosynthesis
Pentose and glucuronate interconversions	7743.39492763713	-0.460030702469379	0.0228030916730761	-20.1740496010259	0.0000000000000000000000000000000000000000000000000000000000000000000000000000000000000000016551458354574	0.0000000000000000000000000000000000000000000000000000000000000000000000000000000000000000078088931724144	Pentose and glucuronate interconversions
Peptidases	16747.0599342954	0.0834193952289852	0.0200972509538745	4.15078636478403	0.0000331334926955916	0.0000438601629927256	Peptidases
Peptidoglycan biosynthesis	10949.6289698019	0.276472470738268	0.0145459577170871	19.0068248592182	0.0000000000000000000000000000000000000000000000000000000000000000000000000000000149746422333045	0.0000000000000000000000000000000000000000000000000000000000000000000000000000000640775388587912	Peptidoglycan biosynthesis
Peroxisome	2435.8274276356	0.646193271875217	0.0298574889107116	21.6425860127638	0.0000000000000000000000000000000000000000000000000000000000000000000000000000000000000000000000000000000713853138272674	0.000000000000000000000000000000000000000000000000000000000000000000000000000000000000000000000000000000386320521888741	Peroxisome
Phenylalanine metabolism	4719.82346010795	0.0952404466389131	0.0189987163530602	5.01299376594842	0.000000535896337483233	0.000000741390421781315	Phenylalanine metabolism
Phenylpropanoid biosynthesis	1409.35860907106	1.22624086006716	0.0990798593953232	12.376287850536	0.0000000000000000000000000000000000351215124199544	0.0000000000000000000000000000000000850310300693634	Phenylpropanoid biosynthesis
Phosphatidylinositol signaling system	602.506971114401	-0.851391710461218	0.0731507337155927	-11.6388676806906	0.000000000000000000000000000000261463725733061	0.000000000000000000000000000000593942290554115	Phosphatidylinositol signaling system
Phosphonate and phosphinate metabolism	2041.47589596277	-0.780453950326398	0.0438224190826649	-17.8094675434093	0.0000000000000000000000000000000000000000000000000000000000000000000000596747935601098	0.000000000000000000000000000000000000000000000000000000000000000000000228753375313754	Phosphonate and phosphinate metabolism
Phosphotransferase system (PTS)	2183.22252413302	-1.71385673462914	0.0544281618799824	-31.4884184111951	0.00000000000000000000000000000000000000000000000000000000000000000000000000000000000000000000000000000000000000000000000000000000000000000000000000000000000000000000000000000000000000000000000000000000000000000000000012514476202497	0.00000000000000000000000000000000000000000000000000000000000000000000000000000000000000000000000000000000000000000000000000000000000000000000000000000000000000000000000000000000000000000000000000000000000000000000000109650648631402	Phosphotransferase system (PTS)
Polyketide sugar unit biosynthesis	986.138788252488	1.568061281464	0.092905099172771	16.8780970627667	0.000000000000000000000000000000000000000000000000000000000000000652132472764465	0.00000000000000000000000000000000000000000000000000000000000000230754567285887	Polyketide sugar unit biosynthesis
Pores ion channels	7493.73801617719	-0.387824391982717	0.0185424565929457	-20.9154806451191	0.000000000000000000000000000000000000000000000000000000000000000000000000000000000000000000000000387108471416749	0.00000000000000000000000000000000000000000000000000000000000000000000000000000000000000000000000197855440946339	Pores ion channels
Porphyrin and chlorophyll metabolism	6028.41741413847	0.214370496411702	0.0308457622649787	6.94975519068599	0.00000000000365920641210677	0.00000000000565793260359366	Porphyrin and chlorophyll metabolism
PPAR signaling pathway	3162.59948774239	0.564133226074394	0.0487675404739163	11.5678014636831	0.000000000000000000000000000000600004725394096	0.00000000000000000000000000000134635206673797	PPAR signaling pathway
Prenyltransferases	5361.49248295875	0.335366256025378	0.0229279761275162	14.6269454469163	0.00000000000000000000000000000000000000000000000189087655224613	0.00000000000000000000000000000000000000000000000579868809355479	Prenyltransferases
Proteasome	564.87734802948	9.64323973421959	0.160355392088837	60.1366727280192	0	0	Proteasome
Protein export	17935.8112430887	0.244140724923655	0.0165522419060325	14.7497073997377	0.000000000000000000000000000000000000000000000000309001476159393	0.000000000000000000000000000000000000000000000000963665620564885	Protein export
Protein kinases	15382.8336109595	-0.675349853173663	0.0194972241529515	-34.6382565987697	0.0000000000000000000000000000000000000000000000000000000000000000000000000000000000000000000000000000000000000000000000000000000000000000000000000000000000000000000000000000000000000000000000000000000000000000000000000000000000000000000000000000000000000000000000671193653614924	0.000000000000000000000000000000000000000000000000000000000000000000000000000000000000000000000000000000000000000000000000000000000000000000000000000000000000000000000000000000000000000000000000000000000000000000000000000000000000000000000000000000000000000000000726468425089095	Protein kinases
Protein processing in endoplasmic reticulum	1500.66297829373	1.35451867074226	0.0975183732665256	13.8898817255724	0.0000000000000000000000000000000000000000000729556896006957	0.000000000000000000000000000000000000000000197409513037177	Protein processing in endoplasmic reticulum
Proximal tubule bicarbonate reclamation	446.605353021713	2.25011635025813	0.140493955831798	16.0157519726472	0.000000000000000000000000000000000000000000000000000000000992001463062694	0.00000000000000000000000000000000000000000000000000000000331869580370065	Proximal tubule bicarbonate reclamation
Purine metabolism	16633.3903063986	-0.197405105618625	0.0147185331488504	-13.4120094456589	0.0000000000000000000000000000000000000000514262816557864	0.000000000000000000000000000000000000000135177654638067	Purine metabolism
Pyruvate metabolism	18328.7101363738	-0.17174589792014	0.0169879301465785	-10.1098778037259	0.00000000000000000000000499465337522083	0.00000000000000000000000998930675044166	Pyruvate metabolism
Replication, recombination and repair proteins	7337.24884689612	-0.826329112110487	0.0368288912288164	-22.4369804395288	0.00000000000000000000000000000000000000000000000000000000000000000000000000000000000000000000000000000000000000171501390180003	0.0000000000000000000000000000000000000000000000000000000000000000000000000000000000000000000000000000000000000101794373526195	Replication, recombination and repair proteins
Ribosome Biogenesis	30326.5774439024	-0.0704568246092258	0.0143976878319573	-4.89362079741989	0.000000989975026547958	0.00000134929929544314	Ribosome Biogenesis
RNA degradation	2593.94902336854	0.25718361513509	0.019611328544623	13.1140332767309	0.0000000000000000000000000000000000000027364938370521	0.00000000000000000000000000000000000000709175867630403	RNA degradation
RNA polymerase	2298.58169186656	0.265543283942115	0.0242364963705175	10.9563395584328	0.000000000000000000000000000619548649996272	0.00000000000000000000000000131030978849786	RNA polymerase
Secretion system	31601.8791395788	-0.140536310994008	0.0192813930413942	-7.28870111678641	0.000000000000312957456148723	0.000000000000505124315187412	Secretion system
Selenocompound metabolism	1538.15989051694	-0.375429586327309	0.052847789616714	-7.10397897528287	0.00000000000121215304640211	0.00000000000190629197041015	Selenocompound metabolism
Signal transduction mechanisms	9939.76663615491	-0.930985039272377	0.0311037479844941	-29.93160308965	0.000000000000000000000000000000000000000000000000000000000000000000000000000000000000000000000000000000000000000000000000000000000000000000000000000000000000000000000000000000000000000000000000000076370563166665	0.00000000000000000000000000000000000000000000000000000000000000000000000000000000000000000000000000000000000000000000000000000000000000000000000000000000000000000000000000000000000000000000000000061096450533332	Signal transduction mechanisms
Sporulation	193.555606735368	-8.97898322723315	0.205159702924889	-43.7658229136764	0	0	Sporulation
Starch and sucrose metabolism	11071.633108959	-0.0996009930078328	0.0269245996888851	-3.69925622511483	0.000216232218947372	0.000274391229560803	Starch and sucrose metabolism
Steroid biosynthesis	183.909185269368	8.06037274447457	0.156597382928418	51.4719505124748	0	0	Steroid biosynthesis
Streptomycin biosynthesis	2975.85191529386	0.87923926716525	0.0392488162930435	22.4016760301912	0.00000000000000000000000000000000000000000000000000000000000000000000000000000000000000000000000000000000000000379047315505949	0.0000000000000000000000000000000000000000000000000000000000000000000000000000000000000000000000000000000000000217952206415921	Streptomycin biosynthesis
Styrene degradation	557.052057284518	-0.42015315260858	0.10663501868537	-3.94010483411883	0.0000814460094356907	0.000104069900945605	Styrene degradation
Sulfur metabolism	3983.25027731181	-0.642297064833653	0.0202382416960216	-31.7368017677106	0.0000000000000000000000000000000000000000000000000000000000000000000000000000000000000000000000000000000000000000000000000000000000000000000000000000000000000000000000000000000000000000000000000000000000000000000000000000482955174068943	0.000000000000000000000000000000000000000000000000000000000000000000000000000000000000000000000000000000000000000000000000000000000000000000000000000000000000000000000000000000000000000000000000000000000000000000000000000444318760143427	Sulfur metabolism
Sulfur relay system	7874.56030700679	-0.334607057223607	0.0218200109632581	-15.3348711779769	0.0000000000000000000000000000000000000000000000000000447158972760379	0.000000000000000000000000000000000000000000000000000144346054364754	Sulfur relay system
Synthesis and degradation of ketone bodies	4884.44028337818	0.376292583981303	0.0440825639193071	8.53608661851212	0.0000000000000000138844291445181	0.0000000000000000243308091675365	Synthesis and degradation of ketone bodies
Taurine and hypotaurine metabolism	2198.80725407623	-0.24349665461832	0.027732691912482	-8.7801305184055	0.00000000000000000163285062115134	0.00000000000000000291693703195968	Taurine and hypotaurine metabolism
Terpenoid backbone biosynthesis	10843.273539626	0.305127889647813	0.0219160438475399	13.9225807253559	0.0000000000000000000000000000000000000000000461919126985117	0.000000000000000000000000000000000000000000128016309543637	Terpenoid backbone biosynthesis
Thiamine metabolism	6369.86537334248	-0.234294340187276	0.0228737669728591	-10.2429276500577	0.00000000000000000000000127324121565476	0.00000000000000000000000257446575473051	Thiamine metabolism
Transcription factors	31095.9761032296	-1.03859497650522	0.0232511646809086	-44.6685140619215	0	0	Transcription factors
Transcription machinery	20402.115202377	0.370114485084576	0.0268943394369458	13.7617986845268	0.000000000000000000000000000000000000000000432627695837896	0.00000000000000000000000000000000000000000115367385556772	Transcription machinery
Translation factors	6930.48061765811	0.342764800441718	0.0185640912169432	18.4638610334386	0.00000000000000000000000000000000000000000000000000000000000000000000000000040344344700079	0.0000000000000000000000000000000000000000000000000000000000000000000000000016871271420033	Translation factors
Transporters	63948.1627635119	-0.955116726504485	0.031512115868354	-30.3095079522623	0.000000000000000000000000000000000000000000000000000000000000000000000000000000000000000000000000000000000000000000000000000000000000000000000000000000000000000000000000000000000000000000000000000000000859099217518801	0.00000000000000000000000000000000000000000000000000000000000000000000000000000000000000000000000000000000000000000000000000000000000000000000000000000000000000000000000000000000000000000000000000000000718519345561179	Transporters
Tropane, piperidine and pyridine alkaloid biosynthesis	3953.68578939082	-0.0592502574421215	0.0136859775180243	-4.32926748301973	0.0000149606133997364	0.0000199474845329818	Tropane, piperidine and pyridine alkaloid biosynthesis
Tryptophan metabolism	9401.79373330346	0.463973520640964	0.0357146746885112	12.9911170880752	0.0000000000000000000000000000000000000137406680681576	0.0000000000000000000000000000000000000346340126649451	Tryptophan metabolism
Two-component system	58179.6148284839	-0.756642916938301	0.0188890043378241	-40.0573213604049	0	0	Two-component system
Tyrosine metabolism	8982.06000250868	0.081813967363456	0.0224782246580829	3.6396988021933	0.000272957132857424	0.000344000770176479	Tyrosine metabolism
Ubiquinone and other terpenoid-quinone biosynthesis	6146.94894205576	-0.23993540391515	0.0298618493955205	-8.03484743149036	0.000000000000000936954178236518	0.00000000000000161121092332261	Ubiquinone and other terpenoid-quinone biosynthesis
Ubiquitin system	98.2575852727296	7.08906446926046	0.162437642590413	43.6417591157461	0	0	Ubiquitin system
Valine, leucine and isoleucine biosynthesis	8390.90335971494	0.199942787769538	0.0202450698604181	9.87612239167691	0.0000000000000000000000528380784279375	0.000000000000000000000104539854093984	Valine, leucine and isoleucine biosynthesis
Valine, leucine and isoleucine degradation	17779.9395769902	0.373955438778698	0.0346819465863296	10.7824235830551	0.00000000000000000000000000416758124261472	0.00000000000000000000000000861612301843942	Valine, leucine and isoleucine degradation
Vitamin B6 metabolism	4167.37920384994	-0.458101111983783	0.0269693607168532	-16.9859833458164	0.000000000000000000000000000000000000000000000000000000000000000104290970683673	0.00000000000000000000000000000000000000000000000000000000000000037626546285874	Vitamin B6 metabolism
Xylene degradation	415.783754808284	-1.03396337960275	0.1372730606291	-7.5321652687298	0.0000000000000499057353672459	0.0000000000000827266243925517	Xylene degradation
Zeatin biosynthesis	1189.64900329475	0.366437231931255	0.0202986321788638	18.052311540125	0.000000000000000000000000000000000000000000000000000000000000000000000000756570366305004	0.00000000000000000000000000000000000000000000000000000000000000000000000296189249787491	Zeatin biosynthesis
Steroid hormone biosynthesis	25.7595578642667	6.1219142069309	0.179718033494097	34.0639950699883	0.0000000000000000000000000000000000000000000000000000000000000000000000000000000000000000000000000000000000000000000000000000000000000000000000000000000000000000000000000000000000000000000000000000000000000000000000000000000000000000000000000000000000000251894782504803	0.000000000000000000000000000000000000000000000000000000000000000000000000000000000000000000000000000000000000000000000000000000000000000000000000000000000000000000000000000000000000000000000000000000000000000000000000000000000000000000000000000000000000243940210425704	Steroid hormone biosynthesis
Biosynthesis of siderophore group nonribosomal peptides	564.411100635345	-10.686935067043	0.187220593496027	-57.0820488680366	0	0	Biosynthesis of siderophore group nonribosomal peptides
Dioxin degradation	108.135499407727	-8.56138440179931	0.200557252071641	-42.6879821764865	0	0	Dioxin degradation
Ribosome	157.071973243724	-8.96308451853375	0.199952080497602	-44.8261628297548	0	0	Ribosome
Transcription related proteins	421.004517269105	-10.1835302336501	0.178150018156793	-57.1626673912959	0	0	Transcription related proteins
