## Supplemental Figs and Files zip for "The Landscape of Maize-Associated Bacteria and Fungi Across the United States": RW_vs_Root._bact.csv

	baseMean	log2FoldChange	lfcSE	stat	pvalue	padj	Functional_Group
ABC transporters	40501.8781875041	-0.93209351183982	0.0361282006717119	-25.7996106783597	0.0000000000000000000000000000000000000000000000000000000000000000000000000000000000000000000000000000000000000000000000000000000000000000000000000089567333640947	0.000000000000000000000000000000000000000000000000000000000000000000000000000000000000000000000000000000000000000000000000000000000000000000000000068668289124726	ABC transporters
Alanine, aspartate and glutamate metabolism	12126.1559796913	0.160080372062829	0.0126546034258009	12.649971451215	0.00000000000000000000000000000000000111915482089764	0.00000000000000000000000000000000000307349980664426	Alanine, aspartate and glutamate metabolism
Amino acid metabolism	3326.09220696116	-0.644461343732679	0.0702444429269228	-9.1745527030961	0.0000000000000000000453453074231231	0.0000000000000000000948129155210757	Amino acid metabolism
Amino acid related enzymes	16839.746217131	-0.0933042656117622	0.00947162501654533	-9.85092478310485	0.0000000000000000000000679161558281886	0.000000000000000000000152397227712033	Amino acid related enzymes
Amino sugar and nucleotide sugar metabolism	15554.7606227737	0.273352192673138	0.0174082911730888	15.7024138644757	0.000000000000000000000000000000000000000000000000000000145594960363021	0.000000000000000000000000000000000000000000000000000000478383441192782	Amino sugar and nucleotide sugar metabolism
Aminoacyl-tRNA biosynthesis	1674.05867924302	0.216215143552367	0.0347744549975191	6.21764290965285	0.00000000050467845356668	0.000000000786956232680247	Aminoacyl-tRNA biosynthesis
Aminobenzoate degradation	1638.59336949348	-0.706755958165671	0.0825428422838398	-8.56229248485716	0.0000000000000000110645072259669	0.0000000000000000212069721831033	Aminobenzoate degradation
Arginine and proline metabolism	17064.3070422774	-0.0895326203206962	0.01338981203436	-6.68662264197167	0.000000000022837976399833	0.0000000000375195326568685	Arginine and proline metabolism
Ascorbate and aldarate metabolism	5216.4261627748	-0.415280548544046	0.0293554639954888	-14.1466184492217	0.0000000000000000000000000000000000000000000019595591892393	0.00000000000000000000000000000000000000000000572315699714334	Ascorbate and aldarate metabolism
Atrazine degradation	56.0114965979577	6.87415580725485	0.17466085795873	39.3571627186163	0	0	Atrazine degradation
Bacterial chemotaxis	18885.1090228228	-0.431551802887056	0.0305287040675552	-14.1359358697998	0.00000000000000000000000000000000000000000000228081516216303	0.00000000000000000000000000000000000000000000655734359121872	Bacterial chemotaxis
Bacterial motility proteins	44043.2060206594	-0.512615317335051	0.0252562401737712	-20.2965807185904	0.000000000000000000000000000000000000000000000000000000000000000000000000000000000000000000137849500560068	0.000000000000000000000000000000000000000000000000000000000000000000000000000000000000000000667481792185593	Bacterial motility proteins
Bacterial toxins	1063.26134984635	-0.888441810642892	0.086872457433493	-10.226967636124	0.00000000000000000000000150147298517472	0.00000000000000000000000349710163635631	Bacterial toxins
Basal transcription factors	164.410776372414	8.55934967579534	0.166402204066404	51.4377181709666	0	0	Basal transcription factors
Base excision repair	7252.99209325897	0.451571163432729	0.0167759346204471	26.9177946653617	0.00000000000000000000000000000000000000000000000000000000000000000000000000000000000000000000000000000000000000000000000000000000000000000000000000000000000000135966810151698	0.0000000000000000000000000000000000000000000000000000000000000000000000000000000000000000000000000000000000000000000000000000000000000000000000000000000000000113717695763239	Base excision repair
Biosynthesis and biodegradation of secondary metabolites	1880.44153476235	-1.16646053008452	0.0662086858982229	-17.617938103735	0.00000000000000000000000000000000000000000000000000000000000000000000179426374440054	0.00000000000000000000000000000000000000000000000000000000000000000000717705497760215	Biosynthesis and biodegradation of secondary metabolites
Biotin metabolism	2736.40703096345	0.285056192822449	0.0272554158793401	10.4586990741361	0.000000000000000000000000133678402472751	0.000000000000000000000000315343923781874	Biotin metabolism
Butirosin and neomycin biosynthesis	1584.0576886691	0.82181407821455	0.0288568940080742	28.4789512684423	0.000000000000000000000000000000000000000000000000000000000000000000000000000000000000000000000000000000000000000000000000000000000000000000000000000000000000000000000000000000000213534467029984	0.00000000000000000000000000000000000000000000000000000000000000000000000000000000000000000000000000000000000000000000000000000000000000000000000000000000000000000000000000000000187096866350082	Butirosin and neomycin biosynthesis
C5-Branched dibasic acid metabolism	327.757324338322	-1.73819575136729	0.125040778109732	-13.9010311487497	0.0000000000000000000000000000000000000000000624353527717344	0.000000000000000000000000000000000000000000176740075538448	C5-Branched dibasic acid metabolism
Caprolactam degradation	542.141060623672	-0.43515058006188	0.106892403616342	-4.07092146251779	0.0000468275363497341	0.0000615447620596505	Caprolactam degradation
Carbohydrate digestion and absorption	420.419404597505	-1.65523412825715	0.153035901897773	-10.8159857113975	0.000000000000000000000000002891671903386	0.00000000000000000000000000709423506964032	Carbohydrate digestion and absorption
Carbohydrate metabolism	1720.27569116681	-1.85563246072222	0.0926262991795035	-20.033537744244	0.0000000000000000000000000000000000000000000000000000000000000000000000000000000000000000280970807208169	0.00000000000000000000000000000000000000000000000000000000000000000000000000000000000000013256058596488	Carbohydrate metabolism
Carbon fixation in photosynthetic organisms	6434.47917649845	0.147844994985686	0.0232047440503311	6.37132625401986	0.000000000187400510828604	0.000000000299840817325766	Carbon fixation in photosynthetic organisms
Carbon fixation pathways in prokaryotes	13970.1317968286	0.312159288779203	0.0127419403632638	24.49856771259	0.00000000000000000000000000000000000000000000000000000000000000000000000000000000000000000000000000000000000000000000000000000000000152998357469006	0.0000000000000000000000000000000000000000000000000000000000000000000000000000000000000000000000000000000000000000000000000000000000100541777765346	Carbon fixation pathways in prokaryotes
Carotenoid biosynthesis	212.644532665073	8.9717790456399	0.151475361024619	59.2292963354069	0	0	Carotenoid biosynthesis
Cell cycle - Caulobacter	9362.73110106171	0.500674739572283	0.0299411224610205	16.7219762794163	0.00000000000000000000000000000000000000000000000000000000000000906622128790867	0.0000000000000000000000000000000000000000000000000000000000000340445860607183	Cell cycle - Caulobacter
Cell division	1034.34615352507	-0.653435008492547	0.0582305656357962	-11.2215122995621	0.0000000000000000000000000000319755013843274	0.0000000000000000000000000000817151702043923	Cell division
Cell motility and secretion	6589.1131789132	0.326194926387374	0.0444710277313915	7.33499860533057	0.000000000000221723795246033	0.000000000000392280560819905	Cell motility and secretion
Chaperones and folding catalysts	7345.29928855263	-0.0544481469573583	0.0194547265438724	-2.79871047452515	0.00513071190726139	0.00625199331745759	Chaperones and folding catalysts
Chloroalkane and chloroalkene degradation	7786.420610475	-0.1658595253744	0.0417846506340464	-3.96938882717991	0.0000720572162505721	0.0000940321119865622	Chloroalkane and chloroalkene degradation
Chlorocyclohexane and chlorobenzene degradation	1774.32483393276	-0.475821379732589	0.0758730533231557	-6.27128287174616	0.000000000358085390040809	0.000000000563142835619734	Chlorocyclohexane and chlorobenzene degradation
Citrate cycle (TCA cycle)	16174.5659802027	0.387699271127889	0.020265825716416	19.1306920602717	0.00000000000000000000000000000000000000000000000000000000000000000000000000000000140200579379743	0.00000000000000000000000000000000000000000000000000000000000000000000000000000000614212062044589	Citrate cycle (TCA cycle)
Cyanoamino acid metabolism	2825.98332756443	0.322553937543263	0.0480806602500878	6.70860041990945	0.000000000019649992437767	0.0000000000325729604373795	Cyanoamino acid metabolism
Cysteine and methionine metabolism	12918.6094607307	-0.199565107017119	0.027381212677773	-7.28839549093885	0.000000000000313668065903283	0.000000000000549665944059087	Cysteine and methionine metabolism
Cytoskeleton proteins	8369.49226962953	0.131792279798721	0.026628786359746	4.94924094617951	0.000000745034685499992	0.00000103853319796969	Cytoskeleton proteins
D-Glutamine and D-glutamate metabolism	438.450554380246	1.19943277668269	0.137132625748779	8.74651652102104	0.00000000000000000220040070360863	0.00000000000000000430716733472328	D-Glutamine and D-glutamate metabolism
DNA repair and recombination proteins	44051.2960472407	0.1432955417261	0.0121775405220675	11.7671989238244	0.0000000000000000000000000000000576055883462537	0.000000000000000000000000000000153614902256677	DNA repair and recombination proteins
DNA replication	7944.41444744365	0.140849049657629	0.0200490704050336	7.02521597321877	0.00000000000213735377337074	0.00000000000364141753981682	DNA replication
Drug metabolism - cytochrome P450	6664.58616405472	-0.21119839798075	0.0440848017218678	-4.79073035902954	0.00000166175318291905	0.00000226490804190449	Drug metabolism - cytochrome P450
Drug metabolism - other enzymes	2851.13148131867	0.359673136856949	0.0378296617618982	9.50770163161251	0.00000000000000000000194921422763308	0.0000000000000000000042697073557677	Drug metabolism - other enzymes
Electron transfer carriers	1314.69105063714	-0.722979209290562	0.0846846295967772	-8.53731323775049	0.0000000000000000137378766345408	0.0000000000000000260594773273764	Electron transfer carriers
Energy metabolism	16493.6960816262	-0.190999405339243	0.0182111226803214	-10.4880631849037	0.0000000000000000000000000980169725530695	0.000000000000000000000000234222375970971	Energy metabolism
Ether lipid metabolism	122.878716944762	8.11919413928154	0.168798881852435	48.0998099642592	0	0	Ether lipid metabolism
Ethylbenzene degradation	1403.5367367682	-0.140852602351848	0.0290804498105741	-4.84354964484188	0.00000127539835460104	0.00000176446088155332	Ethylbenzene degradation
Fatty acid biosynthesis	15447.4365157638	0.190178640912036	0.0223517664076997	8.50843899507302	0.0000000000000000176290612243934	0.0000000000000000330994618906978	Fatty acid biosynthesis
Fatty acid metabolism	14303.9514283765	0.110564620959695	0.0285429338501568	3.87362495881229	0.000107228386229746	0.000137972189274638	Fatty acid metabolism
Flagellar assembly	26801.5349571897	-0.507460591990749	0.0256275595067067	-19.8013623520393	0.00000000000000000000000000000000000000000000000000000000000000000000000000000000000000289750826831054	0.0000000000000000000000000000000000000000000000000000000000000000000000000000000000000133285380342285	Flagellar assembly
Flavonoid biosynthesis	342.633533805669	0.447408510412045	0.122060284911602	3.66547162114249	0.000246883188851533	0.000315461852421404	Flavonoid biosynthesis
Fluorobenzoate degradation	595.265875464941	-1.42558990090757	0.127162744371969	-11.2107512931423	0.0000000000000000000000000000361115094749557	0.0000000000000000000000000000910207910053678	Fluorobenzoate degradation
Folate biosynthesis	5803.85203641334	0.268100552013141	0.0126299252843079	21.2274060200692	0.000000000000000000000000000000000000000000000000000000000000000000000000000000000000000000000000000533257706446045	0.00000000000000000000000000000000000000000000000000000000000000000000000000000000000000000000000000280341194245921	Folate biosynthesis
Fructose and mannose metabolism	6504.11436135989	-0.145466513590093	0.023976969122978	-6.0669266763449	0.00000000130381043752145	0.00000000198265388846237	Fructose and mannose metabolism
Function unknown	58496.9706084981	-0.477208754765071	0.0210627207747014	-22.6565579950265	0.0000000000000000000000000000000000000000000000000000000000000000000000000000000000000000000000000000000000000000120216730142581	0.0000000000000000000000000000000000000000000000000000000000000000000000000000000000000000000000000000000000000000670299343825302	Function unknown
Glutathione metabolism	9089.52358739259	-0.198281203329213	0.0214289834268472	-9.25294491948683	0.0000000000000000000218390979750858	0.0000000000000000000461884370967331	Glutathione metabolism
Glycan biosynthesis and metabolism	3035.21517034537	-0.542410338602301	0.0566783805070706	-9.56996889730531	0.00000000000000000000106937839214528	0.00000000000000000000237067017053893	Glycan biosynthesis and metabolism
Glycerolipid metabolism	9838.00368562615	-0.077103217392484	0.0139823881618967	-5.5143096086116	0.0000000350151725477363	0.0000000511332678474879	Glycerolipid metabolism
Glycerophospholipid metabolism	8562.29141407822	0.105367019710416	0.017294400576265	6.09255112634679	0.00000000111125336504532	0.00000000170392182640283	Glycerophospholipid metabolism
Glycine, serine and threonine metabolism	14272.6352909551	0.159197033829256	0.0112363430442103	14.1680467749056	0.00000000000000000000000000000000000000000000144462932349643	0.00000000000000000000000000000000000000000000428728702457005	Glycine, serine and threonine metabolism
Glycolysis / Gluconeogenesis	15214.4632244521	0.101385143925957	0.0199351108689104	5.08575771625483	0.000000366161246098006	0.000000514302818946817	Glycolysis / Gluconeogenesis
Glycosyltransferases	5744.18554764948	-0.121111138039582	0.0306845670490797	-3.94697236059632	0.000079145689578528	0.000102554978045417	Glycosyltransferases
Glyoxylate and dicarboxylate metabolism	15125.5896241733	-0.135169263621063	0.0305244815494705	-4.42822471536481	0.00000950118844210583	0.0000127607202434122	Glyoxylate and dicarboxylate metabolism
Histidine metabolism	5957.81515246243	0.300058406106581	0.0301297121628655	9.95888724341679	0.0000000000000000000000230629534852766	0.0000000000000000000000530447930161362	Histidine metabolism
Homologous recombination	14086.0397577415	0.20602500914938	0.0140800730960232	14.6323820724745	0.00000000000000000000000000000000000000000000000174566623526814	0.00000000000000000000000000000000000000000000000535337645482229	Homologous recombination
Inorganic ion transport and metabolism	8766.29000327601	-0.601735296349946	0.0437839971736912	-13.7432700345485	0.000000000000000000000000000000000000000000558931449099874	0.00000000000000000000000000000000000000000155823313082389	Inorganic ion transport and metabolism
Inositol phosphate metabolism	2451.5472164931	-1.368246785713	0.0903940907985093	-15.1364627225783	0.000000000000000000000000000000000000000000000000000930877019383872	0.00000000000000000000000000000000000000000000000000295312709597642	Inositol phosphate metabolism
Insulin signaling pathway	804.04481309473	-0.640203945970614	0.0392932426267414	-16.2929782113456	0.0000000000000000000000000000000000000000000000000000000000110704379003981	0.0000000000000000000000000000000000000000000000000000000000391723187244857	Insulin signaling pathway
Lipid biosynthesis proteins	21728.1907403713	0.139413214597125	0.0169259768800378	8.23664214982751	0.000000000000000177111219769251	0.000000000000000322658063738041	Lipid biosynthesis proteins
Lipid metabolism	3079.42975879924	-1.26698167569314	0.0519197467337027	-24.402693683995	0.0000000000000000000000000000000000000000000000000000000000000000000000000000000000000000000000000000000000000000000000000000000000160121144538152	0.000000000000000000000000000000000000000000000000000000000000000000000000000000000000000000000000000000000000000000000000000000000098207635316733	Lipid metabolism
Lipoic acid metabolism	1591.75120322806	0.10424894231717	0.0346039471655197	3.01263153068983	0.00258993173270442	0.00317698292545076	Lipoic acid metabolism
Lipopolysaccharide biosynthesis proteins	6313.69263159182	-0.308013952372752	0.0590951617986589	-5.21216869533543	0.000000186645701678972	0.000000264175454684083	Lipopolysaccharide biosynthesis proteins
Lysine biosynthesis	7703.62715574526	0.356138222546732	0.0191973128986589	18.5514620940315	0.0000000000000000000000000000000000000000000000000000000000000000000000000000793635774377732	0.000000000000000000000000000000000000000000000000000000000000000000000000000331884051103415	Lysine biosynthesis
Lysosome	200.135480391959	9.00079944516027	0.147920083908095	60.8490693579688	0	0	Lysosome
Membrane and intracellular structural molecules	9567.74054003196	-0.383634525383655	0.0423614712494248	-9.05621344274874	0.000000000000000000135057650098765	0.000000000000000000279220310316548	Membrane and intracellular structural molecules
Metabolism of cofactors and vitamins	1494.24336116983	-1.41978229114737	0.0556751842831455	-25.5011691371658	0.0000000000000000000000000000000000000000000000000000000000000000000000000000000000000000000000000000000000000000000000000000000000000000000000191325714815349	0.000000000000000000000000000000000000000000000000000000000000000000000000000000000000000000000000000000000000000000000000000000000000000000000140815726104097	Metabolism of cofactors and vitamins
Metabolism of xenobiotics by cytochrome P450	6263.82025648842	-0.267134455521942	0.0450308516984726	-5.93225412014589	0.00000000298803669086107	0.00000000446990854567835	Metabolism of xenobiotics by cytochrome P450
Mineral absorption	486.784917262445	-0.971697210998407	0.0860512130643219	-11.292080336765	0.0000000000000000000000000000143597092105688	0.0000000000000000000000000000372138942921783	Mineral absorption
Mismatch repair	10129.1156472662	0.0695458438381739	0.0155889435105076	4.46122880561452	0.00000814910256648501	0.0000110252564134797	Mismatch repair
Nitrogen metabolism	5890.81826679272	-0.10087797845375	0.0294487063923922	-3.42554871883308	0.000613558885619954	0.00077325229420597	Nitrogen metabolism
Nitrotoluene degradation	3230.90642604224	0.677360245513376	0.0760235102590832	8.90987857841576	0.000000000000000000510884833493554	0.00000000000000000102176966698711	Nitrotoluene degradation
Non-homologous end-joining	623.470308637988	0.345684367378627	0.111853692545565	3.09050474339781	0.00199816613070562	0.00246753401375727	Non-homologous end-joining
Novobiocin biosynthesis	3774.68265671754	0.0872633403130821	0.0141150556958025	6.18228806132391	0.000000000631791020683718	0.000000000976886956351295	Novobiocin biosynthesis
Nucleotide excision repair	633.255057472836	0.451408398561073	0.106549845072115	4.23659366426625	0.0000226936278836267	0.0000302581705115023	Nucleotide excision repair
Nucleotide metabolism	965.535347355403	-2.97960086984618	0.124728028265387	-23.8887835499685	0.00000000000000000000000000000000000000000000000000000000000000000000000000000000000000000000000000000000000000000000000000000400597449975545	0.0000000000000000000000000000000000000000000000000000000000000000000000000000000000000000000000000000000000000000000000000000237773970308065	Nucleotide metabolism
One carbon pool by folate	8322.20474113336	0.232136039161726	0.0140459499980047	16.5269020034033	0.000000000000000000000000000000000000000000000000000000000000234911039451398	0.000000000000000000000000000000000000000000000000000000000000864472625181146	One carbon pool by folate
Other glycan degradation	1040.23593748818	0.975923046600459	0.118605373726546	8.22832065645291	0.000000000000000189856288122519	0.000000000000000342485853083759	Other glycan degradation
Other ion-coupled transporters	36499.2624411311	-0.831350026960789	0.0218369880688235	-38.0707277185218	0	0	Other ion-coupled transporters
Other transporters	4894.19664949983	-0.669556435134654	0.0376437407757135	-17.7866604470571	0.00000000000000000000000000000000000000000000000000000000000000000000008966722740647	0.000000000000000000000000000000000000000000000000000000000000000000000366639329839788	Other transporters
Pantothenate and CoA biosynthesis	10278.8496555882	0.29859074866242	0.0156672171034784	19.0583143573167	0.0000000000000000000000000000000000000000000000000000000000000000000000000000000056051745232237	0.0000000000000000000000000000000000000000000000000000000000000000000000000000000239849328435619	Pantothenate and CoA biosynthesis
Pentose and glucuronate interconversions	7743.39492763713	-0.385860735570766	0.0223614532096326	-17.2556198362166	0.0000000000000000000000000000000000000000000000000000000000000000010152635487181	0.00000000000000000000000000000000000000000000000000000000000000000397464878647086	Pentose and glucuronate interconversions
Pentose phosphate pathway	11584.0837970633	-0.118513325769748	0.0177910635604605	-6.66139634468716	0.0000000000271238069192655	0.000000000043778776080218	Pentose phosphate pathway
Peptidases	16747.0599342954	0.241579963812274	0.0197157722728687	12.2531321861897	0.000000000000000000000000000000000161630547068396	0.0000000000000000000000000000000004373532450086	Peptidases
Peptidoglycan biosynthesis	10949.6289698019	0.239948516955049	0.0142388634987617	16.8516621411474	0.00000000000000000000000000000000000000000000000000000000000000102006957214058	0.00000000000000000000000000000000000000000000000000000000000000391026669320557	Peptidoglycan biosynthesis
Peroxisome	2435.8274276356	0.602463761863981	0.0292057230997542	20.6282775402007	0.000000000000000000000000000000000000000000000000000000000000000000000000000000000000000000000153003565035164	0.000000000000000000000000000000000000000000000000000000000000000000000000000000000000000000000760882593688384	Peroxisome
Phenylalanine, tyrosine and tryptophan biosynthesis	10401.2352357083	0.0842151757420804	0.0147578449342215	5.70646839815998	0.0000000115344310162965	0.0000000171156073145045	Phenylalanine, tyrosine and tryptophan biosynthesis
Phenylpropanoid biosynthesis	1409.35860907106	0.803420211047278	0.0971645116129654	8.26865897548618	0.000000000000000135474170579668	0.000000000000000249272473866589	Phenylpropanoid biosynthesis
Phosphatidylinositol signaling system	602.506971114401	-0.824948740594097	0.0717215597506481	-11.5021026238438	0.00000000000000000000000000000128740466170624	0.0000000000000000000000000000033840351107707	Phosphatidylinositol signaling system
Phosphonate and phosphinate metabolism	2041.47589596277	-1.08576962803067	0.0429527831275808	-25.2782136329945	0.00000000000000000000000000000000000000000000000000000000000000000000000000000000000000000000000000000000000000000000000000000000000000000000554647571657782	0.0000000000000000000000000000000000000000000000000000000000000000000000000000000000000000000000000000000000000000000000000000000000000000000392519819942431	Phosphonate and phosphinate metabolism
Phosphotransferase system (PTS)	2183.22252413302	-1.34015371221244	0.053420363556189	-25.0869448090302	0.000000000000000000000000000000000000000000000000000000000000000000000000000000000000000000000000000000000000000000000000000000000000000000690472802618801	0.00000000000000000000000000000000000000000000000000000000000000000000000000000000000000000000000000000000000000000000000000000000000000000470544428451331	Phosphotransferase system (PTS)
Plant-pathogen interaction	4187.06420886174	-0.170273937423939	0.024116188601269	-7.06056583978528	0.00000000000165825951081762	0.0000000000028515864485088	Plant-pathogen interaction
Polyketide sugar unit biosynthesis	986.138788252488	0.681317159806288	0.090968929432088	7.48955895226753	0.0000000000000691054394689513	0.000000000000123450493808612	Polyketide sugar unit biosynthesis
Pores ion channels	7493.73801617719	-0.389497968663959	0.0181680504138862	-21.4386221851442	0.00000000000000000000000000000000000000000000000000000000000000000000000000000000000000000000000000000583147189055892	0.0000000000000000000000000000000000000000000000000000000000000000000000000000000000000000000000000000315585537606718	Pores ion channels
Porphyrin and chlorophyll metabolism	6028.41741413847	0.101270948254063	0.0302436020261784	3.34850816269851	0.000812478874144471	0.00101698035947335	Porphyrin and chlorophyll metabolism
PPAR signaling pathway	3162.59948774239	0.256860229981997	0.0478115987946854	5.37234136605675	0.0000000777207950295925	0.000000112603356578307	PPAR signaling pathway
Prenyltransferases	5361.49248295875	0.435583850853712	0.0224629216013151	19.3912376397294	0.00000000000000000000000000000000000000000000000000000000000000000000000000000000000915082998671568	0.0000000000000000000000000000000000000000000000000000000000000000000000000000000000410671394525777	Prenyltransferases
Propanoate metabolism	13363.0509894397	-0.171613992665792	0.0271955572220029	-6.31036868503453	0.000000000278371519842251	0.000000000441554824577364	Propanoate metabolism
Proteasome	564.87734802948	10.3362858381076	0.155632596324058	66.4146591539567	0	0	Proteasome
Protein export	17935.8112430887	0.367937974257003	0.0162317750535777	22.6677595668075	0.00000000000000000000000000000000000000000000000000000000000000000000000000000000000000000000000000000000000000000932190426506011	0.0000000000000000000000000000000000000000000000000000000000000000000000000000000000000000000000000000000000000000536009495240957	Protein export
Protein folding and associated processing	12083.8870276884	-0.157387156632223	0.0278915355346914	-5.64282867956358	0.0000000167278780637048	0.0000000246234365097734	Protein folding and associated processing
Protein kinases	15382.8336109595	-0.512962919267955	0.0191289394747363	-26.8160668261525	0.0000000000000000000000000000000000000000000000000000000000000000000000000000000000000000000000000000000000000000000000000000000000000000000000000000000000000209917894376159	0.000000000000000000000000000000000000000000000000000000000000000000000000000000000000000000000000000000000000000000000000000000000000000000000000000000000000167934315500927	Protein kinases
Protein processing in endoplasmic reticulum	1500.66297829373	1.39865257999363	0.0956674315895994	14.6199449149389	0.00000000000000000000000000000000000000000000000209569815304592	0.00000000000000000000000000000000000000000000000632145016656473	Protein processing in endoplasmic reticulum
Proximal tubule bicarbonate reclamation	446.605353021713	1.22834052504711	0.137417574915124	8.9387440129532	0.000000000000000000393618490090398	0.000000000000000000795887936006958	Proximal tubule bicarbonate reclamation
Purine metabolism	16633.3903063986	-0.134446612684321	0.0144296159792127	-9.31740753724871	0.0000000000000000000119217559637882	0.0000000000000000000255070127597328	Purine metabolism
Pyrimidine metabolism	11359.3512990031	0.115087505962319	0.0167193984306291	6.88347170143898	0.00000000000584112058584611	0.00000000000977060170723349	Pyrimidine metabolism
Pyruvate metabolism	18328.7101363738	-0.0690483473704736	0.0166623520831216	-4.14397361345025	0.0000341339037020115	0.000045184448065972	Pyruvate metabolism
Replication, recombination and repair proteins	7337.24884689612	-0.590926286170377	0.0361445010881073	-16.3489955146956	0.00000000000000000000000000000000000000000000000000000000000442209560252771	0.0000000000000000000000000000000000000000000000000000000000159542272718647	Replication, recombination and repair proteins
Restriction enzyme	2552.91524567676	0.476630542092208	0.0663689219051302	7.18153208475375	0.00000000000068934501713322	0.00000000000119659889766521	Restriction enzyme
Riboflavin metabolism	2832.91414052922	0.204431646732128	0.0217615175852928	9.39418153770164	0.00000000000000000000576643892400555	0.0000000000000000000124826442590238	Riboflavin metabolism
Ribosome biogenesis in eukaryotes	699.974753470428	-0.507608953199004	0.0760509936734658	-6.67458673029948	0.0000000000247929821886467	0.0000000000403708736523097	Ribosome biogenesis in eukaryotes
RNA degradation	2593.94902336854	0.169670072912347	0.0191201581714032	8.87388437853574	0.000000000000000000706378968730175	0.00000000000000000139756699189626	RNA degradation
RNA polymerase	2298.58169186656	0.382288642343515	0.0236989097044901	16.1310645557287	0.000000000000000000000000000000000000000000000000000000000154337026870427	0.000000000000000000000000000000000000000000000000000000000535811564984124	RNA polymerase
RNA transport	1181.0341798114	0.263320470444909	0.0757022072467394	3.47837242825242	0.000504468496570785	0.000640153126682927	RNA transport
Secretion system	31601.8791395788	-0.16036523540043	0.0189196097285836	-8.47613865724469	0.0000000000000000232791290095841	0.0000000000000000432662599774089	Secretion system
Signal transduction mechanisms	9939.76663615491	-0.982078195108465	0.0305204545739052	-32.1777053723222	0.0000000000000000000000000000000000000000000000000000000000000000000000000000000000000000000000000000000000000000000000000000000000000000000000000000000000000000000000000000000000000000000000000000000000000000000000000000000000361982587923224	0.000000000000000000000000000000000000000000000000000000000000000000000000000000000000000000000000000000000000000000000000000000000000000000000000000000000000000000000000000000000000000000000000000000000000000000000000000000000370026645432629	Signal transduction mechanisms
Sphingolipid metabolism	460.051844828545	0.450876772128971	0.14412143851321	3.12845040113615	0.001757306671083	0.00218475964513021	Sphingolipid metabolism
Sporulation	193.555606735368	-8.06037961254665	0.202778697709573	-39.749636937165	0	0	Sporulation
Steroid biosynthesis	183.909185269368	8.75262256285902	0.151911588376491	57.6165561587502	0	0	Steroid biosynthesis
Streptomycin biosynthesis	2975.85191529386	0.32981554842247	0.03841812423497	8.58489462955757	0.00000000000000000909197238563571	0.0000000000000000176097149363892	Streptomycin biosynthesis
Styrene degradation	557.052057284518	-1.09721935669963	0.10452994270932	-10.4966991109027	0.0000000000000000000000000894536375617945	0.000000000000000000000000216571964623292	Styrene degradation
Sulfur metabolism	3983.25027731181	-0.589535899924956	0.0198164983065679	-29.7497514850826	0.0000000000000000000000000000000000000000000000000000000000000000000000000000000000000000000000000000000000000000000000000000000000000000000000000000000000000000000000000000000000000000000000000174702176390828	0.000000000000000000000000000000000000000000000000000000000000000000000000000000000000000000000000000000000000000000000000000000000000000000000000000000000000000000000000000000000000000000000000160726002279561	Sulfur metabolism
Sulfur relay system	7874.56030700679	-0.212135152630039	0.0213965006026054	-9.91447884726569	0.0000000000000000000000360130952903077	0.0000000000000000000000818075251039089	Sulfur relay system
Taurine and hypotaurine metabolism	2198.80725407623	-0.302765410680153	0.0271348816367985	-11.1577936743075	0.0000000000000000000000000000655993799852534	0.000000000000000000000000000163111971855225	Taurine and hypotaurine metabolism
Terpenoid backbone biosynthesis	10843.273539626	0.317904804721585	0.021488631896578	14.794092348532	0.000000000000000000000000000000000000000000000000159927129931904	0.00000000000000000000000000000000000000000000000049875579504187	Terpenoid backbone biosynthesis
Transcription factors	31095.9761032296	-0.831667535648422	0.0228218527664059	-36.4417185651398	0.00000000000000000000000000000000000000000000000000000000000000000000000000000000000000000000000000000000000000000000000000000000000000000000000000000000000000000000000000000000000000000000000000000000000000000000000000000000000000000000000000000000000000000000000000000000000000000000000000930525119140711	0.000000000000000000000000000000000000000000000000000000000000000000000000000000000000000000000000000000000000000000000000000000000000000000000000000000000000000000000000000000000000000000000000000000000000000000000000000000000000000000000000000000000000000000000000000000000000000000000000107010388701182	Transcription factors
Transcription machinery	20402.115202377	0.422168159676426	0.0263911280573259	15.9965939598871	0.00000000000000000000000000000000000000000000000000000000134959360910469	0.00000000000000000000000000000000000000000000000000000000451500407409569	Transcription machinery
Translation factors	6930.48061765811	0.377895671602624	0.0181769160799755	20.7898672106943	0.00000000000000000000000000000000000000000000000000000000000000000000000000000000000000000000000534585839253458	0.0000000000000000000000000000000000000000000000000000000000000000000000000000000000000000000000273232762285101	Translation factors
Translation proteins	18086.2290440918	0.0895416611747693	0.0150773189654797	5.93883178964241	0.00000000287060208762814	0.00000000432943265675064	Translation proteins
Transporters	63948.1627635119	-0.967272678360434	0.0309335344140874	-31.2693876300127	0.000000000000000000000000000000000000000000000000000000000000000000000000000000000000000000000000000000000000000000000000000000000000000000000000000000000000000000000000000000000000000000000000000000000000000000000121708353697131	0.00000000000000000000000000000000000000000000000000000000000000000000000000000000000000000000000000000000000000000000000000000000000000000000000000000000000000000000000000000000000000000000000000000000000000000000117864932001432	Transporters
Tryptophan metabolism	9401.79373330346	0.245620230841757	0.0350355036390496	7.01060939132599	0.00000000000237282334373693	0.00000000000400549995639996	Tryptophan metabolism
Two-component system	58179.6148284839	-0.683830948736728	0.018539860055543	-36.8843641045866	0.000000000000000000000000000000000000000000000000000000000000000000000000000000000000000000000000000000000000000000000000000000000000000000000000000000000000000000000000000000000000000000000000000000000000000000000000000000000000000000000000000000000000000000000000000000000000000000000000000000000823083307589931	0.0000000000000000000000000000000000000000000000000000000000000000000000000000000000000000000000000000000000000000000000000000000000000000000000000000000000000000000000000000000000000000000000000000000000000000000000000000000000000000000000000000000000000000000000000000000000000000000000000000000100964885731032	Two-component system
Tyrosine metabolism	8982.06000250868	-0.116656346520428	0.02203101884127	-5.29509539985049	0.00000011895429285464	0.000000170996795978544	Tyrosine metabolism
Ubiquinone and other terpenoid-quinone biosynthesis	6146.94894205576	-0.264514084400882	0.0292866102914148	-9.03191191363048	0.000000000000000000168698193747086	0.000000000000000000344894084994043	Ubiquinone and other terpenoid-quinone biosynthesis
Ubiquitin system	98.2575852727296	7.78249637116214	0.157703695292582	49.3488523317323	0	0	Ubiquitin system
Valine, leucine and isoleucine biosynthesis	8390.90335971494	0.318822991632345	0.0198442747509219	16.0662455864019	0.000000000000000000000000000000000000000000000000000000000439937557661275	0.00000000000000000000000000000000000000000000000000000000149904649277175	Valine, leucine and isoleucine biosynthesis
Valine, leucine and isoleucine degradation	17779.9395769902	0.163671279812623	0.0340339782897503	4.80905518653147	0.00000151645340216296	0.00000208229422386556	Valine, leucine and isoleucine degradation
Vitamin B6 metabolism	4167.37920384994	-0.404255831494187	0.0264365552386294	-15.2915471719055	0.0000000000000000000000000000000000000000000000000000870570988321167	0.000000000000000000000000000000000000000000000000000281026424300166	Vitamin B6 metabolism
Xylene degradation	415.783754808284	-0.710966806519508	0.134722826539998	-5.27725571663557	0.00000013113283809286	0.000000187042187667335	Xylene degradation
Zeatin biosynthesis	1189.64900329475	0.480977793555481	0.0197099497510814	24.4027914647064	0.0000000000000000000000000000000000000000000000000000000000000000000000000000000000000000000000000000000000000000000000000000000000159738894199196	0.000000000000000000000000000000000000000000000000000000000000000000000000000000000000000000000000000000000000000000000000000000000098207635316733	Zeatin biosynthesis
Steroid hormone biosynthesis	25.7595578642667	6.81858198526479	0.17481124280009	39.005397341991	0	0	Steroid hormone biosynthesis
Biosynthesis of siderophore group nonribosomal peptides	564.411100635345	-10.0950258084797	0.185267157483033	-54.489019778933	0	0	Biosynthesis of siderophore group nonribosomal peptides
Dioxin degradation	108.135499407727	-7.18160613299886	0.198398894684446	-36.1978132207905	0.0000000000000000000000000000000000000000000000000000000000000000000000000000000000000000000000000000000000000000000000000000000000000000000000000000000000000000000000000000000000000000000000000000000000000000000000000000000000000000000000000000000000000000000000000000000000000000000000658983888840773	0.000000000000000000000000000000000000000000000000000000000000000000000000000000000000000000000000000000000000000000000000000000000000000000000000000000000000000000000000000000000000000000000000000000000000000000000000000000000000000000000000000000000000000000000000000000000000000000000713253150274719	Dioxin degradation
Ribosome	157.071973243724	-8.01993687324058	0.197705557777936	-40.56505524366	0	0	Ribosome
Transcription related proteins	421.004517269105	-9.79850217536602	0.176423823665813	-55.539563601833	0	0	Transcription related proteins
