## Supplemental Figs and Files zip for "The Landscape of Maize-Associated Bacteria and Fungi Across the United States": Soil_v_all_bact.csv

	baseMean	log2FoldChange	lfcSE	stat	pvalue	padj	Functional_Group
ABC transporters	40501.8781875041	-0.637672640366939	0.0448461182980397	-14.219126750928	0.000000000000000000000000000000000000000000000697174706409301	0.00000000000000000000000000000000000000000000754589093995949	ABC transporters
Alanine, aspartate and glutamate metabolism	12126.1559796913	0.105694264928657	0.0122472296066971	8.63005498573012	0.00000000000000000613224863717031	0.0000000000000000173589807575283	Alanine, aspartate and glutamate metabolism
Amino acid metabolism	3326.09220696116	-0.740805861585002	0.0761048515791769	-9.73401624486834	0.000000000000000000000215896508863848	0.000000000000000000000763941492902845	Amino acid metabolism
Amino acid related enzymes	16839.746217131	-0.0775010291712325	0.00860162746446753	-9.01004251711453	0.000000000000000000205976621626656	0.000000000000000000611285457730722	Amino acid related enzymes
Amino sugar and nucleotide sugar metabolism	15554.7606227737	0.152769426201351	0.0173541213035886	8.80306317610908	0.00000000000000000133131567255608	0.00000000000000000382753255859874	Amino sugar and nucleotide sugar metabolism
Aminobenzoate degradation	1638.59336949348	-0.375351475814185	0.0722804095001157	-5.19299044388486	0.000000206942810573854	0.000000339977474514189	Aminobenzoate degradation
Arginine and proline metabolism	17064.3070422774	-0.0852141003161161	0.01203654171342	-7.07961658298476	0.00000000000144553846567433	0.00000000000328369231708738	Arginine and proline metabolism
Ascorbate and aldarate metabolism	5216.4261627748	-0.317405596762425	0.0301399243231759	-10.5310681393569	0.0000000000000000000000000621254806939244	0.000000000000000000000000272168772563859	Ascorbate and aldarate metabolism
Atrazine degradation	56.0114965979577	1.75311997749131	0.229989245812856	7.62261718496977	0.0000000000000248583271672507	0.0000000000000618098945780289	Atrazine degradation
Bacterial chemotaxis	18885.1090228228	-0.270564911146245	0.0295162722032894	-9.16663558605115	0.0000000000000000000488012180506689	0.000000000000000000149657068688718	Bacterial chemotaxis
Bacterial motility proteins	44043.2060206594	-0.405659919389352	0.0295073670603947	-13.747750470554	0.000000000000000000000000000000000000000000525378188042332	0.00000000000000000000000000000000000000000460331364760901	Bacterial motility proteins
Bacterial toxins	1063.26134984635	-0.792495656842078	0.0803503238256645	-9.86300513936384	0.0000000000000000000000602195317659048	0.000000000000000000000217262624410323	Bacterial toxins
Basal transcription factors	164.410776372414	1.61428196919626	0.258032734854176	6.25611308622743	0.000000000394690598035651	0.000000000733566364025857	Basal transcription factors
Base excision repair	7252.99209325897	0.300065744830327	0.0225282626333255	13.3195244442173	0.000000000000000000000000000000000000000178239208778761	0.00000000000000000000000000000000000000142591367023009	Base excision repair
Benzoate degradation	8831.96829006275	0.0928867109780667	0.0252246071055733	3.68238484703865	0.000231062247576524	0.000324545446977713	Benzoate degradation
Biosynthesis and biodegradation of secondary metabolites	1880.44153476235	-0.780451560143316	0.0683518041967539	-11.4181559552803	0.00000000000000000000000000000339358059969754	0.0000000000000000000000000000195130884482608	Biosynthesis and biodegradation of secondary metabolites
Biosynthesis of unsaturated fatty acids	8799.68919899141	0.0749252957934196	0.0189078526205454	3.96265495067405	0.0000741208696881073	0.000108240000179458	Biosynthesis of unsaturated fatty acids
Biotin metabolism	2736.40703096345	0.153978138163377	0.0256573490958282	6.0013268552523	0.00000000195711567184106	0.00000000349620663707529	Biotin metabolism
Butanoate metabolism	22232.2571656302	0.0513069508859084	0.0119048772059415	4.30974213327475	0.0000163445016615875	0.0000254863415740009	Butanoate metabolism
Butirosin and neomycin biosynthesis	1584.0576886691	0.510071681586664	0.0418091252012621	12.2000084701908	0.000000000000000000000000000000000310791626550821	0.00000000000000000000000000000000204234497447682	Butirosin and neomycin biosynthesis
C5-Branched dibasic acid metabolism	327.757324338322	-1.38280288635856	0.12028590346776	-11.495967910564	0.00000000000000000000000000000138222884853472	0.00000000000000000000000000000820419703646417	C5-Branched dibasic acid metabolism
Carbohydrate digestion and absorption	420.419404597505	-1.66770203949124	0.144262162427775	-11.5602179492227	0.000000000000000000000000000000655422254615182	0.00000000000000000000000000000401992316163979	Carbohydrate digestion and absorption
Carbohydrate metabolism	1720.27569116681	-1.72546734799344	0.110359135852378	-15.6350204690033	0.000000000000000000000000000000000000000000000000000000420339777626107	0.00000000000000000000000000000000000000000000000000000594942454486182	Carbohydrate metabolism
Carbon fixation in photosynthetic organisms	6434.47917649845	0.0718650863543963	0.0201366627209957	3.56886775878037	0.000358527326049169	0.00049976536358369	Carbon fixation in photosynthetic organisms
Carbon fixation pathways in prokaryotes	13970.1317968286	0.196555769196145	0.0158178051102456	12.426235361114	0.0000000000000000000000000000000000188295005590572	0.000000000000000000000000000000000128319559365427	Carbon fixation pathways in prokaryotes
Carotenoid biosynthesis	212.644532665073	1.66228525435616	0.260959404400537	6.3698997864234	0.000000000189151750445578	0.000000000366357074547224	Carotenoid biosynthesis
Cell cycle - Caulobacter	9362.73110106171	0.311674047684605	0.0310488096874976	10.0381963373658	0.0000000000000000000000103550205517433	0.0000000000000000000000388841588065464	Cell cycle - Caulobacter
Cell division	1034.34615352507	-0.404439481266162	0.0532385677432692	-7.5967385752464	0.0000000000000303687159929863	0.0000000000000745045832361264	Cell division
Cell motility and secretion	6589.1131789132	0.268270565045223	0.0425926547125826	6.29851712356336	0.000000000300506533748201	0.000000000570033012470814	Cell motility and secretion
Chaperones and folding catalysts	7345.29928855263	-0.0643723894605265	0.0162561241589847	-3.95988544569204	0.0000749857245528972	0.0001086407347853	Chaperones and folding catalysts
Chromosome	32639.5494482725	-0.0441601410873221	0.010601191802566	-4.1655826919982	0.0000310558327648214	0.0000476189435727261	Chromosome
Citrate cycle (TCA cycle)	16174.5659802027	0.21044150656032	0.0217529995296246	9.67413741142813	0.000000000000000000000388352672583912	0.00000000000000000000132327577324889	Citrate cycle (TCA cycle)
Cyanoamino acid metabolism	2825.98332756443	0.322670184484466	0.0463513321451876	6.96140045066573	0.00000000000336906591248653	0.00000000000755985521826246	Cyanoamino acid metabolism
Cysteine and methionine metabolism	12918.6094607307	-0.18553393601885	0.0251951779597782	-7.36386686035868	0.000000000000178657887743347	0.000000000000421449376215075	Cysteine and methionine metabolism
Cytoskeleton proteins	8369.49226962953	0.0998215821490646	0.0231299946221629	4.31567684211291	0.0000159114610829488	0.0000250231524723297	Cytoskeleton proteins
D-Glutamine and D-glutamate metabolism	438.450554380246	0.7488601591035	0.133638511091968	5.60362542941042	0.0000000209914084726081	0.0000000357631403607398	D-Glutamine and D-glutamate metabolism
DNA repair and recombination proteins	44051.2960472407	0.0755560394540212	0.0113074788440433	6.68195275853412	0.0000000000235779041411234	0.0000000000504457483949617	DNA repair and recombination proteins
Drug metabolism - other enzymes	2851.13148131867	0.138134916772655	0.0342389660245504	4.0344359894983	0.0000547336077632651	0.0000825490477741047	Drug metabolism - other enzymes
Electron transfer carriers	1314.69105063714	-0.832470742265157	0.0872261012470379	-9.54382610667729	0.00000000000000000000137657721138958	0.0000000000000000000046052764890124	Electron transfer carriers
Energy metabolism	16493.6960816262	-0.184968229626311	0.0190515615328373	-9.70882251869482	0.000000000000000000000276512869871109	0.000000000000000000000959969208609133	Energy metabolism
Ether lipid metabolism	122.878716944762	1.62897418749881	0.251782066896801	6.46977843805882	0.0000000000981467202590364	0.000000000198450511292997	Ether lipid metabolism
Fatty acid biosynthesis	15447.4365157638	0.131822264815527	0.0201878285219169	6.52978920800791	0.0000000000658623187243719	0.000000000136164793767241	Fatty acid biosynthesis
Fatty acid metabolism	14303.9514283765	0.162617514362698	0.0253615485308152	6.4119710263398	0.000000000143650142571066	0.000000000284211034764259	Fatty acid metabolism
Flagellar assembly	26801.5349571897	-0.436630418847587	0.0307206280950495	-14.2129391852489	0.000000000000000000000000000000000000000000000761606272914054	0.00000000000000000000000000000000000000000000778530856756589	Flagellar assembly
Flavonoid biosynthesis	342.633533805669	0.825632643496899	0.204757946522066	4.03223736866263	0.0000552483417146695	0.0000826479258170666	Flavonoid biosynthesis
Fluorobenzoate degradation	595.265875464941	-0.942089734582131	0.115267922122287	-8.17304343859582	0.000000000000000300705651609304	0.000000000000000825818505912117	Fluorobenzoate degradation
Folate biosynthesis	5803.85203641334	0.172812883019194	0.0146765751976912	11.7747417698905	0.0000000000000000000000000000000526781678500022	0.000000000000000000000000000000334233892565531	Folate biosynthesis
Fructose and mannose metabolism	6504.11436135989	-0.147116720398212	0.0222600961722238	-6.60898853535881	0.0000000000386954682535933	0.0000000000809087063484223	Fructose and mannose metabolism
Function unknown	58496.9706084981	-0.348404301646937	0.026166674207806	-13.3148102383987	0.000000000000000000000000000000000000000189854216493835	0.0000000000000000000000000000000000000014555489931194	Function unknown
Geraniol degradation	4347.39197143842	0.159812020740831	0.0398159886847405	4.01376497281554	0.0000597578498959396	0.0000886729385552652	Geraniol degradation
Glutathione metabolism	9089.52358739259	-0.0674852310937316	0.0193078110292673	-3.4952295209144	0.000473654253843825	0.000650390915725849	Glutathione metabolism
Glycan biosynthesis and metabolism	3035.21517034537	-0.365807666781001	0.0507490423380994	-7.20816886245701	0.000000000000567092798576926	0.00000000000132082373339436	Glycan biosynthesis and metabolism
Glycerolipid metabolism	9838.00368562615	-0.0604473749464146	0.0124281428589148	-4.86374960705053	0.00000115182609580384	0.00000185908773357812	Glycerolipid metabolism
Glycine, serine and threonine metabolism	14272.6352909551	0.134119722446812	0.0128075904446774	10.4718934467919	0.000000000000000000000000116293268620577	0.000000000000000000000000486317305140596	Glycine, serine and threonine metabolism
Histidine metabolism	5957.81515246243	0.228282564782302	0.0292437425647059	7.80620210553402	0.00000000000000589370426634223	0.0000000000000150616886806524	Histidine metabolism
Homologous recombination	14086.0397577415	0.116812338425179	0.0138265649330663	8.44839907747594	0.0000000000000000295324388079716	0.0000000000000000823328597070723	Homologous recombination
Inorganic ion transport and metabolism	8766.29000327601	-0.400788201491314	0.0422379640455429	-9.48881440069331	0.00000000000000000000233676804538874	0.00000000000000000000767795214913445	Inorganic ion transport and metabolism
Inositol phosphate metabolism	2451.5472164931	-0.801534346951118	0.0879530610627453	-9.11320580848582	0.000000000000000000079982889570577	0.000000000000000000241259863622724	Inositol phosphate metabolism
Insulin signaling pathway	804.04481309473	-0.606208358439249	0.0432313456482855	-14.0224263054669	0.0000000000000000000000000000000000000000000113661259092742	0.000000000000000000000000000000000000000000110071956174024	Insulin signaling pathway
Lipid biosynthesis proteins	21728.1907403713	0.101322137655159	0.0152924987052008	6.62561034716323	0.000000000034581628433377	0.0000000000731381566866824	Lipid biosynthesis proteins
Lipid metabolism	3079.42975879924	-0.837410745975997	0.0609596309911225	-13.7371360744941	0.000000000000000000000000000000000000000000608350080531055	0.00000000000000000000000000000000000000000508801885535064	Lipid metabolism
Lipopolysaccharide biosynthesis proteins	6313.69263159182	-0.27933554063511	0.0500072838345716	-5.58589707769724	0.0000000232496905683764	0.0000000390663963286433	Lipopolysaccharide biosynthesis proteins
Lysine biosynthesis	7703.62715574526	0.251371717422778	0.0221256958718347	11.3610762291444	0.0000000000000000000000000000065334744562005	0.0000000000000000000000000000353576264688498	Lysine biosynthesis
Lysine degradation	10452.0554060092	0.0935574679086377	0.0206598305880848	4.52847217259349	0.0000059411703564681	0.00000942392539301836	Lysine degradation
Lysosome	200.135480391959	1.46250429368836	0.260649526286372	5.61099923919113	0.0000000201161649605852	0.0000000345922836705391	Lysosome
Membrane and intracellular structural molecules	9567.74054003196	-0.231795376994426	0.0374615453207268	-6.18755513180012	0.000000000611044795964253	0.00000000112432242457423	Membrane and intracellular structural molecules
Metabolism of cofactors and vitamins	1494.24336116983	-0.992453604689659	0.069745844703215	-14.2295732299577	0.000000000000000000000000000000000000000000000600470994663159	0.00000000000000000000000000000000000000000000690541643862633	Metabolism of cofactors and vitamins
Mineral absorption	486.784917262445	-0.820791001513326	0.0797714673177154	-10.2892804797518	0.000000000000000000000000787627161091185	0.00000000000000000000000315050864436474	Mineral absorption
Naphthalene degradation	4904.77841587762	0.12227486750407	0.0331899341742505	3.68409490847781	0.000229516717785879	0.000324545446977713	Naphthalene degradation
Nitrogen metabolism	5890.81826679272	-0.206713691365802	0.0302226074135974	-6.83970408432727	0.00000000000793569313953945	0.0000000000173829468770864	Nitrogen metabolism
Nitrotoluene degradation	3230.90642604224	0.408456553653047	0.0674371200118804	6.05685049392811	0.00000000138812491212958	0.00000000252886122605786	Nitrotoluene degradation
Non-homologous end-joining	623.470308637988	0.379134460855352	0.096729253894328	3.91954290549514	0.0000887170671202589	0.000127530783985372	Non-homologous end-joining
Nucleotide excision repair	633.255057472836	0.5555102716974	0.0994626842743937	5.58511240421463	0.0000000233549108486454	0.0000000390663963286433	Nucleotide excision repair
Nucleotide metabolism	965.535347355403	-3.07458287912819	0.146030784230628	-21.0543475153326	0.0000000000000000000000000000000000000000000000000000000000000000000000000000000000000000000000000208636379948868	0.000000000000000000000000000000000000000000000000000000000000000000000000000000000000000000000000767781878211833	Nucleotide metabolism
One carbon pool by folate	8322.20474113336	0.153291605280892	0.0152751825418364	10.0353370482513	0.0000000000000000000000106594730462863	0.0000000000000000000000392268608103337	One carbon pool by folate
Other glycan degradation	1040.23593748818	0.562776986083741	0.10799809713334	5.21098983243108	0.000000187835747536085	0.000000311367365285042	Other glycan degradation
Other ion-coupled transporters	36499.2624411311	-0.688145690864771	0.0400034632230625	-17.2021528993032	0.00000000000000000000000000000000000000000000000000000000000000000255846323852594	0.0000000000000000000000000000000000000000000000000000000000000000672510336983961	Other ion-coupled transporters
Other transporters	4894.19664949983	-0.409596449783592	0.0389421688124367	-10.5180698013096	0.0000000000000000000000000713196452574784	0.000000000000000000000000305181737845954	Other transporters
Pantothenate and CoA biosynthesis	10278.8496555882	0.173807782268933	0.0171615492614076	10.1277442742181	0.00000000000000000000000416138446682918	0.0000000000000000000000159519737895119	Pantothenate and CoA biosynthesis
Pentose and glucuronate interconversions	7743.39492763713	-0.285993933773986	0.0250855079584313	-11.4007631118294	0.00000000000000000000000000000414469990155854	0.0000000000000000000000000000231098418753567	Pentose and glucuronate interconversions
Peptidases	16747.0599342954	0.10737729225111	0.0184401268271208	5.82302352135587	0.00000000577924178418294	0.0000000102248123874006	Peptidases
Peptidoglycan biosynthesis	10949.6289698019	0.174983963722337	0.0158400154472832	11.0469566336407	0.000000000000000000000000000226772685703764	0.00000000000000000000000000108083193490309	Peptidoglycan biosynthesis
Peroxisome	2435.8274276356	0.395708159166338	0.0352492858348676	11.2259908192215	0.0000000000000000000000000000303960088376874	0.000000000000000000000000000151158530436067	Peroxisome
Phenylpropanoid biosynthesis	1409.35860907106	0.618527118920871	0.0904060798652736	6.84165401090969	0.0000000000078283979492313	0.0000000000173545207549224	Phenylpropanoid biosynthesis
Phosphatidylinositol signaling system	602.506971114401	-0.730678869281495	0.0674129261318209	-10.8388540775208	0.0000000000000000000000000022527505838255	0.0000000000000000000000000103626526855973	Phosphatidylinositol signaling system
Phosphonate and phosphinate metabolism	2041.47589596277	-0.724042020677082	0.0518626807329673	-13.9607519403993	0.0000000000000000000000000000000000000000000270564097923634	0.000000000000000000000000000000000000000000248918970089743	Phosphonate and phosphinate metabolism
Phosphotransferase system (PTS)	2183.22252413302	-1.21692618409782	0.0725042240955798	-16.7842108411999	0.0000000000000000000000000000000000000000000000000000000000000031843408786109	0.0000000000000000000000000000000000000000000000000000000000000732398402080507	Phosphotransferase system (PTS)
Plant-pathogen interaction	4187.06420886174	-0.078782062282347	0.0209838951770283	-3.75440601555197	0.000173753023912253	0.000247833770541509	Plant-pathogen interaction
Polyketide sugar unit biosynthesis	986.138788252488	0.571674101142225	0.0912132628523276	6.26744492265071	0.000000000367020373434438	0.000000000689099476652413	Polyketide sugar unit biosynthesis
Pores ion channels	7493.73801617719	-0.280475910833799	0.0215802640170707	-12.9968711509708	0.0000000000000000000000000000000000000127451896747059	0.0000000000000000000000000000000000000901967269286876	Pores ion channels
Porphyrin and chlorophyll metabolism	6028.41741413847	0.131250587551317	0.0260417403764554	5.04000829644942	0.000000465511665412562	0.000000758001295893022	Porphyrin and chlorophyll metabolism
PPAR signaling pathway	3162.59948774239	0.324562891291668	0.0439223969977632	7.38946217594175	0.000000000000147423895711538	0.00000000000035228567286913	PPAR signaling pathway
Prenyltransferases	5361.49248295875	0.256431875884838	0.0246539455442557	10.401251005626	0.000000000000000000000000244699259268745	0.00000000000000000000000100054808234331	Prenyltransferases
Proteasome	564.87734802948	1.7262430909828	0.285229598444698	6.0521176637897	0.00000000142953988148659	0.00000000257877782542679	Proteasome
Protein export	17935.8112430887	0.208623417595008	0.0188867091163561	11.0460438771908	0.000000000000000000000000000229089377506633	0.00000000000000000000000000108083193490309	Protein export
Protein folding and associated processing	12083.8870276884	-0.0844887735002663	0.0236917592413847	-3.56616714864642	0.000362240380432475	0.000501144586462973	Protein folding and associated processing
Protein kinases	15382.8336109595	-0.43719797424138	0.0287720760845255	-15.1952182024334	0.00000000000000000000000000000000000000000000000000038039482056711	0.0000000000000000000000000000000000000000000000000049994747845963	Protein kinases
Protein processing in endoplasmic reticulum	1500.66297829373	0.749894117501107	0.09619933963923	7.79521065647005	0.00000000000000643011163770295	0.000000000000016207404675854	Protein processing in endoplasmic reticulum
Proximal tubule bicarbonate reclamation	446.605353021713	0.764680093243009	0.134290931471107	5.6942049985522	0.0000000123948089684405	0.0000000215155174546514	Proximal tubule bicarbonate reclamation
Purine metabolism	16633.3903063986	-0.109093163602447	0.0138409564420536	-7.88190932174198	0.00000000000000322415975725113	0.00000000000000859775935266968	Purine metabolism
Pyruvate metabolism	18328.7101363738	-0.0608350982865224	0.0150207786149459	-4.05006290592624	0.0000512038666020556	0.0000778637310312251	Pyruvate metabolism
Replication, recombination and repair proteins	7337.24884689612	-0.541085296909333	0.0414357032860878	-13.058431593968	0.00000000000000000000000000000000000000568877347007321	0.0000000000000000000000000000000000000418693727397389	Replication, recombination and repair proteins
Riboflavin metabolism	2832.91414052922	0.0785129305320359	0.0197846690226185	3.96837219982186	0.0000723652484165045	0.000106521645669095	Riboflavin metabolism
RNA degradation	2593.94902336854	0.14255837695388	0.018257548832202	7.80818817816554	0.00000000000000580159219146113	0.0000000000000150351121581528	RNA degradation
RNA polymerase	2298.58169186656	0.221831974406698	0.0240337975340408	9.23000096395508	0.0000000000000000000270629465995952	0.0000000000000000000858548650745778	RNA polymerase
Secretion system	31601.8791395788	-0.113153383449266	0.01680215011181	-6.73445854823852	0.0000000000164541502078376	0.000000000035618395744025	Secretion system
Signal transduction mechanisms	9939.76663615491	-0.745522577557981	0.0446030451277228	-16.7146116464278	0.0000000000000000000000000000000000000000000000000000000000000102586071610317	0.000000000000000000000000000000000000000000000000000000000000190324810329409	Signal transduction mechanisms
Steroid biosynthesis	183.909185269368	1.67454322386148	0.257376244133685	6.50620739881376	0.0000000000770718024104895	0.000000000157569018261445	Steroid biosynthesis
Streptomycin biosynthesis	2975.85191529386	0.343269709134094	0.0436438539709486	7.86524740373732	0.00000000000000368368694594918	0.00000000000000968283425792355	Streptomycin biosynthesis
Styrene degradation	557.052057284518	-0.596408049281921	0.0942873463039347	-6.32543042795375	0.000000000252527665149631	0.000000000484011358203459	Styrene degradation
Sulfur metabolism	3983.25027731181	-0.429862932393017	0.0293384060458579	-14.6518843498557	0.00000000000000000000000000000000000000000000000131030711970061	0.0000000000000000000000000000000000000000000000160731006683275	Sulfur metabolism
Sulfur relay system	7874.56030700679	-0.194715707591732	0.0211989105311086	-9.18517521482975	0.0000000000000000000410857888921723	0.000000000000000000128131951799317	Sulfur relay system
Synthesis and degradation of ketone bodies	4884.44028337818	0.18087638571876	0.0380911811879453	4.74851081215623	0.0000020491993476829	0.00000327871895629265	Synthesis and degradation of ketone bodies
Taurine and hypotaurine metabolism	2198.80725407623	-0.160638012179386	0.0250827827336304	-6.40431382296377	0.000000000151047142593908	0.000000000295666747205096	Taurine and hypotaurine metabolism
Terpenoid backbone biosynthesis	10843.273539626	0.224701129055714	0.0218565379777981	10.2807283241273	0.000000000000000000000000860746711099344	0.00000000000000000000000336973180515488	Terpenoid backbone biosynthesis
Transcription factors	31095.9761032296	-0.679745421012763	0.0413033268424892	-16.4574012065658	0.000000000000000000000000000000000000000000000000000000000000742192254072123	0.0000000000000000000000000000000000000000000000000000000000124148522499337	Transcription factors
Transcription machinery	20402.115202377	0.252978433448222	0.027238397764373	9.28756660493116	0.0000000000000000000157855902050051	0.0000000000000000000509569929424725	Transcription machinery
Translation factors	6930.48061765811	0.223013144699306	0.0211271885449326	10.5557416797322	0.0000000000000000000000000477850693085463	0.000000000000000000000000214450067140793	Translation factors
Transporters	63948.1627635119	-0.722645058145637	0.0449988237540023	-16.0591988380888	0.000000000000000000000000000000000000000000000000000000000492876250093883	0.00000000000000000000000000000000000000000000000000000000755743583477288	Transporters
Tropane, piperidine and pyridine alkaloid biosynthesis	3953.68578939082	-0.0644110279291475	0.0112448148907426	-5.72806476184631	0.0000000101582788976697	0.0000000178011744492498	Tropane, piperidine and pyridine alkaloid biosynthesis
Tryptophan metabolism	9401.79373330346	0.245926394305421	0.0330502713378399	7.44097958505578	0.000000000000099941392622948	0.000000000000241963371613453	Tryptophan metabolism
Two-component system	58179.6148284839	-0.538437907922238	0.0322145552257042	-16.714118948711	0.0000000000000000000000000000000000000000000000000000000000000103437396918157	0.000000000000000000000000000000000000000000000000000000000000190324810329409	Two-component system
Ubiquinone and other terpenoid-quinone biosynthesis	6146.94894205576	-0.208570367382966	0.02622389893232	-7.9534461264229	0.00000000000000181393679250575	0.00000000000000490829955619204	Ubiquinone and other terpenoid-quinone biosynthesis
Ubiquitin system	98.2575852727296	1.72814633869291	0.241554162925841	7.15428091886566	0.000000000000841126606613333	0.00000000000193459119521067	Ubiquitin system
Valine, leucine and isoleucine biosynthesis	8390.90335971494	0.178800213670072	0.0199811136184346	8.94846088583923	0.000000000000000000360473137766189	0.00000000000000000105281043411077	Valine, leucine and isoleucine biosynthesis
Valine, leucine and isoleucine degradation	17779.9395769902	0.198992113129364	0.0309011924273256	6.43962570691599	0.000000000119768485473796	0.000000000239536970947592	Valine, leucine and isoleucine degradation
Vitamin B6 metabolism	4167.37920384994	-0.313205539425848	0.0277999262515314	-11.266416198086	0.0000000000000000000000000000192236137701123	0.000000000000000000000000000101061283820019	Vitamin B6 metabolism
Xylene degradation	415.783754808284	-0.488340686216276	0.116350585311383	-4.19714851377288	0.0000270296692348104	0.0000417937742790346	Xylene degradation
Zeatin biosynthesis	1189.64900329475	0.272472565184883	0.0242534132321523	11.2344008068799	0.0000000000000000000000000000276362429396676	0.000000000000000000000000000141251908358301	Zeatin biosynthesis
Steroid hormone biosynthesis	25.7595578642667	-5.31456218160809	0.263303188628173	-20.1841922587315	0.00000000000000000000000000000000000000000000000000000000000000000000000000000000000000000134813076479911	0.0000000000000000000000000000000000000000000000000000000000000000000000000000000000000000413426767871728	Steroid hormone biosynthesis
Biosynthesis of siderophore group nonribosomal peptides	564.411100635345	-9.77122061512714	0.270531917770646	-36.1185500611099	0.00000000000000000000000000000000000000000000000000000000000000000000000000000000000000000000000000000000000000000000000000000000000000000000000000000000000000000000000000000000000000000000000000000000000000000000000000000000000000000000000000000000000000000000000000000000000000000000116016150299814	0.000000000000000000000000000000000000000000000000000000000000000000000000000000000000000000000000000000000000000000000000000000000000000000000000000000000000000000000000000000000000000000000000000000000000000000000000000000000000000000000000000000000000000000000000000000000000000000213469716551657	Biosynthesis of siderophore group nonribosomal peptides
Dioxin degradation	108.135499407727	-7.3930380588478	0.256423268096593	-28.8313853642287	0.0000000000000000000000000000000000000000000000000000000000000000000000000000000000000000000000000000000000000000000000000000000000000000000000000000000000000000000000000000000000000086730947736368	0.000000000000000000000000000000000000000000000000000000000000000000000000000000000000000000000000000000000000000000000000000000000000000000000000000000000000000000000000000000000000398962359587293	Dioxin degradation
Ribosome	157.071973243724	-7.93254290935562	0.259271294654306	-30.5955309087816	0.000000000000000000000000000000000000000000000000000000000000000000000000000000000000000000000000000000000000000000000000000000000000000000000000000000000000000000000000000000000000000000000000000000000000140351180410067	0.00000000000000000000000000000000000000000000000000000000000000000000000000000000000000000000000000000000000000000000000000000000000000000000000000000000000000000000000000000000000000000000000000000000000860820573181745	Ribosome
Transcription related proteins	421.004517269105	-9.35284330328365	0.263817641958398	-35.4519251777655	0.0000000000000000000000000000000000000000000000000000000000000000000000000000000000000000000000000000000000000000000000000000000000000000000000000000000000000000000000000000000000000000000000000000000000000000000000000000000000000000000000000000000000000000000000000000000000270915881686264	0.00000000000000000000000000000000000000000000000000000000000000000000000000000000000000000000000000000000000000000000000000000000000000000000000000000000000000000000000000000000000000000000000000000000000000000000000000000000000000000000000000000000000000000000000000000000249242611151363	Transcription related proteins
