## Supplemental Figs and Files zip for "The Landscape of Maize-Associated Bacteria and Fungi Across the United States": Soil_vs_Leaf_bact.csv

	baseMean	log2FoldChange	lfcSE	stat	pvalue	padj	Functional_Group
ABC transporters	40501.8781875041	-0.782843166818388	0.0369383289575672	-21.1932480139444	0.00000000000000000000000000000000000000000000000000000000000000000000000000000000000000000000000000110225201314394	0.00000000000000000000000000000000000000000000000000000000000000000000000000000000000000000000000000563373251162457	ABC transporters
Alanine, aspartate and glutamate metabolism	12126.1559796913	0.155866934842826	0.0129753766121512	12.0125172086997	0.00000000000000000000000000000000305405077803569	0.0000000000000000000000000000000071132321918806	Alanine, aspartate and glutamate metabolism
Amino acid metabolism	3326.09220696116	-1.39298493342166	0.0718064161260255	-19.3991708342172	0.0000000000000000000000000000000000000000000000000000000000000000000000000000000000078426106846231	0.0000000000000000000000000000000000000000000000000000000000000000000000000000000000351961064870891	Amino acid metabolism
Amino acid related enzymes	16839.746217131	-0.0982917537875229	0.0097183725000196	-10.1140138214834	0.00000000000000000000000478814676557371	0.0000000000000000000000096815275259952	Amino acid related enzymes
Amino sugar and nucleotide sugar metabolism	15554.7606227737	0.167993998197135	0.0178155623361925	9.42962085770671	0.00000000000000000000411573955772263	0.00000000000000000000780717606825736	Amino sugar and nucleotide sugar metabolism
Aminobenzoate degradation	1638.59336949348	-0.368970630406145	0.0844363254339588	-4.36980918472977	0.0000124355152867762	0.0000162279064735236	Aminobenzoate degradation
Arginine and proline metabolism	17064.3070422774	-0.14430226499319	0.0137112495265831	-10.5243701322348	0.0000000000000000000000000667060858426329	0.000000000000000000000000139476361307323	Arginine and proline metabolism
Ascorbate and aldarate metabolism	5216.4261627748	-0.487610078364737	0.0300397297683204	-16.2321725969374	0.0000000000000000000000000000000000000000000000000000000000298697251963571	0.000000000000000000000000000000000000000000000000000000000107765283061367	Ascorbate and aldarate metabolism
Atrazine degradation	56.0114965979577	6.40037721877745	0.179860513229986	35.5852271509609	0.000000000000000000000000000000000000000000000000000000000000000000000000000000000000000000000000000000000000000000000000000000000000000000000000000000000000000000000000000000000000000000000000000000000000000000000000000000000000000000000000000000000000000000000000000000000000237112609024025	0.00000000000000000000000000000000000000000000000000000000000000000000000000000000000000000000000000000000000000000000000000000000000000000000000000000000000000000000000000000000000000000000000000000000000000000000000000000000000000000000000000000000000000000000000000000000000272679500377629	Atrazine degradation
Bacterial chemotaxis	18885.1090228228	-0.312885320259522	0.0312207011436077	-10.0217262520891	0.0000000000000000000000122347070606211	0.0000000000000000000000244694141212422	Bacterial chemotaxis
Bacterial motility proteins	44043.2060206594	-0.576431133322542	0.0258242326346473	-22.3213266964288	0.0000000000000000000000000000000000000000000000000000000000000000000000000000000000000000000000000000000000000229381523071402	0.00000000000000000000000000000000000000000000000000000000000000000000000000000000000000000000000000000000000014068733415046	Bacterial motility proteins
Bacterial toxins	1063.26134984635	-1.12261399792784	0.0888544853056866	-12.6342974591064	0.0000000000000000000000000000000000013660881123749	0.00000000000000000000000000000000000326441834645431	Bacterial toxins
Basal transcription factors	164.410776372414	7.91555137606844	0.17152497472694	46.1480981919376	0	0	Basal transcription factors
Base excision repair	7252.99209325897	0.436916755316176	0.0172008087352872	25.4009425975331	0.000000000000000000000000000000000000000000000000000000000000000000000000000000000000000000000000000000000000000000000000000000000000000000000246211126420302	0.00000000000000000000000000000000000000000000000000000000000000000000000000000000000000000000000000000000000000000000000000000000000000000000181211389045342	Base excision repair
Benzoate degradation	8831.96829006275	0.211801238457641	0.0300961327057732	7.03749018281715	0.00000000000195733321760834	0.00000000000305211281389775	Benzoate degradation
beta-Alanine metabolism	7570.56230012103	0.135671749859163	0.0272511102639525	4.97857696604122	0.000000640534716260999	0.000000873025094755732	beta-Alanine metabolism
Biosynthesis and biodegradation of secondary metabolites	1880.44153476235	-0.962521115208007	0.0677277401864512	-14.2116230743597	0.000000000000000000000000000000000000000000000776057306975783	0.00000000000000000000000000000000000000000000226658007116737	Biosynthesis and biodegradation of secondary metabolites
Biosynthesis of ansamycins	2274.97891800331	0.182736840360997	0.033060351083986	5.5273714394858	0.0000000325064265705154	0.0000000460090960690372	Biosynthesis of ansamycins
Biosynthesis of unsaturated fatty acids	8799.68919899141	0.147061137150088	0.0227625352590364	6.46066597927429	0.000000000104243185350402	0.000000000155941025239625	Biosynthesis of unsaturated fatty acids
Biotin metabolism	2736.40703096345	0.276297453981808	0.0279532964136477	9.88425300162134	0.0000000000000000000000487201789448168	0.0000000000000000000000943632939562767	Biotin metabolism
Butanoate metabolism	22232.2571656302	0.0784348161334086	0.0145377147834971	5.39526447598531	0.0000000684226914557414	0.0000000946599641192212	Butanoate metabolism
Butirosin and neomycin biosynthesis	1584.0576886691	0.855183251763277	0.0296744460037874	28.8188447276868	0.0000000000000000000000000000000000000000000000000000000000000000000000000000000000000000000000000000000000000000000000000000000000000000000000000000000000000000000000000000000000000124552844734947	0.0000000000000000000000000000000000000000000000000000000000000000000000000000000000000000000000000000000000000000000000000000000000000000000000000000000000000000000000000000000000000996422757879579	Butirosin and neomycin biosynthesis
C5-Branched dibasic acid metabolism	327.757324338322	-1.79280237960136	0.12791624309271	-14.0154396052892	0.0000000000000000000000000000000000000000000125419249798744	0.0000000000000000000000000000000000000000000360580343171389	C5-Branched dibasic acid metabolism
Caprolactam degradation	542.141060623672	0.430344148344222	0.109516700209173	3.92948424781133	0.0000851282527904632	0.000108024817334105	Caprolactam degradation
Carbohydrate digestion and absorption	420.419404597505	-2.36575264798211	0.156476837346737	-15.1188679941163	0.00000000000000000000000000000000000000000000000000121615250632305	0.00000000000000000000000000000000000000000000000000399592966363289	Carbohydrate digestion and absorption
Carbohydrate metabolism	1720.27569116681	-2.49787355188185	0.0946848666101914	-26.3809164157706	0.00000000000000000000000000000000000000000000000000000000000000000000000000000000000000000000000000000000000000000000000000000000000000000000000000000000226886513957366	0.0000000000000000000000000000000000000000000000000000000000000000000000000000000000000000000000000000000000000000000000000000000000000000000000000000000173946327367314	Carbohydrate metabolism
Carbon fixation in photosynthetic organisms	6434.47917649845	0.129052136149878	0.0237640637601067	5.43055840333675	0.000000056177990164646	0.0000000783087135628399	Carbon fixation in photosynthetic organisms
Carbon fixation pathways in prokaryotes	13970.1317968286	0.267260543262785	0.0130583184259456	20.4666890900565	0.00000000000000000000000000000000000000000000000000000000000000000000000000000000000000000000426639536562543	0.0000000000000000000000000000000000000000000000000000000000000000000000000000000000000000000206583354546073	Carbon fixation pathways in prokaryotes
Carotenoid biosynthesis	212.644532665073	8.37653810898369	0.156365568561229	53.5702212837452	0	0	Carotenoid biosynthesis
Cell cycle - Caulobacter	9362.73110106171	0.427366303830638	0.0306297986786884	13.9526318247723	0.0000000000000000000000000000000000000000000303206764870559	0.0000000000000000000000000000000000000000000858308380556659	Cell cycle - Caulobacter
Cell division	1034.34615352507	-0.415282700258534	0.0596445781114549	-6.96262281346874	0.00000000000333995202057413	0.00000000000516429556122387	Cell division
Cell motility and secretion	6589.1131789132	0.60754920521046	0.0454977974108693	13.3533762024559	0.000000000000000000000000000000000000000113199721725103	0.000000000000000000000000000000000000000289288177741929	Cell motility and secretion
Chaperones and folding catalysts	7345.29928855263	-0.0907184401155656	0.0199278090037956	-4.55235395412947	0.00000530489858433384	0.0000070223117950894	Chaperones and folding catalysts
Chromosome	32639.5494482725	-0.0965250467869601	0.0125035934139358	-7.71978451245693	0.0000000000000116526537498692	0.0000000000000189742326546542	Chromosome
Citrate cycle (TCA cycle)	16174.5659802027	0.251544722891781	0.0207336490846717	12.1321973698179	0.000000000000000000000000000000000713099099303548	0.00000000000000000000000000000000168218249066478	Citrate cycle (TCA cycle)
Cyanoamino acid metabolism	2825.98332756443	0.717658550111382	0.0492336867002693	14.5765754752519	0.00000000000000000000000000000000000000000000000395883079200102	0.0000000000000000000000000000000000000000000000119413912414457	Cyanoamino acid metabolism
Cysteine and methionine metabolism	12918.6094607307	-0.327686035968719	0.0280047077255177	-11.7011053705851	0.000000000000000000000000000000125803981449971	0.00000000000000000000000000000028229186081457	Cysteine and methionine metabolism
Cytoskeleton proteins	8369.49226962953	0.195764056808854	0.0272533599453102	7.18311640112255	0.000000000000681400378704154	0.00000000000107160401437235	Cytoskeleton proteins
D-Alanine metabolism	495.690221414287	-0.452926560416328	0.101127935446068	-4.47874821550049	0.00000750820304585865	0.00000986792400312851	D-Alanine metabolism
D-Arginine and D-ornithine metabolism	519.439120918371	-0.306937176754552	0.0997210521570341	-3.07795766405681	0.00208424522898149	0.00252303369824076	D-Arginine and D-ornithine metabolism
D-Glutamine and D-glutamate metabolism	438.450554380246	2.12146255154756	0.140716405037054	15.076156550396	0.00000000000000000000000000000000000000000000000000232410142959025	0.00000000000000000000000000000000000000000000000000750236250955449	D-Glutamine and D-glutamate metabolism
DNA repair and recombination proteins	44051.2960472407	0.0690335754993663	0.0124590314026104	5.54084609537964	0.0000000301013686674098	0.0000000429352855411117	DNA repair and recombination proteins
DNA replication proteins	13283.0880442525	-0.164608846397415	0.0209408719462604	-7.86064910858744	0.00000000000000382147912563437	0.00000000000000645093723960298	DNA replication proteins
Drug metabolism - cytochrome P450	6664.58616405472	0.150372012098923	0.0450973350626743	3.3343879830137	0.000854873250383528	0.00105568240315818	Drug metabolism - cytochrome P450
Electron transfer carriers	1314.69105063714	-1.51299994599254	0.086561933675886	-17.4788140900095	0.0000000000000000000000000000000000000000000000000000000000000000000207775417330108	0.0000000000000000000000000000000000000000000000000000000000000000000813418655079572	Electron transfer carriers
Energy metabolism	16493.6960816262	-0.34149281850467	0.0186313980329849	-18.3288885729398	0.00000000000000000000000000000000000000000000000000000000000000000000000000486749396982439	0.000000000000000000000000000000000000000000000000000000000000000000000000020354974782902	Energy metabolism
Ether lipid metabolism	122.878716944762	7.49586682042948	0.17395492829358	43.0908563152569	0	0	Ether lipid metabolism
Ethylbenzene degradation	1403.5367367682	-0.166162221314928	0.0298344439311332	-5.56947606258321	0.0000000255506488239359	0.0000000367290576844079	Ethylbenzene degradation
Fatty acid biosynthesis	15447.4365157638	0.212515306573562	0.0228689674008831	9.29273730852212	0.0000000000000000000150370404222678	0.0000000000000000000279476306838109	Fatty acid biosynthesis
Fatty acid metabolism	14303.9514283765	0.313150707672678	0.0291982265158589	10.724990694301	0.00000000000000000000000000776948941662837	0.0000000000000000000000000164320235937887	Fatty acid metabolism
Flagellar assembly	26801.5349571897	-0.652913545824374	0.0262057871930253	-24.9148610196356	0.0000000000000000000000000000000000000000000000000000000000000000000000000000000000000000000000000000000000000000000000000000000000000000513534795929737	0.000000000000000000000000000000000000000000000000000000000000000000000000000000000000000000000000000000000000000000000000000000000000000363424624811814	Flagellar assembly
Flavonoid biosynthesis	342.633533805669	8.51511563770743	0.175443998481812	48.5346646872629	0	0	Flavonoid biosynthesis
Fluorobenzoate degradation	595.265875464941	-0.777935261388803	0.130136113153473	-5.97785843251184	0.00000000226090074543231	0.00000000330163283459956	Fluorobenzoate degradation
Folate biosynthesis	5803.85203641334	0.240675301797334	0.0129889115078511	18.5292895137409	0.000000000000000000000000000000000000000000000000000000000000000000000000000119859060972842	0.000000000000000000000000000000000000000000000000000000000000000000000000000525096838547687	Folate biosynthesis
Fructose and mannose metabolism	6504.11436135989	-0.292002110711518	0.0245387124853217	-11.8996508429766	0.0000000000000000000000000000000118843338143874	0.0000000000000000000000000000000269965113808306	Fructose and mannose metabolism
Function unknown	58496.9706084981	-0.509151659335773	0.0215366149561756	-23.641211043232	0.00000000000000000000000000000000000000000000000000000000000000000000000000000000000000000000000000000000000000000000000000145349731977605	0.00000000000000000000000000000000000000000000000000000000000000000000000000000000000000000000000000000000000000000000000000990531506810346	Function unknown
Galactose metabolism	5953.05437385374	-0.231645070007232	0.0484249811261684	-4.78358617019787	0.00000172195020983722	0.00000231269225262808	Galactose metabolism
Geraniol degradation	4347.39197143842	0.377276955657938	0.0469527308185612	8.03525053986411	0.000000000000000933878794961366	0.00000000000000163651141212277	Geraniol degradation
Glycan biosynthesis and metabolism	3035.21517034537	-0.461494314766235	0.057976305337323	-7.96005043924628	0.00000000000000171969162468733	0.00000000000000295722671908849	Glycan biosynthesis and metabolism
Glycerolipid metabolism	9838.00368562615	-0.121758017435311	0.0143306981208153	-8.49630746589083	0.0000000000000000195717144426729	0.0000000000000000346268793985751	Glycerolipid metabolism
Glycine, serine and threonine metabolism	14272.6352909551	0.252060166084971	0.0115297508434942	21.8617183932642	0.000000000000000000000000000000000000000000000000000000000000000000000000000000000000000000000000000000000601372502054128	0.00000000000000000000000000000000000000000000000000000000000000000000000000000000000000000000000000000000325448648170469	Glycine, serine and threonine metabolism
Glycosyltransferases	5744.18554764948	-0.150021148084158	0.0313961817433858	-4.7783246163608	0.0000017676184718404	0.00000235682462912053	Glycosyltransferases
Glyoxylate and dicarboxylate metabolism	15125.5896241733	-0.103538944561169	0.031218107491725	-3.31663104781782	0.000911098473208221	0.00111761412713542	Glyoxylate and dicarboxylate metabolism
Histidine metabolism	5957.81515246243	0.427059725792381	0.0308454292505391	13.8451542471213	0.000000000000000000000000000000000000000000136088310589173	0.000000000000000000000000000000000000000000379397714369817	Histidine metabolism
Homologous recombination	14086.0397577415	0.143351315506072	0.0144218217689949	9.93988955086514	0.0000000000000000000000279136461291983	0.0000000000000000000000546394775294945	Homologous recombination
Inorganic ion transport and metabolism	8766.29000327601	-0.507710460924105	0.0447757474210137	-11.3389611601621	0.00000000000000000000000000000841372790904568	0.0000000000000000000000000000180014643635396	Inorganic ion transport and metabolism
Inositol phosphate metabolism	2451.5472164931	-0.592555808878747	0.0924575940014704	-6.40894688292801	0.000000000146528229002173	0.000000000215689553091198	Inositol phosphate metabolism
Insulin signaling pathway	804.04481309473	-0.883320309358934	0.0402999011511233	-21.9186718609188	0.000000000000000000000000000000000000000000000000000000000000000000000000000000000000000000000000000000000172414419171228	0.000000000000000000000000000000000000000000000000000000000000000000000000000000000000000000000000000000000961341003863818	Insulin signaling pathway
Lipid biosynthesis proteins	21728.1907403713	0.165519612130342	0.0173206797163979	9.55618456322131	0.00000000000000000000122178104706891	0.00000000000000000000234174700688208	Lipid biosynthesis proteins
Lipid metabolism	3079.42975879924	-0.766812374552894	0.0531337708568724	-14.4317326285475	0.0000000000000000000000000000000000000000000000326767987873754	0.0000000000000000000000000000000000000000000000969763060786624	Lipid metabolism
Lipoic acid metabolism	1591.75120322806	-0.257154179298912	0.0354299498633894	-7.2581016989989	0.000000000000392560370463192	0.000000000000622681966941614	Lipoic acid metabolism
Lipopolysaccharide biosynthesis	4388.24842074849	-0.163621782382975	0.062186516258973	-2.63114566028397	0.00850975547335976	0.00997321660572099	Lipopolysaccharide biosynthesis
Lipopolysaccharide biosynthesis proteins	6313.69263159182	-0.329006483186119	0.0604306235449545	-5.44436684392923	0.0000000519899776047885	0.000000073024090681535	Lipopolysaccharide biosynthesis proteins
Lysine biosynthesis	7703.62715574526	0.408073019662671	0.0196721147119262	20.7437291637628	0.0000000000000000000000000000000000000000000000000000000000000000000000000000000000000000000000139666615921767	0.0000000000000000000000000000000000000000000000000000000000000000000000000000000000000000000000694558306205545	Lysine biosynthesis
Lysine degradation	10452.0554060092	0.194534395213313	0.0244386890815252	7.96009943759113	0.00000000000000171901075219357	0.00000000000000295722671908849	Lysine degradation
Lysosome	200.135480391959	8.20614278848769	0.15277103486088	53.7153053650553	0	0	Lysosome
Membrane and intracellular structural molecules	9567.74054003196	-0.211561439929116	0.0433240414717088	-4.88323417535431	0.00000104359808221625	0.00000141192681711611	Membrane and intracellular structural molecules
Metabolism of cofactors and vitamins	1494.24336116983	-1.33134588808278	0.0569550127807301	-23.3753944224066	0.000000000000000000000000000000000000000000000000000000000000000000000000000000000000000000000000000000000000000000000000760622444112906	0.00000000000000000000000000000000000000000000000000000000000000000000000000000000000000000000000000000000000000000000000499837606131338	Metabolism of cofactors and vitamins
Methane metabolism	17921.1133531975	-0.0536415507938993	0.0181862256345037	-2.94957028863253	0.00318216179961933	0.00380206344889582	Methane metabolism
Mineral absorption	486.784917262445	-1.05648032883715	0.0880991627871797	-11.9919451605832	0.00000000000000000000000000000000391599841159808	0.00000000000000000000000000000000900679634667558	Mineral absorption
Mismatch repair	10129.1156472662	-0.0488783311046572	0.01596758475565	-3.06109733266718	0.00220527393464426	0.00265209414362447	Mismatch repair
Naphthalene degradation	4904.77841587762	0.271565377910881	0.039749299217726	6.8319538521519	0.00000000000837657994571877	0.0000000000127379397521674	Naphthalene degradation
Nicotinate and nicotinamide metabolism	3888.88614267959	-0.0956707416141504	0.0169203412492131	-5.65418511394383	0.000000015658737960245	0.0000000226866754699613	Nicotinate and nicotinamide metabolism
Nitrogen metabolism	5890.81826679272	-0.487665514106082	0.0301194337041949	-16.1910585336856	0.0000000000000000000000000000000000000000000000000000000000583166687512086	0.000000000000000000000000000000000000000000000000000000000206351289427354	Nitrogen metabolism
Nitrotoluene degradation	3230.90642604224	0.566540646708561	0.0777432118963527	7.28733265437855	0.000000000000316151623829277	0.000000000000505842598126843	Nitrotoluene degradation
Non-homologous end-joining	623.470308637988	0.884791002853121	0.114532999689246	7.72520588174377	0.0000000000000111672702815543	0.0000000000000183462297482678	Non-homologous end-joining
Novobiocin biosynthesis	3774.68265671754	0.100506079026891	0.0145451078718089	6.90995762373755	0.00000000000484798500779004	0.00000000000743357701194473	Novobiocin biosynthesis
Nucleotide excision repair	633.255057472836	1.46806853973835	0.109238901536902	13.4390635486427	0.0000000000000000000000000000000000000000356924846092149	0.0000000000000000000000000000000000000000938202452585078	Nucleotide excision repair
Nucleotide metabolism	965.535347355403	-3.85549867088288	0.127587658571653	-30.2184295412681	0.0000000000000000000000000000000000000000000000000000000000000000000000000000000000000000000000000000000000000000000000000000000000000000000000000000000000000000000000000000000000000000000000000000000135654518672934	0.000000000000000000000000000000000000000000000000000000000000000000000000000000000000000000000000000000000000000000000000000000000000000000000000000000000000000000000000000000000000000000000000000000113456506526454	Nucleotide metabolism
One carbon pool by folate	8322.20474113336	0.249896600825783	0.014413596515113	17.3375604460525	0.000000000000000000000000000000000000000000000000000000000000000000244913264913749	0.000000000000000000000000000000000000000000000000000000000000000000919674300900608	One carbon pool by folate
Other glycan degradation	1040.23593748818	1.23968540487853	0.121366677482842	10.2143803438451	0.00000000000000000000000170968006363023	0.00000000000000000000000349534590786625	Other glycan degradation
Other ion-coupled transporters	36499.2624411311	-1.01691216226892	0.0223286738833978	-45.5428821066276	0	0	Other ion-coupled transporters
Other transporters	4894.19664949983	-0.444539790149263	0.0385195142459198	-11.5406385270383	0.000000000000000000000000000000823119194242513	0.00000000000000000000000000000180302299691217	Other transporters
Oxidative phosphorylation	7779.51625107367	-0.208824580108813	0.0245436241366308	-8.50830256144393	0.0000000000000000176498131015943	0.0000000000000000315297632106151	Oxidative phosphorylation
Pantothenate and CoA biosynthesis	10278.8496555882	0.241020824043704	0.0160525899011393	15.0144509719642	0.0000000000000000000000000000000000000000000000000059048763866053	0.0000000000000000000000000000000000000000000000000181082875855896	Pantothenate and CoA biosynthesis
Pentose and glucuronate interconversions	7743.39492763713	-0.452320982142817	0.0228858114539012	-19.7642536317283	0.00000000000000000000000000000000000000000000000000000000000000000000000000000000000000604863229613282	0.000000000000000000000000000000000000000000000000000000000000000000000000000000000000028537136986883	Pentose and glucuronate interconversions
Peptidases	16747.0599342954	0.0843772914106269	0.020170020713	4.18330216965242	0.0000287305108925369	0.0000372282676353999	Peptidases
Peptidoglycan biosynthesis	10949.6289698019	0.285672234211596	0.0145984344207428	19.5686897634508	0.000000000000000000000000000000000000000000000000000000000000000000000000000000000000285938512181074	0.00000000000000000000000000000000000000000000000000000000000000000000000000000000000131531715603294	Peptidoglycan biosynthesis
Peroxisome	2435.8274276356	0.659502193273933	0.0299645540969604	22.0094112243383	0.0000000000000000000000000000000000000000000000000000000000000000000000000000000000000000000000000000000000234011115334728	0.000000000000000000000000000000000000000000000000000000000000000000000000000000000000000000000000000000000134556391317468	Peroxisome
Phenylalanine metabolism	4719.82346010795	0.0671171535576079	0.0190693585807195	3.51963351433688	0.000432143471091574	0.000540914276740474	Phenylalanine metabolism
Phenylpropanoid biosynthesis	1409.35860907106	1.2661605575309	0.0994364184082398	12.7333684961644	0.00000000000000000000000000000000000038582713042456	0.000000000000000000000000000000000000934107789448934	Phenylpropanoid biosynthesis
Phosphatidylinositol signaling system	602.506971114401	-0.975279835676657	0.0734383526565179	-13.280252080792	0.000000000000000000000000000000000000000301377887846456	0.000000000000000000000000000000000000000759637415941751	Phosphatidylinositol signaling system
Phosphonate and phosphinate metabolism	2041.47589596277	-0.811959891703147	0.0439849952394007	-18.4599290572575	0.000000000000000000000000000000000000000000000000000000000000000000000000000433911154273927	0.00000000000000000000000000000000000000000000000000000000000000000000000000185673610200936	Phosphonate and phosphinate metabolism
Phosphotransferase system (PTS)	2183.22252413302	-1.75552459915458	0.0546304582473856	-32.1345391467332	0.000000000000000000000000000000000000000000000000000000000000000000000000000000000000000000000000000000000000000000000000000000000000000000000000000000000000000000000000000000000000000000000000000000000000000000000000000000000145243153257729	0.00000000000000000000000000000000000000000000000000000000000000000000000000000000000000000000000000000000000000000000000000000000000000000000000000000000000000000000000000000000000000000000000000000000000000000000000000000000148470778885679	Phosphotransferase system (PTS)
Polyketide sugar unit biosynthesis	986.138788252488	1.53628043151716	0.0932409454491562	16.4764570341565	0.000000000000000000000000000000000000000000000000000000000000541676258412279	0.00000000000000000000000000000000000000000000000000000000000199336863095719	Polyketide sugar unit biosynthesis
Pores ion channels	7493.73801617719	-0.398773968735148	0.0186105598961395	-21.42729563004	0.0000000000000000000000000000000000000000000000000000000000000000000000000000000000000000000000000000074376669314792	0.0000000000000000000000000000000000000000000000000000000000000000000000000000000000000000000000000000391008775826335	Pores ion channels
Porphyrin and chlorophyll metabolism	6028.41741413847	0.244812620577513	0.0309566779946603	7.90823293829334	0.00000000000000261067981003567	0.00000000000000444782486154226	Porphyrin and chlorophyll metabolism
PPAR signaling pathway	3162.59948774239	0.637658432877428	0.048941753162597	13.0289250317406	0.00000000000000000000000000000000000000837796517056947	0.0000000000000000000000000000000000000205539412184638	PPAR signaling pathway
Prenyltransferases	5361.49248295875	0.3467595902163	0.023010620817961	15.0695451878306	0.00000000000000000000000000000000000000000000000000256875260316374	0.00000000000000000000000000000000000000000000000000814914618934703	Prenyltransferases
Proteasome	564.87734802948	9.79610537993169	0.160588999227135	61.0010986249203	0	0	Proteasome
Protein export	17935.8112430887	0.256114554026157	0.0166119974449323	15.4174448241495	0.0000000000000000000000000000000000000000000000000000124951166133915	0.0000000000000000000000000000000000000000000000000000425759529048897	Protein export
Protein folding and associated processing	12083.8870276884	-0.0752165597010619	0.0285325670011884	-2.63616518268157	0.00838489030426687	0.00988987061528913	Protein folding and associated processing
Protein kinases	15382.8336109595	-0.692031724591189	0.0195684498468241	-35.3646676158921	0.000000000000000000000000000000000000000000000000000000000000000000000000000000000000000000000000000000000000000000000000000000000000000000000000000000000000000000000000000000000000000000000000000000000000000000000000000000000000000000000000000000000000000000000000000000000596646794746057	0.00000000000000000000000000000000000000000000000000000000000000000000000000000000000000000000000000000000000000000000000000000000000000000000000000000000000000000000000000000000000000000000000000000000000000000000000000000000000000000000000000000000000000000000000000000000645782413136909	Protein kinases
Protein processing in endoplasmic reticulum	1500.66297829373	1.34576873473565	0.0978705230264488	13.7505011020731	0.000000000000000000000000000000000000000000505779896113318	0.00000000000000000000000000000000000000000136858089536545	Protein processing in endoplasmic reticulum
Proximal tubule bicarbonate reclamation	446.605353021713	2.15166332294618	0.141003433490203	15.2596519792951	0.000000000000000000000000000000000000000000000000000142003664249714	0.000000000000000000000000000000000000000000000000000475066804035406	Proximal tubule bicarbonate reclamation
Purine metabolism	16633.3903063986	-0.194806341692341	0.0147719699609541	-13.1875668720733	0.00000000000000000000000000000000000000103471203031434	0.00000000000000000000000000000000000000257279748078161	Purine metabolism
Pyruvate metabolism	18328.7101363738	-0.152220482449293	0.017049234645439	-8.92828831410419	0.000000000000000000432650845191402	0.000000000000000000780468191325667	Pyruvate metabolism
Replication, recombination and repair proteins	7337.24884689612	-0.859469835586915	0.0369633351633932	-23.2519558039799	0.0000000000000000000000000000000000000000000000000000000000000000000000000000000000000000000000000000000000000000000000135917781811217	0.000000000000000000000000000000000000000000000000000000000000000000000000000000000000000000000000000000000000000000000086237489149186	Replication, recombination and repair proteins
Retinol metabolism	2407.09258469327	0.134394086400412	0.0419940948627654	3.20030915869494	0.00137280248160157	0.00167281891797807	Retinol metabolism
Ribosome Biogenesis	30326.5774439024	-0.0720011338785572	0.0144498890047084	-4.982815705719	0.000000626656297700154	0.000000860483274453943	Ribosome Biogenesis
RNA degradation	2593.94902336854	0.263709658880439	0.019681938182916	13.3985614846276	0.0000000000000000000000000000000000000000616464368600735	0.00000000000000000000000000000000000000015975978003174	RNA degradation
RNA polymerase	2298.58169186656	0.279829986665276	0.0243233279967246	11.5045929036914	0.00000000000000000000000000000125078132775469	0.00000000000000000000000000000270757369772781	RNA polymerase
RNA transport	1181.0341798114	-0.260617347014179	0.0774199930629335	-3.36627964823411	0.000761894262442877	0.000947219893847902	RNA transport
Secretion system	31601.8791395788	-0.151672160939504	0.0193512992941117	-7.83782828399829	0.00000000000000458405293905699	0.00000000000000766787037078624	Secretion system
Selenocompound metabolism	1538.15989051694	-0.343833577537246	0.0530377729938553	-6.48280570862356	0.0000000000900324086756813	0.000000000135786583576437	Selenocompound metabolism
Signal transduction mechanisms	9939.76663615491	-0.974765705801524	0.0312177439722635	-31.224732532485	0.000000000000000000000000000000000000000000000000000000000000000000000000000000000000000000000000000000000000000000000000000000000000000000000000000000000000000000000000000000000000000000000000000000000000000000000491958488556872	0.00000000000000000000000000000000000000000000000000000000000000000000000000000000000000000000000000000000000000000000000000000000000000000000000000000000000000000000000000000000000000000000000000000000000000000000452601809472322	Signal transduction mechanisms
Sporulation	193.555606735368	-1.64888769515525	0.165394909060665	-9.96939811823625	0.000000000000000000000020748233504457	0.0000000000000000000000410502684389257	Sporulation
Starch and sucrose metabolism	11071.633108959	-0.079152047643442	0.0270217889493113	-2.92919346649916	0.00339842826209533	0.00403426322726155	Starch and sucrose metabolism
Steroid biosynthesis	183.909185269368	8.171532823973	0.156806009497489	52.1123702475436	0	0	Steroid biosynthesis
Streptomycin biosynthesis	2975.85191529386	0.870682118523921	0.0393907407419168	22.10372544727	0.00000000000000000000000000000000000000000000000000000000000000000000000000000000000000000000000000000000000291036004083148	0.0000000000000000000000000000000000000000000000000000000000000000000000000000000000000000000000000000000000172743950810642	Streptomycin biosynthesis
Styrene degradation	557.052057284518	-0.430458779588754	0.107023572044303	-4.02209318345833	0.000057683227256733	0.0000742217749317403	Styrene degradation
Sulfur metabolism	3983.25027731181	-0.636308124624362	0.0203121862255738	-31.3264223534553	0.0000000000000000000000000000000000000000000000000000000000000000000000000000000000000000000000000000000000000000000000000000000000000000000000000000000000000000000000000000000000000000000000000000000000000000000000203838244570412	0.000000000000000000000000000000000000000000000000000000000000000000000000000000000000000000000000000000000000000000000000000000000000000000000000000000000000000000000000000000000000000000000000000000000000000000000197401247373451	Sulfur metabolism
Sulfur relay system	7874.56030700679	-0.34282583458443	0.0218996333535123	-15.6544097816801	0.000000000000000000000000000000000000000000000000000000309975629295718	0.00000000000000000000000000000000000000000000000000000107614180736627	Sulfur relay system
Synthesis and degradation of ketone bodies	4884.44028337818	0.414252882444465	0.0442411888590334	9.36351154044272	0.00000000000000000000771297207522747	0.000000000000000000014481498590223	Synthesis and degradation of ketone bodies
Taurine and hypotaurine metabolism	2198.80725407623	-0.216474180160994	0.0278316260860181	-7.7779925431574	0.0000000000000073684411853388	0.0000000000000122143529558769	Taurine and hypotaurine metabolism
Terpenoid backbone biosynthesis	10843.273539626	0.330265280386388	0.0219948989604475	15.0155397840331	0.00000000000000000000000000000000000000000000000000580870771618836	0.0000000000000000000000000000000000000000000000000181082875855896	Terpenoid backbone biosynthesis
Thiamine metabolism	6369.86537334248	-0.210419024057155	0.0229560909236701	-9.16615223196344	0.0000000000000000000490204437890509	0.0000000000000000000893045708632215	Thiamine metabolism
Transcription factors	31095.9761032296	-1.03449019873077	0.0233353928432929	-44.3313813346882	0	0	Transcription factors
Transcription machinery	20402.115202377	0.371691450785375	0.0269915758303315	13.7706465573489	0.000000000000000000000000000000000000000000382772046695877	0.00000000000000000000000000000000000000000105119487450808	Transcription machinery
Translation factors	6930.48061765811	0.336465570869367	0.018631568390403	18.0588968045588	0.000000000000000000000000000000000000000000000000000000000000000000000000671512142950977	0.00000000000000000000000000000000000000000000000000000000000000000000000268604857180391	Translation factors
Transporters	63948.1627635119	-0.97294766145706	0.0316261583968061	-30.7640165855653	0.000000000000000000000000000000000000000000000000000000000000000000000000000000000000000000000000000000000000000000000000000000000000000000000000000000000000000000000000000000000000000000000000000000000000000794188145188688	0.00000000000000000000000000000000000000000000000000000000000000000000000000000000000000000000000000000000000000000000000000000000000000000000000000000000000000000000000000000000000000000000000000000000000000695860089117708	Transporters
Tropane, piperidine and pyridine alkaloid biosynthesis	3953.68578939082	-0.101110949351486	0.0137398944394315	-7.35893203526457	0.00000000000018538738237715	0.000000000000299221739977155	Tropane, piperidine and pyridine alkaloid biosynthesis
Tryptophan metabolism	9401.79373330346	0.488961285328045	0.0358434739281098	13.6415707447537	0.00000000000000000000000000000000000000000226626076270697	0.00000000000000000000000000000000000000000604336203388526	Tryptophan metabolism
Two-component system	58179.6148284839	-0.77917140788582	0.0189575376746392	-41.1008761400574	0	0	Two-component system
Tyrosine metabolism	8982.06000250868	0.0863141310820128	0.0225596046991715	3.82604802845604	0.000130216894720834	0.000164108963209818	Tyrosine metabolism
Ubiquinone and other terpenoid-quinone biosynthesis	6146.94894205576	-0.275732552203034	0.02997129578692	-9.19988759122549	0.0000000000000000000358324409510419	0.0000000000000000000659316913499172	Ubiquinone and other terpenoid-quinone biosynthesis
Ubiquitin system	98.2575852727296	7.26641142026887	0.162663541923692	44.6714201248467	0	0	Ubiquitin system
Valine, leucine and isoleucine biosynthesis	8390.90335971494	0.210994869791733	0.020318154257221	10.3845490648712	0.000000000000000000000000291543764808506	0.000000000000000000000000602742165446798	Valine, leucine and isoleucine biosynthesis
Valine, leucine and isoleucine degradation	17779.9395769902	0.404698766715831	0.0348071098695748	11.6268994533666	0.000000000000000000000000000000300826807181935	0.00000000000000000000000000000066689316290935	Valine, leucine and isoleucine degradation
Vitamin B6 metabolism	4167.37920384994	-0.471598621745311	0.0270683925221304	-17.4224834873273	0.0000000000000000000000000000000000000000000000000000000000000000000557058617688226	0.000000000000000000000000000000000000000000000000000000000000000000213539136780487	Vitamin B6 metabolism
Xylene degradation	415.783754808284	-0.88589196308534	0.137754175030296	-6.4309627123135	0.000000000126798266303704	0.000000000188152266128078	Xylene degradation
Zeatin biosynthesis	1189.64900329475	0.37165909355341	0.0203706090733015	18.2448689784402	0.0000000000000000000000000000000000000000000000000000000000000000000000000227281176088635	0.0000000000000000000000000000000000000000000000000000000000000000000000000929327475562417	Zeatin biosynthesis
Steroid hormone biosynthesis	25.7595578642667	-0.858312463104953	0.217587213413067	-3.94468245464193	0.0000799057942671465	0.000102101848230243	Steroid hormone biosynthesis
Biosynthesis of siderophore group nonribosomal peptides	564.411100635345	-10.7655122431621	0.187699445479393	-57.35505619458	0	0	Biosynthesis of siderophore group nonribosomal peptides
Dioxin degradation	108.135499407727	-8.63250983414954	0.201105332261844	-42.9253154904406	0	0	Dioxin degradation
Ribosome	157.071973243724	-9.03449966098614	0.200497628086184	-45.0603817472727	0	0	Ribosome
Transcription related proteins	421.004517269105	-10.2678858329369	0.17857604578765	-57.4986739551098	0	0	Transcription related proteins
