## Supplemental Figs and Files zip for "The Landscape of Maize-Associated Bacteria and Fungi Across the United States": Soil_vs_Root_bact.csv

	baseMean	log2FoldChange	lfcSE	stat	pvalue	padj	Functional_Group
ABC transporters	40501.8781875041	-0.94945317795731	0.0362638933623249	-26.1817772424764	0.000000000000000000000000000000000000000000000000000000000000000000000000000000000000000000000000000000000000000000000000000000000000000000000000000000428581495055288	0.0000000000000000000000000000000000000000000000000000000000000000000000000000000000000000000000000000000000000000000000000000000000000000000000000000034286519604423	ABC transporters
Alanine, aspartate and glutamate metabolism	12126.1559796913	0.164073400977526	0.0127024510495923	12.9166725647639	0.0000000000000000000000000000000000000362480936732637	0.000000000000000000000000000000000000101055291452735	Alanine, aspartate and glutamate metabolism
alpha-Linolenic acid metabolism	1457.48867328607	0.111920624050687	0.0299255591860913	3.73996767628339	0.000184043920621014	0.000235167231904629	alpha-Linolenic acid metabolism
Amino acid metabolism	3326.09220696116	-0.570424705396937	0.0705062445862756	-8.09041395899241	0.000000000000000594622920348595	0.00000000000000112794450870249	Amino acid metabolism
Amino acid related enzymes	16839.746217131	-0.113107248047511	0.00950836264931658	-11.8955547047462	0.0000000000000000000000000000000124820904617489	0.0000000000000000000000000000000323479527459409	Amino acid related enzymes
Amino sugar and nucleotide sugar metabolism	15554.7606227737	0.287006602133636	0.0174736298182303	16.4251277564665	0.0000000000000000000000000000000000000000000000000000000000012641728754256	0.00000000000000000000000000000000000000000000000000000000000447322709765981	Amino sugar and nucleotide sugar metabolism
Aminoacyl-tRNA biosynthesis	1674.05867924302	0.198497779292699	0.0349076326679528	5.68637183680839	0.0000000129766689261742	0.0000000197331163836038	Aminoacyl-tRNA biosynthesis
Aminobenzoate degradation	1638.59336949348	-0.684005799720771	0.0828524952574111	-8.25570548715112	0.000000000000000151007574065856	0.000000000000000292477827664395	Aminobenzoate degradation
Arginine and proline metabolism	17064.3070422774	-0.100204401771546	0.0134407165975473	-7.45528715260851	0.0000000000000896723108570423	0.000000000000158651011516306	Arginine and proline metabolism
Ascorbate and aldarate metabolism	5216.4261627748	-0.419825717718783	0.0294665973640472	-14.247512616812	0.000000000000000000000000000000000000000000000464534497927478	0.00000000000000000000000000000000000000000000137861850997832	Ascorbate and aldarate metabolism
Atrazine degradation	56.0114965979577	7.09702193707757	0.17496309636934	40.5629649014444	0	0	Atrazine degradation
Bacterial chemotaxis	18885.1090228228	-0.446885266812416	0.0306435760363759	-14.583326250237	0.00000000000000000000000000000000000000000000000358609547463206	0.0000000000000000000000000000000000000000000000111837553785136	Bacterial chemotaxis
Bacterial motility proteins	44043.2060206594	-0.547692907005552	0.0253512791913348	-21.6041527085054	0.000000000000000000000000000000000000000000000000000000000000000000000000000000000000000000000000000000164172805913701	0.000000000000000000000000000000000000000000000000000000000000000000000000000000000000000000000000000000888464596709442	Bacterial motility proteins
Bacterial toxins	1063.26134984635	-0.97745692683435	0.0872075453865296	-11.2083985680594	0.0000000000000000000000000000370842130554	0.0000000000000000000000000000922093946242377	Bacterial toxins
Basal transcription factors	164.410776372414	8.61075487363496	0.166706392675535	51.6522176230777	0	0	Basal transcription factors
Base excision repair	7252.99209325897	0.480454044396534	0.0168383100744059	28.5333885807711	0.0000000000000000000000000000000000000000000000000000000000000000000000000000000000000000000000000000000000000000000000000000000000000000000000000000000000000000000000000000000000451546825488722	0.000000000000000000000000000000000000000000000000000000000000000000000000000000000000000000000000000000000000000000000000000000000000000000000000000000000000000000000000000000000415423079449625	Base excision repair
Biosynthesis and biodegradation of secondary metabolites	1880.44153476235	-1.14686309204812	0.0664574391971232	-17.2571062909352	0.000000000000000000000000000000000000000000000000000000000000000000989467716983755	0.00000000000000000000000000000000000000000000000000000000000000000387366084946832	Biosynthesis and biodegradation of secondary metabolites
Biosynthesis of unsaturated fatty acids	8799.68919899141	0.0682321769176101	0.0223165073831822	3.05747560521186	0.00223209808877278	0.0027564164317731	Biosynthesis of unsaturated fatty acids
Biotin metabolism	2736.40703096345	0.248195921952668	0.027360817161832	9.07121744517549	0.000000000000000000117694510205979	0.000000000000000000246088521339774	Biotin metabolism
Butanoate metabolism	22232.2571656302	0.0559740806489394	0.0142552652361434	3.92655483582448	0.0000861712536926892	0.000111658525911654	Butanoate metabolism
Butirosin and neomycin biosynthesis	1584.0576886691	0.836533561228136	0.0289645238062188	28.8813158754065	0.00000000000000000000000000000000000000000000000000000000000000000000000000000000000000000000000000000000000000000000000000000000000000000000000000000000000000000000000000000000000000204968712584577	0.0000000000000000000000000000000000000000000000000000000000000000000000000000000000000000000000000000000000000000000000000000000000000000000000000000000000000000000000000000000000000198496016397696	Butirosin and neomycin biosynthesis
C5-Branched dibasic acid metabolism	327.757324338322	-1.75215206320171	0.125520825904769	-13.9590546076477	0.0000000000000000000000000000000000000000000277084912207345	0.0000000000000000000000000000000000000000000809263870573833	C5-Branched dibasic acid metabolism
Caprolactam degradation	542.141060623672	-0.453472709961801	0.107296945092043	-4.22633383991311	0.0000237529519683468	0.0000321363467807045	Caprolactam degradation
Carbohydrate digestion and absorption	420.419404597505	-1.75940680072512	0.153635867906831	-11.4517971922551	0.00000000000000000000000000000230320179227561	0.00000000000000000000000000000580533054491386	Carbohydrate digestion and absorption
Carbohydrate metabolism	1720.27569116681	-1.77686268893375	0.0929693211284609	-19.1123552088603	0.0000000000000000000000000000000000000000000000000000000000000000000000000000000019926915201385	0.00000000000000000000000000000000000000000000000000000000000000000000000000000000894281072452399	Carbohydrate metabolism
Carbon fixation in photosynthetic organisms	6434.47917649845	0.120720454674955	0.0232931984210358	5.18264827753042	0.00000021875732946529	0.000000322010788972907	Carbon fixation in photosynthetic organisms
Carbon fixation pathways in prokaryotes	13970.1317968286	0.326814509243615	0.0127897464753718	25.5528528163506	0.00000000000000000000000000000000000000000000000000000000000000000000000000000000000000000000000000000000000000000000000000000000000000000000000510409852830181	0.0000000000000000000000000000000000000000000000000000000000000000000000000000000000000000000000000000000000000000000000000000000000000000000000347834862669456	Carbon fixation pathways in prokaryotes
Carotenoid biosynthesis	212.644532665073	9.06869862426477	0.151689854111514	59.7844771977826	0	0	Carotenoid biosynthesis
Cell cycle - Caulobacter	9362.73110106171	0.528757953270793	0.0300531960084807	17.5940673039095	0.00000000000000000000000000000000000000000000000000000000000000000000273521859236156	0.0000000000000000000000000000000000000000000000000000000000000000000111840049109895	Cell cycle - Caulobacter
Cell division	1034.34615352507	-0.684961106088624	0.0584545482093833	-11.7178410760289	0.00000000000000000000000000000010327027482403	0.000000000000000000000000000000263912924550298	Cell division
Cell motility and secretion	6589.1131789132	0.302612876404266	0.0446383935948492	6.77920624005574	0.0000000000120837927062652	0.000000000020398328972044	Cell motility and secretion
Chaperones and folding catalysts	7345.29928855263	-0.0785112778326956	0.0195292339270734	-4.02019240108826	0.0000581506305117481	0.0000764265429582975	Chaperones and folding catalysts
Chloroalkane and chloroalkene degradation	7786.420610475	-0.144497555096883	0.0419413494564151	-3.44522903935274	0.00057057569850715	0.000720385478037433	Chloroalkane and chloroalkene degradation
Chlorocyclohexane and chlorobenzene degradation	1774.32483393276	-0.482429117638314	0.0761588173374567	-6.33451430187906	0.00000000023809008585341	0.000000000377660136181271	Chlorocyclohexane and chlorobenzene degradation
Citrate cycle (TCA cycle)	16174.5659802027	0.395588173443251	0.020341933759598	19.4469305680735	0.00000000000000000000000000000000000000000000000000000000000000000000000000000000000309406570173852	0.0000000000000000000000000000000000000000000000000000000000000000000000000000000000145976433107664	Citrate cycle (TCA cycle)
Cyanoamino acid metabolism	2825.98332756443	0.336812050996201	0.0482610416259237	6.97896356251209	0.00000000000297365582082837	0.00000000000516181765124924	Cyanoamino acid metabolism
Cysteine and methionine metabolism	12918.6094607307	-0.20846905280053	0.0274843699621782	-7.58500387992918	0.0000000000000332477115848493	0.0000000000000605700884318047	Cysteine and methionine metabolism
Cytoskeleton proteins	8369.49226962953	0.123345283811453	0.0267292198122858	4.61462342251973	0.00000393808696478637	0.00000553135879023429	Cytoskeleton proteins
D-Glutamine and D-glutamate metabolism	438.450554380246	1.09609428803027	0.137652848941257	7.96274320844629	0.00000000000000168266436820858	0.00000000000000315928820153448	D-Glutamine and D-glutamate metabolism
DNA repair and recombination proteins	44051.2960472407	0.151058646155245	0.0122233038070794	12.3582501539196	0.0000000000000000000000000000000000439622321380816	0.000000000000000000000000000000000118956628138339	DNA repair and recombination proteins
DNA replication	7944.41444744365	0.140037038441007	0.0201248247672658	6.95842274705346	0.00000000000344103343646987	0.00000000000591729114308837	DNA replication
Drug metabolism - cytochrome P450	6664.58616405472	-0.188275435228342	0.0442501059014763	-4.25480191273533	0.0000209234165107684	0.0000285178417628251	Drug metabolism - cytochrome P450
Drug metabolism - other enzymes	2851.13148131867	0.376852002260932	0.0379714665497916	9.92461014816927	0.0000000000000000000000325371713615184	0.0000000000000000000000748354941314923	Drug metabolism - other enzymes
Electron transfer carriers	1314.69105063714	-0.662966237804315	0.0849996669076539	-7.79963336238223	0.00000000000000620872946662092	0.000000000000011539456786447	Electron transfer carriers
Energy metabolism	16493.6960816262	-0.196067831597908	0.0182798979668609	-10.7258712249573	0.00000000000000000000000000769583790460429	0.0000000000000000000000000188804556592959	Energy metabolism
Ether lipid metabolism	122.878716944762	8.19150972691764	0.169113380245009	48.4379752509818	0	0	Ether lipid metabolism
Ethylbenzene degradation	1403.5367367682	-0.0775381157988649	0.0291836634295749	-2.656901385461	0.00788625080885894	0.00942253343396133	Ethylbenzene degradation
Fatty acid biosynthesis	15447.4365157638	0.19225803148273	0.0224358045130038	8.56925060883361	0.0000000000000000104160635725274	0.0000000000000000208321271450549	Fatty acid biosynthesis
Fatty acid metabolism	14303.9514283765	0.15245049501176	0.0286497112033993	5.32118784477212	0.000000103091884666264	0.000000152975054666069	Fatty acid metabolism
Flagellar assembly	26801.5349571897	-0.550310192002606	0.025724271274273	-21.3926445626071	0.000000000000000000000000000000000000000000000000000000000000000000000000000000000000000000000000000015643367137925	0.0000000000000000000000000000000000000000000000000000000000000000000000000000000000000000000000000000822394158108058	Flagellar assembly
Flavonoid biosynthesis	342.633533805669	0.509968292391554	0.122514125852416	4.16252647475016	0.0000314745635665581	0.0000419660847554108	Flavonoid biosynthesis
Fluorobenzoate degradation	595.265875464941	-1.54752585596401	0.127655632494261	-12.1226602048569	0.000000000000000000000000000000000801157657842944	0.00000000000000000000000000000000210590012918717	Fluorobenzoate degradation
Folate biosynthesis	5803.85203641334	0.280548592167157	0.0126773325609573	22.1299386774131	0.00000000000000000000000000000000000000000000000000000000000000000000000000000000000000000000000000000000000162798453923365	0.00000000000000000000000000000000000000000000000000000000000000000000000000000000000000000000000000000000000936091110059348	Folate biosynthesis
Fructose and mannose metabolism	6504.11436135989	-0.143705809607049	0.0240675330125305	-5.97094058340877	0.00000000235889646702845	0.00000000370971752079687	Fructose and mannose metabolism
Function unknown	58496.9706084981	-0.481579518270501	0.0211418451254589	-22.7784999564956	0.000000000000000000000000000000000000000000000000000000000000000000000000000000000000000000000000000000000000000000749119999858401	0.00000000000000000000000000000000000000000000000000000000000000000000000000000000000000000000000000000000000000000444638967657889	Function unknown
Galactose metabolism	5953.05437385374	0.135645256310742	0.0475364245911328	2.85350144604786	0.00432403311086391	0.00523435587104579	Galactose metabolism
Glutathione metabolism	9089.52358739259	-0.187145830448893	0.0215096103187698	-8.70056814955804	0.00000000000000000330226667843019	0.00000000000000000675130076479062	Glutathione metabolism
Glycan biosynthesis and metabolism	3035.21517034537	-0.560601354973439	0.0568924135182147	-9.85371019272995	0.0000000000000000000000660593798105896	0.000000000000000000000146444890182512	Glycan biosynthesis and metabolism
Glycerolipid metabolism	9838.00368562615	-0.0685337549476969	0.0140352030608884	-4.88298991118115	0.00000104489219155092	0.0000014903888623672	Glycerolipid metabolism
Glycerophospholipid metabolism	8562.29141407822	0.113558613044328	0.0173595751026377	6.5415548694549	0.0000000000608824883734985	0.0000000000982664724624889	Glycerophospholipid metabolism
Glycine, serine and threonine metabolism	14272.6352909551	0.162612650615667	0.0112788622183821	14.4174693747604	0.0000000000000000000000000000000000000000000000401806920994392	0.0000000000000000000000000000000000000000000001212007761688	Glycine, serine and threonine metabolism
Glycolysis / Gluconeogenesis	15214.4632244521	0.11423568008838	0.0200099659703523	5.70893924845433	0.0000000113682457231077	0.0000000175777917063178	Glycolysis / Gluconeogenesis
Glycosyltransferases	5744.18554764948	-0.0826704880210605	0.030799112295778	-2.68418411631926	0.00727070539503036	0.00874385485415416	Glycosyltransferases
Glyoxylate and dicarboxylate metabolism	15125.5896241733	-0.132315505588666	0.0306391590553339	-4.31850970027296	0.0000157086319126176	0.0000215700617307585	Glyoxylate and dicarboxylate metabolism
Histidine metabolism	5957.81515246243	0.299204747349703	0.0302431373171422	9.89331047940286	0.0000000000000000000000445061678122713	0.0000000000000000000001011004305859	Histidine metabolism
Homologous recombination	14086.0397577415	0.209831825292777	0.0141331870461741	14.846745083557	0.0000000000000000000000000000000000000000000000000730293643527983	0.000000000000000000000000000000000000000000000000231679362774395	Homologous recombination
Inorganic ion transport and metabolism	8766.29000327601	-0.613082583267135	0.0439487690925653	-13.9499375278487	0.0000000000000000000000000000000000000000000314881083538478	0.0000000000000000000000000000000000000000000905283115173125	Inorganic ion transport and metabolism
Inositol phosphate metabolism	2451.5472164931	-1.40889235642498	0.0907354574844756	-15.5274728919071	0.00000000000000000000000000000000000000000000000000000226116485225139	0.00000000000000000000000000000000000000000000000000000729919882130273	Inositol phosphate metabolism
Insulin signaling pathway	804.04481309473	-0.737413740982587	0.0394651703528376	-18.685178206245	0.0000000000000000000000000000000000000000000000000000000000000000000000000000065360238855729	0.0000000000000000000000000000000000000000000000000000000000000000000000000000279681022080329	Insulin signaling pathway
Lipid biosynthesis proteins	21728.1907403713	0.142513735274283	0.0169896497391521	8.38826800212749	0.000000000000000049335650516907	0.0000000000000000976103193022676	Lipid biosynthesis proteins
Lipid metabolism	3079.42975879924	-1.35966938761371	0.0521202159321928	-26.0871787135842	0.00000000000000000000000000000000000000000000000000000000000000000000000000000000000000000000000000000000000000000000000000000000000000000000000000000509682584411432	0.0000000000000000000000000000000000000000000000000000000000000000000000000000000000000000000000000000000000000000000000000000000000000000000000000000390756648048764	Lipid metabolism
Lipopolysaccharide biosynthesis proteins	6313.69263159182	-0.398966007870113	0.0593184840733353	-6.72582946281757	0.0000000000174594957062959	0.0000000000289418667563825	Lipopolysaccharide biosynthesis proteins
Lysine biosynthesis	7703.62715574526	0.369641230069987	0.0192693630320778	19.1828463377146	0.000000000000000000000000000000000000000000000000000000000000000000000000000000000514833672882572	0.00000000000000000000000000000000000000000000000000000000000000000000000000000000236823489525983	Lysine biosynthesis
Lysine degradation	10452.0554060092	0.0795627346550949	0.0239676738478698	3.31958516959568	0.000901513004614364	0.00112842444114995	Lysine degradation
Lysosome	200.135480391959	8.89756115395584	0.148129554874175	60.066076358048	0	0	Lysosome
Membrane and intracellular structural molecules	9567.74054003196	-0.417601470965573	0.0425211176535841	-9.82103702841811	0.0000000000000000000000913984159134104	0.000000000000000000000200206053905566	Membrane and intracellular structural molecules
Metabolism of cofactors and vitamins	1494.24336116983	-1.33410412487338	0.0558776939856818	-23.8754327480879	0.00000000000000000000000000000000000000000000000000000000000000000000000000000000000000000000000000000000000000000000000000000551344278136995	0.0000000000000000000000000000000000000000000000000000000000000000000000000000000000000000000000000000000000000000000000000000349818438542093	Metabolism of cofactors and vitamins
Metabolism of xenobiotics by cytochrome P450	6263.82025648842	-0.248752744409752	0.0451997938633494	-5.50340439962614	0.0000000372526574850662	0.0000000561843358791163	Metabolism of xenobiotics by cytochrome P450
Mineral absorption	486.784917262445	-1.09474491562739	0.0864004117814147	-12.6705983577601	0.00000000000000000000000000000000000086055454720096	0.00000000000000000000000000000000000236331398037279	Mineral absorption
Mismatch repair	10129.1156472662	0.0597030130652394	0.015648278555853	3.81530868409218	0.000136012800447639	0.00017500947749906	Mismatch repair
Nitrogen metabolism	5890.81826679272	-0.101825906236513	0.0295598286660019	-3.44473939233714	0.000571610216268832	0.000720385478037433	Nitrogen metabolism
Nitrotoluene degradation	3230.90642604224	0.71308087618423	0.0763082071119806	9.34474682569595	0.0000000000000000000092109571126614	0.0000000000000000000199390130438788	Nitrotoluene degradation
Non-homologous end-joining	623.470308637988	0.372248479911663	0.11227254868563	3.31557877922574	0.000914535603432869	0.0011369902096733	Non-homologous end-joining
Novobiocin biosynthesis	3774.68265671754	0.0583405959381308	0.014171778277092	4.11667433665933	0.0000384378600572803	0.0000508817715866156	Novobiocin biosynthesis
Nucleotide excision repair	633.255057472836	0.508326595654325	0.106947018457395	4.75306935140813	0.00000200351585995968	0.00000283574552486601	Nucleotide excision repair
Nucleotide metabolism	965.535347355403	-3.28945024396028	0.125278634207044	-26.2570730019605	0.0000000000000000000000000000000000000000000000000000000000000000000000000000000000000000000000000000000000000000000000000000000000000000000000000000000593472578424377	0.000000000000000000000000000000000000000000000000000000000000000000000000000000000000000000000000000000000000000000000000000000000000000000000000000000496358883773116	Nucleotide metabolism
One carbon pool by folate	8322.20474113336	0.229222406986177	0.0140993508540198	16.2576567786328	0.0000000000000000000000000000000000000000000000000000000000197134273713564	0.0000000000000000000000000000000000000000000000000000000000684390686099922	One carbon pool by folate
Other glycan degradation	1040.23593748818	0.891070296762972	0.119052911031516	7.48465777982602	0.0000000000000717338084026866	0.000000000000129402164177395	Other glycan degradation
Other ion-coupled transporters	36499.2624411311	-0.853587127035465	0.0219193150257499	-38.9422354682482	0	0	Other ion-coupled transporters
Other transporters	4894.19664949983	-0.684505480274835	0.0377862376826166	-18.1152060182414	0.000000000000000000000000000000000000000000000000000000000000000000000000241765916023036	0.00000000000000000000000000000000000000000000000000000000000000000000000101102110336906	Other transporters
Pantothenate and CoA biosynthesis	10278.8496555882	0.298215133396048	0.0157264302814381	18.9626716336277	0.0000000000000000000000000000000000000000000000000000000000000000000000000000000347058797087986	0.000000000000000000000000000000000000000000000000000000000000000000000000000000152044806343308	Pantothenate and CoA biosynthesis
Pentose and glucuronate interconversions	7743.39492763713	-0.378151015244204	0.0224458006251374	-16.8472945812727	0.00000000000000000000000000000000000000000000000000000000000000109825148305798	0.00000000000000000000000000000000000000000000000000000000000000412404638536057	Pentose and glucuronate interconversions
Pentose phosphate pathway	11584.0837970633	-0.114753057026141	0.0178581933142369	-6.42579319234144	0.000000000131183652399004	0.000000000209893843838407	Pentose phosphate pathway
Peptidases	16747.0599342954	0.242537859993916	0.0197899448199807	12.255610725556	0.00000000000000000000000000000000015676385514277	0.000000000000000000000000000000000418036947047385	Peptidases
Peptidoglycan biosynthesis	10949.6289698019	0.249148280428377	0.0142924677843429	17.4321386752618	0.0000000000000000000000000000000000000000000000000000000000000000000470528284186908	0.000000000000000000000000000000000000000000000000000000000000000000188211313674763	Peptidoglycan biosynthesis
Peroxisome	2435.8274276356	0.615772683262697	0.0293151687692179	21.0052579983535	0.0000000000000000000000000000000000000000000000000000000000000000000000000000000000000000000000000587137851370527	0.000000000000000000000000000000000000000000000000000000000000000000000000000000000000000000000000300092679589381	Peroxisome
Phenylalanine, tyrosine and tryptophan biosynthesis	10401.2352357083	0.0760090390932007	0.0148140218316294	5.13088477640245	0.000000288383408218213	0.000000421131326286915	Phenylalanine, tyrosine and tryptophan biosynthesis
Phenylpropanoid biosynthesis	1409.35860907106	0.843339908511022	0.0975280733249284	8.64715030000969	0.00000000000000000528014063109694	0.0000000000000000106763283090312	Phenylpropanoid biosynthesis
Phosphatidylinositol signaling system	602.506971114401	-0.948836865809537	0.0720148868727919	-13.1755655950078	0.00000000000000000000000000000000000000121314850899646	0.00000000000000000000000000000000000000343414347162074	Phosphatidylinositol signaling system
Phosphonate and phosphinate metabolism	2041.47589596277	-1.11727556940742	0.0431186383181855	-25.9116617079301	0.000000000000000000000000000000000000000000000000000000000000000000000000000000000000000000000000000000000000000000000000000000000000000000000000000492103642036044	0.00000000000000000000000000000000000000000000000000000000000000000000000000000000000000000000000000000000000000000000000000000000000000000000000000362188280538528	Phosphonate and phosphinate metabolism
Phosphotransferase system (PTS)	2183.22252413302	-1.38182157673788	0.0536264618010046	-25.7675321162433	0.000000000000000000000000000000000000000000000000000000000000000000000000000000000000000000000000000000000000000000000000000000000000000000000000020506582038312	0.000000000000000000000000000000000000000000000000000000000000000000000000000000000000000000000000000000000000000000000000000000000000000000000000145123503655747	Phosphotransferase system (PTS)
Plant-pathogen interaction	4187.06420886174	-0.181005585789481	0.0242081997049399	-7.47703621069127	0.0000000000000760174743704113	0.000000000000135798206642288	Plant-pathogen interaction
Polyketide sugar unit biosynthesis	986.138788252488	0.649536309859447	0.0913118972482804	7.11338094414284	0.00000000000113234167978302	0.00000000000198429399123882	Polyketide sugar unit biosynthesis
Pores ion channels	7493.73801617719	-0.400447545416391	0.0182375518913536	-21.9573080752271	0.0000000000000000000000000000000000000000000000000000000000000000000000000000000000000000000000000000000000737400594095115	0.000000000000000000000000000000000000000000000000000000000000000000000000000000000000000000000000000000000411156694889397	Pores ion channels
Porphyrin and chlorophyll metabolism	6028.41741413847	0.131713072419875	0.0303567179762362	4.3388442888649	0.0000143233958808087	0.0000198158258802165	Porphyrin and chlorophyll metabolism
PPAR signaling pathway	3162.59948774239	0.330385436785031	0.0479892819089901	6.88456721256206	0.00000000000579634821735912	0.0000000000098752599258711	PPAR signaling pathway
Prenyltransferases	5361.49248295875	0.446977185044635	0.0225472709655729	19.8240037886233	0.00000000000000000000000000000000000000000000000000000000000000000000000000000000000000184804166166872	0.00000000000000000000000000000000000000000000000000000000000000000000000000000000000000894841225650119	Prenyltransferases
Propanoate metabolism	13363.0509894397	-0.148721977397722	0.0272975235366956	-5.44818570072108	0.000000050886214756795	0.0000000761224676036608	Propanoate metabolism
Proteasome	564.87734802948	10.4891514838197	0.155873281692359	67.2928122763317	0	0	Proteasome
Protein export	17935.8112430887	0.379911803359504	0.0162927059872104	23.3179070227948	0.00000000000000000000000000000000000000000000000000000000000000000000000000000000000000000000000000000000000000000000000291821886520939	0.0000000000000000000000000000000000000000000000000000000000000000000000000000000000000000000000000000000000000000000000178984090399509	Protein export
Protein folding and associated processing	12083.8870276884	-0.164265999287936	0.0279965679412758	-5.86736201496172	0.000000004427832209535	0.00000000690441632673254	Protein folding and associated processing
Protein kinases	15382.8336109595	-0.529644790685481	0.0192015313235045	-27.5834662226728	0.0000000000000000000000000000000000000000000000000000000000000000000000000000000000000000000000000000000000000000000000000000000000000000000000000000000000000000000000175696549884338	0.000000000000000000000000000000000000000000000000000000000000000000000000000000000000000000000000000000000000000000000000000000000000000000000000000000000000000000000153943643708182	Protein kinases
Protein processing in endoplasmic reticulum	1500.66297829373	1.38990264398702	0.0960263694055637	14.4741767557286	0.000000000000000000000000000000000000000000000017642539764116	0.0000000000000000000000000000000000000000000000541037886099556	Protein processing in endoplasmic reticulum
Proximal tubule bicarbonate reclamation	446.605353021713	1.12988749773517	0.137938415722935	8.19124601231231	0.000000000000000258535521755693	0.000000000000000495526416698411	Proximal tubule bicarbonate reclamation
Purine metabolism	16633.3903063986	-0.131847848758036	0.0144841187437059	-9.10292514795427	0.0000000000000000000879310249030825	0.000000000000000000185969064162841	Purine metabolism
Pyrimidine metabolism	11359.3512990031	0.111106686045407	0.0167826685196884	6.62032297873627	0.0000000000358414893916011	0.0000000000583613632571203	Pyrimidine metabolism
Pyruvate metabolism	18328.7101363738	-0.0495229318996268	0.0167248500224471	-2.96103892310903	0.00306603188411048	0.00376099911117552	Pyruvate metabolism
Replication, recombination and repair proteins	7337.24884689612	-0.624067009646805	0.0362814811741894	-17.2007037598775	0.00000000000000000000000000000000000000000000000000000000000000000262325977674421	0.0000000000000000000000000000000000000000000000000000000000000000100558291441861	Replication, recombination and repair proteins
Restriction enzyme	2552.91524567676	0.446326388089724	0.0666190478641509	6.69968128334511	0.0000000000208874600055839	0.0000000000343151128663163	Restriction enzyme
Riboflavin metabolism	2832.91414052922	0.21540116889674	0.0218434508219282	9.86113277854901	0.0000000000000000000000613532556509126	0.00000000000000000000013767071999717	Riboflavin metabolism
Ribosome biogenesis in eukaryotes	699.974753470428	-0.516618171313625	0.0763395322040204	-6.76737407733836	0.000000000013114069960348	0.0000000000219362624791275	Ribosome biogenesis in eukaryotes
RNA degradation	2593.94902336854	0.176196116657697	0.0191925749146038	9.18043136169434	0.0000000000000000000429367963048049	0.00000000000000000009186477348935	RNA degradation
RNA polymerase	2298.58169186656	0.396575345066675	0.0237877037501488	16.6714429115166	0.0000000000000000000000000000000000000000000000000000000000000211428491109743	0.0000000000000000000000000000000000000000000000000000000000000778056847283854	RNA polymerase
Secretion system	31601.8791395788	-0.171501085345927	0.0189908477703743	-9.03072297875338	0.000000000000000000170541305852474	0.000000000000000000352579778391632	Secretion system
Signal transduction mechanisms	9939.76663615491	-1.02585886163761	0.0306366210187537	-33.4847260410882	0.00000000000000000000000000000000000000000000000000000000000000000000000000000000000000000000000000000000000000000000000000000000000000000000000000000000000000000000000000000000000000000000000000000000000000000000000000000000000000000000000000000804236508325558	0.0000000000000000000000000000000000000000000000000000000000000000000000000000000000000000000000000000000000000000000000000000000000000000000000000000000000000000000000000000000000000000000000000000000000000000000000000000000000000000000000000000924871984574392	Signal transduction mechanisms
Sporulation	193.555606735368	-0.730284080468756	0.162432052460719	-4.49593580457503	0.00000692646332260343	0.00000965507008605327	Sporulation
Steroid biosynthesis	183.909185269368	8.86378264235745	0.152126641199962	58.2658144059493	0	0	Steroid biosynthesis
Streptomycin biosynthesis	2975.85191529386	0.321258399781141	0.0385631060154757	8.33071899478784	0.0000000000000000803528492060404	0.0000000000000001572864282331	Streptomycin biosynthesis
Styrene degradation	557.052057284518	-1.1075249836798	0.104926291690119	-10.5552666146887	0.0000000000000000000000000480274161053554	0.000000000000000000000000116276902149808	Styrene degradation
Sulfur metabolism	3983.25027731181	-0.583546959715664	0.0198920106437869	-29.3357453987654	0.0000000000000000000000000000000000000000000000000000000000000000000000000000000000000000000000000000000000000000000000000000000000000000000000000000000000000000000000000000000000000000000036322299760884	0.0000000000000000000000000000000000000000000000000000000000000000000000000000000000000000000000000000000000000000000000000000000000000000000000000000000000000000000000000000000000000000000371294619777926	Sulfur metabolism
Sulfur relay system	7874.56030700679	-0.220353929990863	0.0214776930935857	-10.2596647149536	0.00000000000000000000000107077875199584	0.00000000000000000000000255874403074331	Sulfur relay system
Synthesis and degradation of ketone bodies	4884.44028337818	0.128088594571232	0.0433964729002654	2.95158997980336	0.00316142420359752	0.00385233147988043	Synthesis and degradation of ketone bodies
Taurine and hypotaurine metabolism	2198.80725407623	-0.275742936222827	0.0272359874308065	-10.1242129342054	0.00000000000000000000000431435720073154	0.0000000000000000000000100486294295519	Taurine and hypotaurine metabolism
Terpenoid backbone biosynthesis	10843.273539626	0.343042195460161	0.0215690496578558	15.9043722788788	0.00000000000000000000000000000000000000000000000000000000590926267184519	0.0000000000000000000000000000000000000000000000000000000197691696658093	Terpenoid backbone biosynthesis
Transcription factors	31095.9761032296	-0.827562757873975	0.0229076595013092	-36.1260284066419	0.000000000000000000000000000000000000000000000000000000000000000000000000000000000000000000000000000000000000000000000000000000000000000000000000000000000000000000000000000000000000000000000000000000000000000000000000000000000000000000000000000000000000000000000000000000000000000000000885340952956646	0.0000000000000000000000000000000000000000000000000000000000000000000000000000000000000000000000000000000000000000000000000000000000000000000000000000000000000000000000000000000000000000000000000000000000000000000000000000000000000000000000000000000000000000000000000000000000000000000108601823562682	Transcription factors
Transcription machinery	20402.115202377	0.423745125377224	0.026490211629974	15.9962906788465	0.0000000000000000000000000000000000000000000000000000000013561824741495	0.0000000000000000000000000000000000000000000000000000000046210662082131	Transcription machinery
Translation factors	6930.48061765811	0.371596442030273	0.0182458251705844	20.3661077838976	0.0000000000000000000000000000000000000000000000000000000000000000000000000000000000000000000334208668972673	0.000000000000000000000000000000000000000000000000000000000000000000000000000000000000000000166201067813437	Translation factors
Translation proteins	18086.2290440918	0.0763074936583217	0.0151344349494431	5.04197837006989	0.00000046074337816447	0.000000662318606111425	Translation proteins
Transporters	63948.1627635119	-0.98510361331301	0.0310497020887714	-31.7266687614776	0.0000000000000000000000000000000000000000000000000000000000000000000000000000000000000000000000000000000000000000000000000000000000000000000000000000000000000000000000000000000000000000000000000000000000000000000000000000666326916418994	0.000000000000000000000000000000000000000000000000000000000000000000000000000000000000000000000000000000000000000000000000000000000000000000000000000000000000000000000000000000000000000000000000000000000000000000000000000721200897771147	Transporters
Tropane, piperidine and pyridine alkaloid biosynthesis	3953.68578939082	-0.0526724584323148	0.0133991899905362	-3.93101810404339	0.0000845869014769042	0.000110382906891847	Tropane, piperidine and pyridine alkaloid biosynthesis
Tryptophan metabolism	9401.79373330346	0.270607995528838	0.0351667904477342	7.69498700573834	0.0000000000000141508554567919	0.0000000000000260375740404971	Tryptophan metabolism
Two-component system	58179.6148284839	-0.706359439684247	0.0186096792205573	-37.9565618145617	0	0	Two-component system
Tyrosine metabolism	8982.06000250868	-0.112156182801871	0.0221140446683059	-5.07171729478391	0.000000394241761652993	0.000000571184914520872	Tyrosine metabolism
Ubiquinone and other terpenoid-quinone biosynthesis	6146.94894205576	-0.300311232688767	0.0293981983155341	-10.2152937899627	0.00000000000000000000000169365305351985	0.00000000000000000000000399528412625196	Ubiquinone and other terpenoid-quinone biosynthesis
Ubiquitin system	98.2575852727296	7.95984332217055	0.157936365843659	50.3990533127119	0	0	Ubiquitin system
Valine, leucine and isoleucine biosynthesis	8390.90335971494	0.32987507365454	0.0199188297638087	16.560966561093	0.000000000000000000000000000000000000000000000000000000000000133433179514638	0.000000000000000000000000000000000000000000000000000000000000481405980993987	Valine, leucine and isoleucine biosynthesis
Valine, leucine and isoleucine degradation	17779.9395769902	0.194414607749755	0.0341615157260951	5.69104161854409	0.0000000126266724116391	0.0000000193608976978466	Valine, leucine and isoleucine degradation
Vitamin B6 metabolism	4167.37920384994	-0.417753341255715	0.0265375754195719	-15.7419558739196	0.0000000000000000000000000000000000000000000000000000000779951497888156	0.000000000000000000000000000000000000000000000000000000256269777877537	Vitamin B6 metabolism
Xylene degradation	415.783754808284	-0.562895390002102	0.135213015497111	-4.16302667263664	0.000031405666507811	0.0000419660847554108	Xylene degradation
Zeatin biosynthesis	1189.64900329475	0.486199655177636	0.0197840684611933	24.575312005785	0.000000000000000000000000000000000000000000000000000000000000000000000000000000000000000000000000000000000000000000000000000000000000232020277316891	0.000000000000000000000000000000000000000000000000000000000000000000000000000000000000000000000000000000000000000000000000000000000001524704679511	Zeatin biosynthesis
Biosynthesis of siderophore group nonribosomal peptides	564.411100635345	-10.1736029845988	0.185751045363049	-54.7700981424601	0	0	Biosynthesis of siderophore group nonribosomal peptides
Dioxin degradation	108.135499407727	-7.25273156534909	0.19895292088584	-36.4545116153924	0.0000000000000000000000000000000000000000000000000000000000000000000000000000000000000000000000000000000000000000000000000000000000000000000000000000000000000000000000000000000000000000000000000000000000000000000000000000000000000000000000000000000000000000000000000000000000000000000000000058354177094459	0.0000000000000000000000000000000000000000000000000000000000000000000000000000000000000000000000000000000000000000000000000000000000000000000000000000000000000000000000000000000000000000000000000000000000000000000000000000000000000000000000000000000000000000000000000000000000000000000000000766940613241461	Dioxin degradation
Ribosome	157.071973243724	-8.09135201569296	0.198257287281765	-40.8123813587416	0	0	Ribosome
Transcription related proteins	421.004517269105	-9.88285777465281	0.176854009629279	-55.8814459189772	0	0	Transcription related proteins
