## Supplemental Figs and Files zip for "The Landscape of Maize-Associated Bacteria and Fungi Across the United States": Soil_vs_RW_bact.csv

	baseMean	log2FoldChange	lfcSE	stat	pvalue	padj	Functional_Group
Sporulation	193.555606735368	7.3300955320779	0.204249822642527	35.8878917848896	0.0000000000000000000000000000000000000000000000000000000000000000000000000000000000000000000000000000000000000000000000000000000000000000000000000000000000000000000000000000000000000000000000000000000000000000000000000000000000000000000000000000000000000000000000000000000000000000047192108623942	0.000000000000000000000000000000000000000000000000000000000000000000000000000000000000000000000000000000000000000000000000000000000000000000000000000000000000000000000000000000000000000000000000000000000000000000000000000000000000000000000000000000000000000000000000000000000000000434167399340267	Sporulation
Steroid hormone biosynthesis	25.7595578642667	-6.98022667003585	0.178425837300523	-39.1211652731607	0	0	Steroid hormone biosynthesis
