## Supplemental Figs and Files zip for "The Landscape of Maize-Associated Bacteria and Fungi Across the United States": Soil_vs_RW_Fungi.csv

	baseMean	log2FoldChange	lfcSE	stat	pvalue	padj	Functional_Group
Nucleoside-triphosphate--adenylate kinase	23.3205878180328	6.93784678461883	0.202624664022544	34.2398928486165	0.0000000000000000000000000000000000000000000000000000000000000000000000000000000000000000000000000000000000000000000000000000000000000000000000000000000000000000000000000000000000000000000000000000000000000000000000000000000000000000000000000000000000000000616694650182315	0.0000000000000000000000000000000000000000000000000000000000000000000000000000000000000000000000000000000000000000000000000000000000000000000000000000000000000000000000000000000000000000000000000000000000000000000000000000000000000000000000000000000000000129814223863377	Nucleoside-triphosphate--adenylate kinase
Magnesium-importing ATPase	109.294535535965	9.26176670901943	0.203278586198669	45.5619398098711	0	0	Magnesium-importing ATPase
Farnesol dehydrogenase	23.7353472935658	-6.90994064147125	0.220646771470987	-31.3167539021973	0.0000000000000000000000000000000000000000000000000000000000000000000000000000000000000000000000000000000000000000000000000000000000000000000000000000000000000000000000000000000000000000000000000000000000000000000000276017995829852	0.00000000000000000000000000000000000000000000000000000000000000000000000000000000000000000000000000000000000000000000000000000000000000000000000000000000000000000000000000000000000000000000000000000000000000000000387345254147892	Farnesol dehydrogenase
